# Large-scale phage-based screening reveals extensive pan-viral mimicry of host short linear motifs

**DOI:** 10.1101/2022.06.19.496705

**Authors:** Filip Mihalic, Leandro Simonetti, Girolamo Giudice, Marie Rubin Sander, Richard Lindqvist, Marie Berit Akprioro Peters, Caroline Benz, Eszter Kassa, Dilip Badgujar, Raviteja Inturi, Muhammad Ali, Izabella Krystkowiak, Ahmed Sayadi, Eva Andersson, Hanna Aronsson, Ola Söderberg, Doreen Dobritzsch, Evangelia Petsalaki, Anna K Överby, Per Jemth, Norman E. Davey, Ylva Ivarsson

## Abstract

Viruses mimic host short linear motifs (SLiMs) to hijack and deregulate cellular functions. Studies of motif-mediated interactions therefore provide insight into virus-host dependencies, and reveal targets for therapeutic intervention. Here, we describe the pan-viral discovery of 1,712 SLiM-based virus-host interactions using a phage peptidome tiling the intrinsically disordered protein regions of 229 RNA viruses. We find mimicry of host SLiMs to be a ubiquitous viral strategy, reveal novel host proteins hijacked by viruses, and identify cellular pathways frequently deregulated by viral motif mimicry. Using structural and biophysical analyses, we show that viral mimicry-based interactions have similar binding strength and bound conformations as endogenous interactions. Finally, we establish polyadenylate-binding protein 1 as a potential target for broad-spectrum antiviral agent development. Our platform enables rapid discovery of mechanisms of viral interference and the identification of potential therapeutic targets which can aid in combating future epidemics and pandemics.
