## Supplementary material for "Large-scale phage-based screening reveals extensive pan-viral mimicry of host short linear motifs": Table S2

### Sheet: Supplementary data 1
Table S2. Table of expression constructs and information on proteins screened (modified from Kruse et al, 2021)
Uniprot	Name	Protein name	AA start	AA end	Pfam	Domain	Vector	Source	Previously known target of SLiM-based viral hijacking	Previouly known to interact with viral proteins
P00519	ABL1	Tyrosine-protein kinase ABL1	60	121	PF00018	SH3_1	pETM33	Genscript		Rozenblatt-Rosen et al., 2012 (PMID:22810586); Dupraz et al., 1997 (PMID:9060613); Korkaya et al., 2001 (PMID:11518702)
P60709	ACTB	Actin, cytoplasmic 1	2	375	PF00022	Actin	pETM33	Genscript		Komarova et al., 2011 (PMID:21911578); Neveu et al., 2012 (PMID:22898364); Gordon et al., 2020 (PMID:32353859); Lai et al., 2008 (PMID:18562541); Tripathi et al., 2015 (PMID:26651948); Le Breton et al., 2011 (PMID:22014111); Digard et al., 1999 (PMID:9971805); Le Sage et al., 2015 (PMID:26362536); Poole et al., 2005 (PMID:16101678); Watanabe et al., 2014 (PMID:25464832); Mahmoudi et al., 2006 (PM…
P12814	ACTN1	Alpha-actinin-1	746	822	ACTN1*	ACTN1*	pETM33	Genscript		Lan et al., 2003 (PMID:14623081); de Chassey et al., 2008 (PMID:18985028); Heaton et al., 2016 (PMID:26789921); Calderwood et al., 2007 (PMID:17446270); Gulbahce et al., 2012 (PMID:22761553); Lee et al., 2011 (PMID:22028648); Iwasaki et al., 2018 (PMID:29462184); Watanabe et al., 2014 (PMID:25464832); Neveu et al., 2012 (PMID:22898364); Muller et al., 2012 (PMID:22761572); Liu et al., 2021 (PMID:…
Q8IVF2	AHNAK2	Protein AHNAK2	108	193	AHNAK2*	AHNAK2*	pETG41A	Duhoo, PMID:31267466		Zhang et al., 2009 (PMID:19637933); Liu et al., 2021 (PMID:34709727); Watanabe et al., 2014 (PMID:25464832); Chen et al., 2021 (PMID:34232536); Iwasaki et al., 2018 (PMID:29462184)
Q86V81	ALYREF	THO complex subunit 4	78	183	PF00076	RRM_1	pETM33	Genscript		Gordon et al., 2020 (PMID:32353859); Jackson et al., 2011 (PMID:21814512); Boyne et al., 2009 (PMID:19850040); Nekorchuk et al., 2007 (PMID:17609285); Boyne et al., 2008 (PMID:18974867); Khamina et al., 2017 (PMID:29261807); Watanabe et al., 2014 (PMID:25464832); Pichlmair et al., 2012 (PMID:22810585); Komarova et al., 2011 (PMID:21911578); Liu et al., 2021 (PMID:34709727); Wang et al., 2020 (PMI…
Q9H9E1	ANKRA2	Ankyrin repeat family A protein 2	142	313	PF12796	Ank_2	pETM33	Genscript
P63010	AP2B1	AP-2 complex subunit beta	700	937	PF02883	Alpha_adaptinC2	pETM33	Genscript		Liu et al., 2021 (PMID:34709727); Rozenblatt-Rosen et al., 2012 (PMID:22810586); Liu et al., 2020 (PMID:33208464); de Chassey et al., 2013 (PMID:23853584); Calderwood et al., 2007 (PMID:17446270); Zhang et al., 2009 (PMID:19637933); Gordon et al., 2020 (PMID:32353859); Watanabe et al., 2014 (PMID:25464832); Neveu et al., 2012 (PMID:22898364); Eckhardt et al., 2018 (PMID:30209081); Geyer et al., 2…
Q96CW1	AP2M1	AP-2 complex subunit mu	160	435	PF00928	Adap_comp_sub	pHH0103	Sidhu Lab, PMID:33438817		Liu et al., 2021 (PMID:34709727); Gordon et al., 2020 (PMID:33060197); Gordon et al., 2020 (PMID:32353859); Kruse et al., 2021 (PMID:34799561); Rozenblatt-Rosen et al., 2012 (PMID:22810586); Yuan et al., 2020 (PMID:32923629); Neveu et al., 2012 (PMID:22916011); Watanabe et al., 2014 (PMID:25464832); Nobre et al., 2019 (PMID:31873071); Stukalov et al., 2021 (PMID:33845483); Liu et al., 2020 (PMID:…
O00213	APBB1	Amyloid-beta A4 precursor protein-binding family B member 1	251	289	PF00397	WW	pHH0103	Sidhu/Sudol		Liu et al., 2020 (PMID:33208464)
Q9P227	ARHGAP23	Rho GTPase-activating protein 23	39	155	PF17820	PDZ_6	pETG41A	Duhoo, PMID:31267466
Q6ZUM4	ARHGAP27	Rho GTPase-activating protein 27	244	282	PF00397	WW	pHH0103	Sidhu/Sudol, addgen 104283	Han et al., 2020 (PMID:31905227)
Q9UQB8	BAIAP2	Brain-specific angiogenesis inhibitor 1-associated protein 2	374	437	PF14604	SH3_9	pETM33	Genscript		Nobre et al., 2019 (PMID:31873071)
O00499	BIN1	Myc box-dependent-interacting protein 1	513	593	PF14604	SH3_9	pETM33	Genscript	Neuvonen et al., 2011 (PMID:22114558); Tossavainen et al., 2016 (PMID:27268056)	de Chassey et al., 2008 (PMID:18985028); Germain et al., 2013 (PMID:24169621); Nanda et al., 2006 (PMID:16530520); Zech et al., 2003 (PMID:12604805); Ramage et al., 2015 (PMID:25616068); Pichlmair et al., 2012 (PMID:22810585); Liu et al., 2020 (PMID:33208464); Chen et al., 2021 (PMID:34232536); Zhang et al., 2009 (PMID:19637933)
O60885	BRD4	Bromodomain-containing protein 4	601	683	PF17035	BET	pETM33	Genscript	Aiyer et al., 2014 (PMID:24623816); Zhang et al., 2016 (PMID:27291650)	Sénéchal et al., 2006 (PMID:17023018); Muller et al., 2012 (PMID:22761572); Olejnik-Schmidt et al., 2008 (PMID:18305892); Wang et al., 2013 (PMID:23365439); You et al., 2004 (PMID:15109495); Gulbahce et al., 2012 (PMID:22761553); Eckhardt et al., 2018 (PMID:30209081); Davis et al., 2014 (PMID:25544563); Gordon et al., 2020 (PMID:33060197); Gordon et al., 2020 (PMID:32353859); Wang et al., 2010 (P…
P0DP23	CALM1	Calmodulin-1	2	149	PF13499	EF-hand_7	pETM33	Genscript	Tzou et al., 2019 (PMID:31388391)	Muller et al., 2012 (PMID:22761572); Matsubara et al., 2005 (PMID:15632291); Liu et al., 2021 (PMID:34709727); Li et al., 2020 (PMID:32838362); Pichlmair et al., 2012 (PMID:22810585); Berggård et al., 2006 (PMID:16512683); Khamina et al., 2017 (PMID:29261807); Scaturro et al., 2018 (PMID:30177828); Komarova et al., 2011 (PMID:21911578); Micoli et al., 2005 (PMID:16229872)
O14936	CASK	Peripheral plasma membrane protein CASK	487	570	PF00595	PDZ	pETM33	Genscript		Liu et al., 2021 (PMID:34709727); Arnaud et al., 2009 (PMID:19555689); Zheng et al., 2021 (PMID:34159380)
P83916	CBX1	Chromobox protein homolog 1	105	169	PF01393	Chromo_shadow	pHH0103	Sidhu Lab, PMID:33438817		Liu et al., 2020 (PMID:33208464); Scaturro et al., 2018 (PMID:30177828); Liu et al., 2021 (PMID:34709727); Gordon et al., 2020 (PMID:32353859); Ho et al., 2018 (PMID:29743367); Tripathi et al., 2015 (PMID:26651948)
Q13185	CBX3	Chromobox protein homolog 3	109	173	PF01393	Chromo_shadow	pHH0103	Sidhu Lab, PMID:33438817		Watanabe et al., 2014 (PMID:25464832); Calderwood et al., 2007 (PMID:17446270); Gulbahce et al., 2012 (PMID:22761553); Gordon et al., 2020 (PMID:32353859); Liu et al., 2020 (PMID:33208464); Pichlmair et al., 2012 (PMID:22810585); Wang et al., 2020 (PMID:32176739); Sawa et al., 2007 (PMID:17315751)
P45973	CBX5	Chromobox protein homolog 5	109	173	PF01393	Chromo_shadow	pHH0103	Sidhu Lab, PMID:33438817		Liu et al., 2021 (PMID:34709727); Gordon et al., 2020 (PMID:32353859); Chen et al., 2021 (PMID:34232536); Shah et al., 2018 (PMID:30550790); Tripathi et al., 2015 (PMID:26651948); Dolan et al., 2013 (PMID:24136289); Eckhardt et al., 2018 (PMID:30209081); Rozenblatt-Rosen et al., 2012 (PMID:22810586); Scaturro et al., 2018 (PMID:30177828)
Q9Y5K6	CD2AP	CD2-associated protein	2	58	PF14604	SH3_9	pHH0103	Sidhu Lab, PMID:28890361, addgene 91398	Mutso et al., 2018 (PMID:29702546); Agback et al., 2019 (PMID:31493651)	Ritchie et al., 2015 (PMID:25631074); Kuo et al., 2017 (PMID:28611246)
O95400	CD2BP2	CD2 antigen cytoplasmic tail-binding protein 2	256	341	PF02213	GYF	pHH0103	Sidhu Lab, PMID:33438817		Neveu et al., 2012 (PMID:22898364); Rozenblatt-Rosen et al., 2012 (PMID:22810586); Wang et al., 2017 (PMID:28169297); Zhang et al., 2009 (PMID:19637933)
Q53EZ4	CEP55	Centrosomal protein of 55 kDa	160	217	PF12180	EABR	pETM33	Genscript		Bouraï et al., 2012 (PMID:22258240); Simonis et al., 2012 (PMID:22458338); Gordon et al., 2020 (PMID:33060197); Nobre et al., 2019 (PMID:31873071)
Q00610	CLTC	Clathrin heavy chain 1	1	364	PF01394	Clathrin_propel	pETM33	Genscript	Ivanovic et al., 2011 (PMID:21736684)	Watanabe et al., 2014 (PMID:25464832); Forsman et al., 2008 (PMID:18457437); Pichlmair et al., 2012 (PMID:22810585); Iwasaki et al., 2018 (PMID:29462184); Liu et al., 2021 (PMID:34709727); Germain et al., 2013 (PMID:24169621); Khamina et al., 2017 (PMID:29261807); Gordon et al., 2020 (PMID:32353859); Gulbahce et al., 2012 (PMID:22761553); Heaton et al., 2016 (PMID:26789921); Tripathi et al., 2015…
Q92793	CREBBP	CREB-binding protein	587	673	PF02172	KIX	pETM33	Genscript		Deng et al., 2000 (PMID:11080476); Marzio et al., 1998 (PMID:9811832); Vendel et al., 2004 (PMID:14744133); Vendel et al., 2003 (PMID:12549909); Hottiger et al., 1998 (PMID:9733868); Patel et al., 1999 (PMID:10487758); Gulbahce et al., 2012 (PMID:22761553); Hogan et al., 2003 (PMID:12642036); Kino et al., 2002 (PMID:12208951); Cho et al., 2001 (PMID:11438528); Lee et al., 2011 (PMID:22028648); Ch…
Q92793	CREBBP	CREB-binding protein	2062	2109	PF09030	Creb_binding	pETM33	Genscript		Deng et al., 2000 (PMID:11080476); Marzio et al., 1998 (PMID:9811832); Vendel et al., 2004 (PMID:14744133); Vendel et al., 2003 (PMID:12549909); Hottiger et al., 1998 (PMID:9733868); Patel et al., 1999 (PMID:10487758); Gulbahce et al., 2012 (PMID:22761553); Hogan et al., 2003 (PMID:12642036); Kino et al., 2002 (PMID:12208951); Cho et al., 2001 (PMID:11438528); Lee et al., 2011 (PMID:22028648); Ch…
P46108	CRK	Adapter molecule crk	124	198	PF00018	SH3_1	pETM33	Genscript	Shen et al., 2017 (PMID:28368102)	Nobre et al., 2019 (PMID:31873071); Heikkinen et al., 2007 (PMID:18165234); Glick et al., 2016 (PMID:27044079); Davis et al., 2014 (PMID:25544563); Liu et al., 2021 (PMID:34709727); de Chassey et al., 2013 (PMID:23853584); Kruse et al., 2021 (PMID:34799561)
P46108	CRK	Adapter molecule crk	232	298	PF07653	SH3_2	pETM33	Genscript		Nobre et al., 2019 (PMID:31873071); Heikkinen et al., 2007 (PMID:18165234); Glick et al., 2016 (PMID:27044079); Davis et al., 2014 (PMID:25544563); Liu et al., 2021 (PMID:34709727); de Chassey et al., 2013 (PMID:23853584); Kruse et al., 2021 (PMID:34799561)
Q92796	DLG3	Disks large homolog 3	218	329	PF00595	PDZ	pETG41A	Duhoo, PMID: 31267466	Vincentelli et al., 2015 (PMID:26053890)	Vincentelli et al., 2015 (PMID:26053890); Poirson et al., 2017 (PMID:28786561); Gordon et al., 2020 (PMID:32353859)
Q6XZF7	DNMBP	Dynamin-binding protein	1540	1599	DNMBP*	DNMBP*	pHH0103	Sidhu Lab, PMID:33438817		Chen et al., 2021 (PMID:34232536); Liu et al., 2020 (PMID:33208464)
P63167	DYNLL1	Dynein light chain 1, cytoplasmic	1	89	PF01221	Dynein_light	pETM33	Genscript	Bauer et al., 2015 (PMID:26157129)	Liu et al., 2021 (PMID:34709727); Gordon et al., 2020 (PMID:32353859); Khamina et al., 2017 (PMID:29261807); Pichlmair et al., 2012 (PMID:22810585); Batra et al., 2018 (PMID:30550789); de Chassey et al., 2013 (PMID:23853584); Calderwood et al., 2007 (PMID:17446270); Heaton et al., 2016 (PMID:26789921); García-Mayoral et al., 2010 (PMID:21094642); Gulbahce et al., 2012 (PMID:22761553); Neveu et al…
P60842	EIF4A1	Eukaryotic initiation factor 4A-I	29	237	PF00270	DEAD	pHH0103	Sidhu Lab, PMID:33438817		Jourdan et al., 2012 (PMID:22522808); Liu et al., 2021 (PMID:34709727); Gordon et al., 2020 (PMID:32353859); Watanabe et al., 2014 (PMID:25464832); Tripathi et al., 2015 (PMID:26651948); Liu et al., 2020 (PMID:33208464); Yu et al., 2014 (PMID:24955142); Aoyagi et al., 2010 (PMID:20133758); Komarova et al., 2011 (PMID:21911578); Heaton et al., 2016 (PMID:26789921); Nicolas et al., 2010 (PMID:20573…
P06730	EIF4E	Eukaryotic translation initiation factor 4E	1	217	PF01652	IF4E	pETM33	Genscript		Gordon et al., 2020 (PMID:32353859); Hubel et al., 2019 (PMID:30833792); Munier et al., 2013 (PMID:23816991); Jourdan et al., 2012 (PMID:22522808); Watanabe et al., 2014 (PMID:25464832); Volpon et al., 2010 (PMID:20212144); Heaton et al., 2016 (PMID:26789921)
Q15370	ELOB	Elongin-B	1	118	PF00240	ubiquitin	pETM33	Genscript		Gordon et al., 2020 (PMID:32353859); Watanabe et al., 2014 (PMID:25464832); Zhou et al., 2012 (PMID:22479405); Yu et al., 2004 (PMID:15574593); Lu et al., 2013 (PMID:24225024); Xiao et al., 2006 (PMID:16530799); Bergeron et al., 2010 (PMID:20532212); Wang et al., 2015 (PMID:25912140); Jäger et al., 2011 (PMID:22190037); Wang et al., 2014 (PMID:24810617); Han et al., 2014 (PMID:24390335); Stanley …
P42566	EPS15	Epidermal growth factor receptor substrate 15	121	215	EPS15*	EPS15*	pETM33	Genscript	Snetkov et al., 2016 (PMID:27670116)	Nobre et al., 2019 (PMID:31873071)
Q9UI08	EVL	Ena/VASP-like protein	1	130	PF00568	WH1	pHH0103	Sidhu Lab, PMID:33438817		Jäger et al., 2011 (PMID:22190034)
P15311	EZR	Ezrin	2	295	PF00373	FERM_M	pETM33	Genscript		Liu et al., 2021 (PMID:34709727); Cattin-Ortolá et al., 2021 (PMID:34504087); Chen et al., 2021 (PMID:34232536); Watanabe et al., 2006 (PMID:17022977); Kruse et al., 2021 (PMID:34799561); Watanabe et al., 2014 (PMID:25464832); Gordon et al., 2020 (PMID:32353859); Neveu et al., 2012 (PMID:22898364); Stukalov et al., 2021 (PMID:33845483)
Q00688	FKBP3	Peptidyl-prolyl cis-trans isomerase FKBP3	109	224	PF00254	FKBP_C	pHH0103	Sidhu Lab, PMID:33438817		Gordon et al., 2020 (PMID:32353859); Stukalov et al., 2021 (PMID:33845483); Nobre et al., 2019 (PMID:31873071)
Q96RU3	FNBP1	Formin-binding protein 1	555	611	PF14604	SH3_9	pETM33	Genscript
Q5T0N5	FNBP1L	Formin-binding protein 1-like	538	599	PF00018	SH3_1	pETM33	Genscript
Q13283	G3BP1	Ras GTPase-activating protein-binding protein 1	1	139	PF02136	NTF2	pETM33	Genscript	Panas et al., 2015 (PMID:25658430); Panas et al., 2015 (PMID:25658430)	Watanabe et al., 2014 (PMID:25464832); Kruse et al., 2021 (PMID:34799561); Stukalov et al., 2021 (PMID:33845483); Gordon et al., 2020 (PMID:33060197); Huang et al., 2021 (PMID:34400613); Chen et al., 2021 (PMID:34232536); Zheng et al., 2021 (PMID:34035218); Gordon et al., 2020 (PMID:32353859); Cai et al., 2021 (PMID:34029587); Somasekharan et al., 2021 (PMID:34780058); Luo et al., 2021 (PMID:3349…
Q9UN86	G3BP2	Ras GTPase-activating protein-binding protein 2	1	139	PF02136	NTF2	pETM33	Genscript	Kristensen et al., 2015 (PMID:26410532)	Kruse et al., 2021 (PMID:34799561); Luo et al., 2021 (PMID:33495715); Gordon et al., 2020 (PMID:33060197); Gordon et al., 2020 (PMID:32353859); Li et al., 2020 (PMID:32838362); Stukalov et al., 2021 (PMID:33845483); Chen et al., 2021 (PMID:34232536); Cai et al., 2021 (PMID:34029587); Liu et al., 2021 (PMID:34709727); Zheng et al., 2021 (PMID:34578187); Huang et al., 2021 (PMID:34400613); Somasekh…
O95166	GABARAP	Gamma-aminobutyric acid receptor-associated protein	2	115	PF02991	ATG8	pGEX-4T1	Ernst Lab, PMID: 28028054		Boeske et al., 2017 (PMID:28729737); Xu et al., 2018 (PMID:29791506); Neveu et al., 2012 (PMID:22898364)
Q9H0R8	GABARAPL1	Gamma-aminobutyric acid receptor-associated protein-like 1	2	115	PF02991	ATG8	pGEX-4T1	Ernst Lab, PMID: 28028054		Boeske et al., 2017 (PMID:28729737); Nobre et al., 2019 (PMID:31873071)
P60520	GABARAPL2	Gamma-aminobutyric acid receptor-associated protein-like 2	2	115	PF02991	ATG8	pGEX-4T1	Ernst Lab, PMID: 28028054		Boeske et al., 2017 (PMID:28729737); Stukalov et al., 2021 (PMID:33845483); Nobre et al., 2019 (PMID:31873071)
Q9UJY5	GGA1	ADP-ribosylation factor-binding protein GGA1	1	157	PF00790	VHS	pHH0103	Sidhu Lab, PMID:33438817		Muller et al., 2012 (PMID:22761572); Le Breton et al., 2011 (PMID:22014111); Kruse et al., 2021 (PMID:34799561)
Q9UJY4	GGA2	ADP-ribosylation factor-binding protein GGA2	24	172	PF00790	VHS	pHH0103	Sidhu Lab, PMID:33438817		Lee et al., 2011 (PMID:22028648)
Q9NZ52	GGA3	ADP-ribosylation factor-binding protein GGA3	1	166	PF00790	VHS	pHH0103	Sidhu Lab, PMID:33438817		Liu et al., 2021 (PMID:34709727); Watanabe et al., 2014 (PMID:25464832)
Q9NZ52	GGA3	ADP-ribosylation factor-binding protein GGA3	579	723	PF02883	Alpha_adaptinC2	pHH0103	Sidhu Lab, PMID:33438817		Liu et al., 2021 (PMID:34709727); Watanabe et al., 2014 (PMID:25464832)
O75420	GIGYF1	GRB10-interacting GYF protein 1	448	540	PF02213	GYF	pHH0103	Sidhu Lab, PMID:33438817		Komarova et al., 2011 (PMID:21911578); Nobre et al., 2019 (PMID:31873071)
O75791	GRAP2	GRB2-related adapter protein 2	274	329	PF00018	SH3_1	pHH0103	Sidhu Lab, PMID:28890361. addgene 91368
P62993	GRB2	Growth factor receptor-bound protein 2	1	217	PF00018	SH3_1	pGex	Machida, PMID: 17588523, addgene 46442		Macdonald et al., 2005 (PMID:15784897); Macdonald et al., 2004 (PMID:14993658); Subramani et al., 2018 (PMID:29404423); Jäger et al., 2011 (PMID:22190034); Nobre et al., 2019 (PMID:31873071); Tan et al., 1999 (PMID:10318918); Gordon et al., 2020 (PMID:32353859); Wang et al., 2017 (PMID:28169297); Davis et al., 2014 (PMID:25544563); Liu et al., 2020 (PMID:33208464); Korkaya et al., 2001 (PMID:1151…
P51610	HCFC1	Host cell factor 1	30	320	PF01344	Kelch_1	pETM33	Genscript	Freiman et al., 1997 (PMID:9389645)	Gordon et al., 2020 (PMID:32353859); Mahajan et al., 2000 (PMID:10629049); Tripathi et al., 2015 (PMID:26651948); Peng et al., 2010 (PMID:20133788)
P07900	HSP90AA1	Heat shock protein HSP 90-alpha	9	236	PF02518	HATPase_c	pGEX-4T3	Fontana, PMID:11988487, addgene 22481		Ujino et al., 2009 (PMID:19150985); Watanabe et al., 2014 (PMID:25464832); Pichlmair et al., 2012 (PMID:22810585); Iwasaki et al., 2018 (PMID:29462184); Liu et al., 2021 (PMID:34709727); Tripathi et al., 2015 (PMID:26651948); Gordon et al., 2020 (PMID:32353859); Germain et al., 2013 (PMID:24169621); Okamoto et al., 2006 (PMID:17024179); Liu et al., 2020 (PMID:33208464); Gao et al., 2021 (PMID:339…
Q8TEX9	IPO4	Importin-4	668	1081	PF13513	HEAT_EZ	pETM41	Genscript		Tripathi et al., 2015 (PMID:26651948); Jäger et al., 2011 (PMID:22190034); Gordon et al., 2020 (PMID:32353859); Liu et al., 2021 (PMID:34709727); Watanabe et al., 2014 (PMID:25464832); Heaton et al., 2016 (PMID:26789921); Scaturro et al., 2018 (PMID:30177828); Carpp et al., 2014 (PMID:24855065); Uckeley et al., 2019 (PMID:31570497); Randall et al., 2007 (PMID:17616579)
Q14653	IRF3	Interferon regulatory factor 3	175	427	PF10401	IRF-3	pHH0103	Sidhu Lab, PMID:33438817	Zhao et al., 2016 (PMID:27302953)	Nobre et al., 2019 (PMID:31873071); Yu et al., 2015 (PMID:25732088); Devaraj et al., 2007 (PMID:17761676); Chen et al., 2014 (PMID:24622840); Lu et al., 2004 (PMID:15175323); Ronco et al., 1998 (PMID:9649509); Neveu et al., 2012 (PMID:22898364); Gulbahce et al., 2012 (PMID:22761553); Poirson et al., 2017 (PMID:28786561); Wu et al., 2013 (PMID:24335286); Chen et al., 2007 (PMID:17531282); Pfaller …
Q96J02	ITCH	E3 ubiquitin-protein ligase Itchy homolog	436	474	PF00397	WW	pHH0103	Sidhu/Sudol, addgene 104218	Baillet et al., 2019 (PMID:31906112)	Rozenblatt-Rosen et al., 2012 (PMID:22810586); Seo et al., 2006 (PMID:17174309); Stukalov et al., 2021 (PMID:33845483); Gulbahce et al., 2012 (PMID:22761553); Winberg et al., 2000 (PMID:11046148); Dussart et al., 2004 (PMID:15013426); Lee et al., 2016 (PMID:27466427); Koshizuka et al., 2015 (PMID:26555021); Koshizuka et al., 2018 (PMID:29535361); Wirblich et al., 2006 (PMID:16352570); Poirson et …
Q96J02	ITCH	E3 ubiquitin-protein ligase Itchy homolog	476	514	PF00397	WW	pHH0103	Sidhu/Sudol, addgene 104219	Baillet et al., 2019 (PMID:31906112)	Rozenblatt-Rosen et al., 2012 (PMID:22810586); Seo et al., 2006 (PMID:17174309); Stukalov et al., 2021 (PMID:33845483); Gulbahce et al., 2012 (PMID:22761553); Winberg et al., 2000 (PMID:11046148); Dussart et al., 2004 (PMID:15013426); Lee et al., 2016 (PMID:27466427); Koshizuka et al., 2015 (PMID:26555021); Koshizuka et al., 2018 (PMID:29535361); Wirblich et al., 2006 (PMID:16352570); Poirson et …
Q15811	ITSN1	Intersectin-1	740	806	PF14604	SH3_9	pGEX-4T1	Yamabhai, PMID:9813051, addgen 47413	Dergai et al., 2013 (PMID:22975684)	Rozenblatt-Rosen et al., 2012 (PMID:22810586)
Q15811	ITSN1	Intersectin-1	913	971	PF00018	SH3_1	pGEX-4T1	Yamabhai, PMID:9813051, addgen 47413	Dergai et al., 2013 (PMID:22975684)	Rozenblatt-Rosen et al., 2012 (PMID:22810586)
Q15811	ITSN1	Intersectin-1	1002	1060	PF00018	SH3_1	pGEX-4T1	Yamabhai, PMID:9813051, addgen 47413		Rozenblatt-Rosen et al., 2012 (PMID:22810586)
Q15811	ITSN1	Intersectin-1	1074	1138	PF14604	SH3_9	pGEX-4T1	Yamabhai, PMID:9813051, addgen 47413	Dergai et al., 2013 (PMID:22975684)	Rozenblatt-Rosen et al., 2012 (PMID:22810586)
O00629	KPNA4	Importin subunit alpha-3	68	487	PF16186	Arm_3	pETM33/pETM41	Genscript	Tang et al., 2019 (PMID:30814281); Smith et al., 2018 (PMID:30209309)	Martinez-Gil et al., 2017 (PMID:28904190); Pichlmair et al., 2012 (PMID:22810585); Tripathi et al., 2015 (PMID:26651948); Wang et al., 2017 (PMID:28169297); Ao et al., 2010 (PMID:20554775); Naji et al., 2011 (PMID:22174317); Canton et al., 2018 (PMID:29370303); Gordon et al., 2020 (PMID:33060197); Lee et al., 2011 (PMID:22028648); Rozenblatt-Rosen et al., 2012 (PMID:22810586); Melen et al., 2003 …
Q14974	KPNB1	Importin subunit beta-1	1	485	PF03810	IBN_N	pETM41	Genscript	Li et al., 2012 (PMID:22622329); Truant et al., 1999 (PMID:9891055)	Gordon et al., 2020 (PMID:32353859); Kuo et al., 2017 (PMID:28611246); Watanabe et al., 2014 (PMID:25464832); Rozenblatt-Rosen et al., 2012 (PMID:22810586); Heaton et al., 2016 (PMID:26789921); Germain et al., 2013 (PMID:24169621); Darshan et al., 2004 (PMID:15507604); Henderson et al., 1997 (PMID:9405152); Naji et al., 2011 (PMID:22174317); Fineberg et al., 2003 (PMID:12614157); Holowaty et al.,…
Q14974	KPNB1	Importin subunit beta-1	127	876	PF00514	Arm	pETM41	Genscript	Li et al., 2012 (PMID:22622329); Truant et al., 1999 (PMID:9891055)	Gordon et al., 2020 (PMID:32353859); Kuo et al., 2017 (PMID:28611246); Watanabe et al., 2014 (PMID:25464832); Rozenblatt-Rosen et al., 2012 (PMID:22810586); Heaton et al., 2016 (PMID:26789921); Germain et al., 2013 (PMID:24169621); Darshan et al., 2004 (PMID:15507604); Henderson et al., 1997 (PMID:9405152); Naji et al., 2011 (PMID:22174317); Fineberg et al., 2003 (PMID:12614157); Holowaty et al.,…
Q4G0J3	LARP7	La-related protein 7	1	582	PF08777	RRM_3	pGEX-5X-1	Shelton, PMID:29425494, addgene 113545		Liu et al., 2020 (PMID:33208464); Wang et al., 2017 (PMID:28169297); Tripathi et al., 2015 (PMID:26651948); Xu et al., 2018 (PMID:29791506); D'Orso et al., 2010 (PMID:20562857); Jäger et al., 2011 (PMID:22190034); Faust et al., 2018 (PMID:29845934); Gordon et al., 2020 (PMID:32353859); Gordon et al., 2020 (PMID:33060197); Scaturro et al., 2018 (PMID:30177828); Zhang et al., 2009 (PMID:19637933); …
Q13257	MAD2L1	Mitotic spindle assembly checkpoint protein MAD2A	1	205	PF02301	HORMA	pETM33	Genscript		Subramani et al., 2018 (PMID:29404423); Gordon et al., 2020 (PMID:32353859); Komarova et al., 2011 (PMID:21911578); Watanabe et al., 2014 (PMID:25464832); Liu et al., 2020 (PMID:33208464); Liu et al., 2021 (PMID:34709727); Wang et al., 2017 (PMID:28169297); Tripathi et al., 2015 (PMID:26651948)
Q96QZ7	MAGI1	Membrane-associated guanylate kinase, WW and PDZ domain-containing protein 1	298	336	PF00397	WW	pHH0103	Sidhu/Sudol addgene 104242		Pim et al., 2002 (PMID:12444549); Vincentelli et al., 2015 (PMID:26053890); Zhang et al., 2007 (PMID:17267502); Poirson et al., 2017 (PMID:28786561); Neveu et al., 2012 (PMID:22898364); Thomas et al., 2001 (PMID:11571640); Gulbahce et al., 2012 (PMID:22761553); Caillet-Saguy et al., 2021 (PMID:33864728); Liu et al., 2020 (PMID:33208464); Pirozzi et al., 1997 (PMID:9169421)
Q96QZ7	MAGI1	Membrane-associated guanylate kinase, WW and PDZ domain-containing protein 1	357	395	PF00397	WW	pHH0103	Sidhu/Sudol addgene 104243		Pim et al., 2002 (PMID:12444549); Vincentelli et al., 2015 (PMID:26053890); Zhang et al., 2007 (PMID:17267502); Poirson et al., 2017 (PMID:28786561); Neveu et al., 2012 (PMID:22898364); Thomas et al., 2001 (PMID:11571640); Gulbahce et al., 2012 (PMID:22761553); Caillet-Saguy et al., 2021 (PMID:33864728); Liu et al., 2020 (PMID:33208464); Pirozzi et al., 1997 (PMID:9169421)
Q9H492	MAP1LC3A	Microtubule-associated proteins 1A/1B light chain 3A	2	121	PF02991	ATG8	pGEX-4T1	Ernst Lab, PMID: 28028054		Kruse et al., 2021 (PMID:34799561); Sagnier et al., 2014 (PMID:25339774)
Q9GZQ8	MAP1LC3B	Microtubule-associated proteins 1A/1B light chain 3B	2	119	PF02991	ATG8	pGEX-4T1	Ernst Lab, PMID: 28028054		Watanabe et al., 2014 (PMID:25464832); Li et al., 2021 (PMID:34845370); Nobre et al., 2019 (PMID:31873071); Chen et al., 2014 (PMID:25311841); Kruse et al., 2021 (PMID:34799561)
Q9BXW4	MAP1LC3C	Microtubule-associated proteins 1A/1B light chain 3C	2	125	PF02991	ATG8	pGEX-4T1	Ernst Lab, PMID: 28028054	Madjo et al., 2016 (PMID:27880899); Beale et al., 2014 (PMID:24528869)	Kruse et al., 2021 (PMID:34799561)
Q8N3R9	MPP5	MAGUK p55 subfamily member 5				PDZ	pETM33	Genscript	Toto et al., 2020 (PMID:32822073)	Toto et al., 2020 (PMID:32822073); Lo Cascio et al., 2021 (PMID:33758649); Teoh et al., 2010 (PMID:20861307); Chai et al., 2021 (PMID:34103506); Vincentelli et al., 2015 (PMID:26053890)
Q5T2T1	MPP7	MAGUK p55 subfamily member 7	120	224	PF00595	PDZ	pETG41A	Duhoo, PMID:31267466		Davis et al., 2014 (PMID:25544563)
P26038	MSN	Moesin	1	322	PF00373	FERM_M	pETM33	Genscript		Gordon et al., 2020 (PMID:32353859); Cattin-Ortolá et al., 2021 (PMID:34504087); Liu et al., 2021 (PMID:34709727); Jäger et al., 2011 (PMID:22190034); Stukalov et al., 2021 (PMID:33845483); Watanabe et al., 2014 (PMID:25464832)
P16333	NCK1	Cytoplasmic protein NCK1	5	60	PF00018	SH3_1	pHH0103	Sidhu Lab, PMID:28890361, addgene 91472	Frese et al., 2006 (PMID:16636066)	Liu et al., 2021 (PMID:34709727); Kärkkäinen et al., 2006 (PMID:16374509); Nobre et al., 2019 (PMID:31873071); Lim et al., 2007 (PMID:17696407); Newsome et al., 2004 (PMID:15297625)
P46934	NEDD4	E3 ubiquitin-protein ligase NEDD4	608	646	PF00397	WW	pHH0103	Sidhu/Sudol, addgene 104208	Urata et al., 2010 (PMID:19812267)	Harty et al., 2000 (PMID:11095724); Dussart et al., 2004 (PMID:15013426); Rozenblatt-Rosen et al., 2012 (PMID:22810586); Novelli et al., 2021 (PMID:33762578); Winberg et al., 2000 (PMID:11046148); Gulbahce et al., 2012 (PMID:22761553); Ushijima et al., 2008 (PMID:18353951); Nobre et al., 2019 (PMID:31873071); Bouamr et al., 2003 (PMID:14581525); Pincetic et al., 2010 (PMID:20164219); Lee et al., …
P46934	NEDD4	E3 ubiquitin-protein ligase NEDD4	890	928	PF00397	WW	pHH0103	Sidhu/Sudol, addgene 104211	Timmins et al., 2003 (PMID:12559917)	Harty et al., 2000 (PMID:11095724); Dussart et al., 2004 (PMID:15013426); Rozenblatt-Rosen et al., 2012 (PMID:22810586); Novelli et al., 2021 (PMID:33762578); Winberg et al., 2000 (PMID:11046148); Gulbahce et al., 2012 (PMID:22761553); Ushijima et al., 2008 (PMID:18353951); Nobre et al., 2019 (PMID:31873071); Bouamr et al., 2003 (PMID:14581525); Pincetic et al., 2010 (PMID:20164219); Lee et al., …
Q15843	NEDD8	NEDD8	1	76	PF00240	ubiquitin	pGEX-4T1	Ernst Lab, PMID:28028054		Jäger et al., 2011 (PMID:22190034); Gastaldello et al., 2010 (PMID:20190741); Lindner et al., 2007 (PMID:17692280); Gordon et al., 2020 (PMID:32353859); Watanabe et al., 2014 (PMID:25464832); Gastaldello et al., 2013 (PMID:24130483)
Q14511	NEDD9	Enhancer of filamentation 1	5	64	PF14604	SH3_9	pHH0103	Sidhu Lab, PMID: 28890361, addgene 91498		Iwata et al., 2005 (PMID:15592516); Neveu et al., 2012 (PMID:22898364)
P35240	NF2	Merlin	22	311	PF00373	FERM_M	pETM33	Genscript		Gordon et al., 2020 (PMID:32353859)
P52948	NUP98	Nuclear pore complex protein Nup98-Nup96	730	880	PF04096	Nucleoporin2	pHH0103	Sidhu Lab, PMID:33438817		Miorin et al., 2020 (PMID:33097660); Gordon et al., 2020 (PMID:33060197); Addetia et al., 2021 (PMID:33849972); Kimura et al., 2021 (PMID:33765414); Davis et al., 2014 (PMID:25544563); Gordon et al., 2020 (PMID:32353859); Kiss et al., 2003 (PMID:14554087); Le Rouzic et al., 2002 (PMID:12228227); Nobre et al., 2019 (PMID:31873071); Chakraborty et al., 2009 (PMID:19745842); Scaturro et al., 2018 (P…
O95747	OXSR1	Serine/threonine-protein kinase OSR1	434	527	PF12202	OSR1_C	pETM33	Genscript		Bradel-Tretheway et al., 2011 (PMID:21715506)
P11940	PABPC1	Polyadenylate-binding protein 1	544	623	PF00658	PABP	pHH0103	Sidhu Lab, PMID:33438817		Cai et al., 2021 (PMID:34029587); Gordon et al., 2020 (PMID:33060197); Gordon et al., 2020 (PMID:32353859); Chen et al., 2021 (PMID:34232536); Komarova et al., 2011 (PMID:21911578); Le Breton et al., 2011 (PMID:22014111); Aoyagi et al., 2010 (PMID:20133758); Pichlmair et al., 2012 (PMID:22810585); Lei et al., 2021 (PMID:33876849); Jefferson et al., 2014 (PMID:24965446); Fontaine-Rodriguez et al.,…
Q8WUM4	PDCD6IP	Programmed cell death 6-interacting protein	360	702	PF13949	ALIX_LYPXL_bnd	pETM33	Genscript	Zhai et al., 2008 (PMID:18066081); Pornillos et al., 2002 (PMID:12379843)	Amorim et al., 2014 (PMID:25118280); Khadka et al., 2011 (PMID:21911577); Wang et al., 2020 (PMID:32176739); Rozenblatt-Rosen et al., 2012 (PMID:22810586); Fisher et al., 2007 (PMID:17350572); Zhou et al., 2010 (PMID:20929444); Strack et al., 2003 (PMID:14505569); Meusser et al., 2020 (PMID:32994219); Popov et al., 2007 (PMID:18032513); Dussupt et al., 2009 (PMID:19282983); Sette et al., 2013 (PM…
O75381	PEX14	Peroxisomal membrane protein PEX14	16	84	PF04695	Pex14_N	pETM33	Genscript		Rozenblatt-Rosen et al., 2012 (PMID:22810586); Tripathi et al., 2015 (PMID:26651948); Gordon et al., 2020 (PMID:33060197); Wang et al., 2017 (PMID:28169297)
P07737	PFN1	Profilin-1	1	140	PF00235	Profilin	pETM33	Genscript		Watanabe et al., 2014 (PMID:25464832); Liu et al., 2021 (PMID:34709727); Gordon et al., 2020 (PMID:32353859); Liu et al., 2020 (PMID:33208464); de Chassey et al., 2008 (PMID:18985028); Pichlmair et al., 2012 (PMID:22810585); Tripathi et al., 2015 (PMID:26651948)
P27986	PIK3R1	Phosphatidylinositol 3-kinase regulatory subunit alpha	6	78	PIK3R1*	PIK3R1*	pHH0103	Sidhu Lab, PMID:33438817		Wang et al., 2017 (PMID:28169297); de Chassey et al., 2013 (PMID:23853584); Pichlmair et al., 2012 (PMID:22810585); Maddika et al., 2007 (PMID:18059340); Weber et al., 2000 (PMID:11123912); Dolan et al., 2013 (PMID:24136289); Korkaya et al., 2001 (PMID:11518702); Lim et al., 2007 (PMID:17696407); Linnemann et al., 2002 (PMID:12009866); Wolf et al., 2001 (PMID:11689886); Liu et al., 2021 (PMID:347…
Q9UNP9	PPIE	Peptidyl-prolyl cis-trans isomerase E	138	301	PF00160	Pro_isomerase	pHH0103	Sidhu Lab, PMID:33438817		Subramani et al., 2018 (PMID:29404423); Kruse et al., 2021 (PMID:34799561); Shamay et al., 2012 (PMID:22379092); Nobre et al., 2019 (PMID:31873071); Tripathi et al., 2015 (PMID:26651948)
P62136	PPP1CA	Serine/threonine-protein phosphatase PP1-alpha catalytic subunit	1	300	PF00149	Metallophos	pETM33	Genscript	Richard et al., 2018 (PMID:29489893); Davis et al., 2014 (PMID:25011105)	Taylor et al., 2004 (PMID:15140983); Liu et al., 2020 (PMID:33208464); Heaton et al., 2016 (PMID:26789921); Zhang et al., 2007 (PMID:18068675); Wang et al., 2020 (PMID:32176739); Davis et al., 2014 (PMID:25544563); Chen et al., 2021 (PMID:34232536); Kruse et al., 2021 (PMID:34799561); Gulbahce et al., 2012 (PMID:22761553); Rozenblatt-Rosen et al., 2012 (PMID:22810586); Calderwood et al., 2007 (PM…
O14974	PPP1R12A	Protein phosphatase 1 regulatory subunit 12A	1	1042	PF15898	PRKG1_interact	pETM33	Genscript		Jäger et al., 2011 (PMID:22190034); Gordon et al., 2020 (PMID:32353859)
Q96BP3	PPWD1	Peptidylprolyl isomerase domain and WD repeat-containing protein 1	486	646	PF00160	Pro_isomerase	pHH0103	Sidhu Lab, PMID:33438817		Shah et al., 2018 (PMID:30550790)
P13861	PRKAR2A	cAMP-dependent protein kinase type II-alpha regulatory subunit	1	45	PF02197	RIIa	pETM33	Genscript	King et al., 2016 (PMID:27137912)	Gordon et al., 2020 (PMID:32353859); Gordon et al., 2020 (PMID:33060197); Fax et al., 2001 (PMID:11414803); Zhang et al., 2009 (PMID:19637933); Wu et al., 2012 (PMID:22593156)
O75400	PRPF40A	Pre-mRNA-processing factor 40 homolog A	138	176	PF00397	WW	pHH0103	Sidhu/Sudol , addgene 104233		Gordon et al., 2020 (PMID:32353859); Stukalov et al., 2021 (PMID:33845483); Shah et al., 2018 (PMID:30550790); Liu et al., 2021 (PMID:34709727); Iwasaki et al., 2018 (PMID:29462184); Wang et al., 2017 (PMID:28169297); Watanabe et al., 2014 (PMID:25464832)
O75400	PRPF40A	Pre-mRNA-processing factor 40 homolog A	179	217	PF00397	WW	pHH0103	Sidhu/Sudol, addgene 104234		Gordon et al., 2020 (PMID:32353859); Stukalov et al., 2021 (PMID:33845483); Shah et al., 2018 (PMID:30550790); Liu et al., 2021 (PMID:34709727); Iwasaki et al., 2018 (PMID:29462184); Wang et al., 2017 (PMID:28169297); Watanabe et al., 2014 (PMID:25464832)
Q05397	PTK2	Focal adhesion kinase 1	891	1050	PF03623	Focal_AT	pETM33	Genscript, synthetic gene
P18031	PTPN1	Tyrosine-protein phosphatase non-receptor type 1	1	435	PF00102	Y_phosphatase	pGEX-2T	Addgene plasmid # 8602 ; http://n2t.net/addgene:8602 ; RRID:Addgene_8602		Rozenblatt-Rosen et al., 2012 (PMID:22810586); Liu et al., 2021 (PMID:34709727); Gordon et al., 2020 (PMID:32353859); Wu et al., 2012 (PMID:22593156); Tripathi et al., 2015 (PMID:26651948)
Q9UHX1	PUF60	Poly(U)-binding-splicing factor PUF60	118	316	PF00076	RRM_1	pETM33	Genscript		Gordon et al., 2020 (PMID:32353859); Shah et al., 2018 (PMID:30550790); Eckhardt et al., 2018 (PMID:30209081); Li et al., 2020 (PMID:32838362); Landsberg et al., 2018 (PMID:30619335); Watanabe et al., 2014 (PMID:25464832); Khamina et al., 2017 (PMID:29261807); Lee et al., 2011 (PMID:22028648)
Q9UHX1	PUF60	Poly(U)-binding-splicing factor PUF60	460	559	PUF60*	PUF60*	pHH0103	Sidhu Lab, PMID:33438817		Gordon et al., 2020 (PMID:32353859); Shah et al., 2018 (PMID:30550790); Eckhardt et al., 2018 (PMID:30209081); Li et al., 2020 (PMID:32838362); Landsberg et al., 2018 (PMID:30619335); Watanabe et al., 2014 (PMID:25464832); Khamina et al., 2017 (PMID:29261807); Lee et al., 2011 (PMID:22028648)
P43487	RANBP1	Ran-specific GTPase-activating protein	39	170	PF00638	Ran_BP1	pHH0103	Sidhu Lab, PMID:33438817		Gordon et al., 2020 (PMID:32353859); Wang et al., 2017 (PMID:28169297); Komarova et al., 2011 (PMID:21911578); Germain et al., 2013 (PMID:24169621); Liu et al., 2020 (PMID:33208464); Tripathi et al., 2015 (PMID:26651948); Eckhardt et al., 2018 (PMID:30209081); Watanabe et al., 2014 (PMID:25464832); Uckeley et al., 2019 (PMID:31570497); Jäger et al., 2011 (PMID:22190034)
P49792	RANBP2	E3 SUMO-protein ligase RanBP2	1184	1310	PF00638	Ran_BP1	pHH0103	Sidhu Lab, PMID:33438817		Rozenblatt-Rosen et al., 2012 (PMID:22810586); Rosas-Acosta et al., 2005 (PMID:15582666); Jäger et al., 2011 (PMID:22190034); Nash et al., 2008 (PMID:18971280); Zhang et al., 2009 (PMID:19637933); Gautier et al., 2009 (PMID:19454010); Schaller et al., 2011 (PMID:22174692)
P49792	RANBP2	E3 SUMO-protein ligase RanBP2	2924	3050	PF00638	Ran_BP1	pHH0103	Sidhu Lab, PMID:33438817		Rozenblatt-Rosen et al., 2012 (PMID:22810586); Rosas-Acosta et al., 2005 (PMID:15582666); Jäger et al., 2011 (PMID:22190034); Nash et al., 2008 (PMID:18971280); Zhang et al., 2009 (PMID:19637933); Gautier et al., 2009 (PMID:19454010); Schaller et al., 2011 (PMID:22174692)
Q96I25	RBM17	Splicing factor 45	298	401	PF00076	RRM_1	pHH0103	Sidhu Lab, PMID:33438817	Pabis et al., 2019 (PMID:30892606)	Shah et al., 2018 (PMID:30550790); Gordon et al., 2020 (PMID:32353859); Gautier et al., 2009 (PMID:19454010); Watanabe et al., 2014 (PMID:25464832); Jäger et al., 2011 (PMID:22190034)
P35241	RDX	Radixin	5	295	PF00373	FERM_M	pETM33	Genscript		Gordon et al., 2020 (PMID:32353859); Liu et al., 2021 (PMID:34709727); Gordon et al., 2020 (PMID:33060197); Cattin-Ortolá et al., 2021 (PMID:34504087); Watanabe et al., 2014 (PMID:25464832); Liu et al., 2020 (PMID:33208464)
Q9Y572	RIPK3	Receptor-interacting serine/threonine-protein kinase 3	1	518	PF00069	Pkinase	pGEX-4T-1	Seo, PMID:26900751, addgene 78827		Yu et al., 2015 (PMID:26559832); Rebsamen et al., 2009 (PMID:19590578); Liu et al., 2018 (PMID:29352166); Yue et al., 2018 (PMID:30185776)
P15927	RPA2	Replication protein A 32 kDa subunit	202	270	PF08784	RPA_C	pHH0103	Sidhu Lab, PMID:33438817		Shamay et al., 2012 (PMID:22379092); Davis et al., 2014 (PMID:25544563); Arunkumar et al., 2005 (PMID:15793585); Nash et al., 2008 (PMID:18971280); Nicolas et al., 2010 (PMID:20573815); Carson et al., 2009 (PMID:19197236); Nobre et al., 2019 (PMID:31873071); Gordon et al., 2020 (PMID:32353859); Loo et al., 2004 (PMID:14747526)
Q9H4B6	SAV1	Protein salvador homolog 1	197	235	PF00397	WW	pHH0103	Sidhu/Sudol		Gordon et al., 2020 (PMID:33060197); Wang et al., 2017 (PMID:28169297); Nobre et al., 2019 (PMID:31873071)
O00560	SDCBP	Syntenin-1	111	198	PF17820	PDZ_6	pETM33	Genscript	Jimenez-Guardeño et al., 2014 (PMID:25122212)	Jäger et al., 2011 (PMID:22190034); Rozenblatt-Rosen et al., 2012 (PMID:22810586); Jimenez-Guardeño et al., 2014 (PMID:25122212); Nobre et al., 2019 (PMID:31873071); Liu et al., 2021 (PMID:34709727); Caillet-Saguy et al., 2021 (PMID:33864728); Tripathi et al., 2015 (PMID:26651948); Lee et al., 2011 (PMID:22028648)
O00560	SDCBP	Syntenin-1	196	272	PF00595	PDZ	pETM33	Genscript	Jimenez-Guardeño et al., 2014 (PMID:25122212)	Jäger et al., 2011 (PMID:22190034); Rozenblatt-Rosen et al., 2012 (PMID:22810586); Jimenez-Guardeño et al., 2014 (PMID:25122212); Nobre et al., 2019 (PMID:31873071); Liu et al., 2021 (PMID:34709727); Caillet-Saguy et al., 2021 (PMID:33864728); Tripathi et al., 2015 (PMID:26651948); Lee et al., 2011 (PMID:22028648)
Q9BYW2	SETD2	Histone-lysine N-methyltransferase SETD2	2387	2425	PF00397	WW	pHH0103	Sidhu/Sudol, addgene 104267		Stukalov et al., 2021 (PMID:33845483); de Chassey et al., 2008 (PMID:18985028); Shah et al., 2018 (PMID:30550790); Wang et al., 2017 (PMID:28169297)
Q9Y566	SHANK1	SH3 and multiple ankyrin repeat domains protein 1	655	761	PF17820	PDZ_6	pETM33	Ali et al., 2021		Liu et al., 2020 (PMID:33208464); Kruse et al., 2021 (PMID:34799561)
Q96ST3	SIN3A	Paired amphipathic helix protein Sin3a	295	383	PF02671	PAH	pETM33	Genscript		Taylor et al., 2004 (PMID:15140983); Cai et al., 2013 (PMID:24278015); Huo et al., 2011 (PMID:21220424); Gautier et al., 2009 (PMID:19454010)
O14745	SLC9A3R1	Na(+)/H(+) exchange regulatory cofactor NHE-RF1	10	98	PF17820	PDZ_6		Kliche et al., 2021	Accardi et al., 2011 (PMID:21680517)	Jäger et al., 2011 (PMID:22190034); Nobre et al., 2019 (PMID:31873071); Gordon et al., 2020 (PMID:32353859); Liu et al., 2021 (PMID:34709727); Cattin-Ortolá et al., 2021 (PMID:34504087); Gordon et al., 2020 (PMID:33060197); Caillet-Saguy et al., 2021 (PMID:33864728)
Q8WV41	SNX33	Sorting nexin-33	2	60	PF14604	SH3_9	pHH0103	Sidhu Lab, PMID:28890361, addgene 91278		Nobre et al., 2019 (PMID:31873071); Chen et al., 2021 (PMID:34232536); Liu et al., 2020 (PMID:33208464)
Q9Y5X1	SNX9	Sorting nexin-9	3	61	PF00018	SH3_1	pHH0103	Sidhu Lab, PMID:28890361, addgene 91513		Chen et al., 2021 (PMID:34232536); Davis et al., 2014 (PMID:25544563); Lim et al., 2007 (PMID:17696407)
O94875	SORBS2	Sorbin and SH3 domain-containing protein 2	966	1021	SORBS2*	SH3	pHH0103	Sidhu Lab, PMID:28890361, addgene 91264		de Chassey et al., 2008 (PMID:18985028); Kärkkäinen et al., 2006 (PMID:16374509); Lee et al., 2011 (PMID:22028648)
P02549	SPTA1	Spectrin alpha chain, erythrocytic 1	977	1036	PF00018	SH3_1	pETM33	Genscript
P12931	SRC	Proto-oncogene tyrosine-protein kinase Src	87	144	PF00018	SH3_1	pETM33	Genscript	Korkaya et al., 2001 (PMID:11518702)	Choi et al., 2004 (PMID:15491611); Liang et al., 2006 (PMID:16537602); Kärkkäinen et al., 2006 (PMID:16374509); Korkaya et al., 2001 (PMID:11518702); Arold et al., 1998 (PMID:9778343); Collette et al., 2000 (PMID:10660579); Gulbahce et al., 2012 (PMID:22761553); Lim et al., 2007 (PMID:17696407); Heaton et al., 2016 (PMID:26789921); Meyer et al., 2021 (PMID:34548480)
Q07955	SRSF1	Serine/arginine-rich splicing factor 1	1	248	PF00076	RRM_1	pGEX6P-1	Huang, PMID:28323816, addgene 99020		Muller et al., 2012 (PMID:22761572); Liu et al., 2021 (PMID:34709727); Forsman et al., 2008 (PMID:18457437); Watanabe et al., 2014 (PMID:25464832); Wang et al., 1997 (PMID:9299613); Gordon et al., 2020 (PMID:32353859); Chen et al., 2021 (PMID:34232536); Gulbahce et al., 2012 (PMID:22761553); Tripathi et al., 2015 (PMID:26651948); Wang et al., 2017 (PMID:28169297); Khamina et al., 2017 (PMID:29261…
P57105	SYNJ2BP	Synaptojanin-2-binding protein	6	103	PF00595	PDZ	pETG41A	Duhoo et al, PMID:31267466		Vincentelli et al., 2015 (PMID:26053890); Gordon et al., 2020 (PMID:32353859); Komarova et al., 2011 (PMID:21911578); Nobre et al., 2019 (PMID:31873071); Griffiths et al., 2013 (PMID:23950709); Shah et al., 2018 (PMID:30550790)
Q9Y490	TLN1	Talin-1	309	401	TLN1*	TLN1*	pHH0103	Sidhu Lab, PMID:33438817		Watanabe et al., 2014 (PMID:25464832)
Q6ZVM7	TOM1L2	TOM1-like protein 2	1	153	PF00790	VHS	pHH0103	Sidhu Lab, PMID:33438817		Gordon et al., 2020 (PMID:33060197); Gordon et al., 2020 (PMID:32353859); Nobre et al., 2019 (PMID:31873071)
Q99816	TSG101	Tumor susceptibility gene 101 protein	1	145	PF05743	UEV	pHH0103	Sidhu Lab, PMID:33438817	Pornillos et al., 2002 (PMID:12379843); Wirblich et al., 2006 (PMID:16352570)	Dolan et al., 2013 (PMID:24136289); Subramani et al., 2018 (PMID:29404423); Okumura et al., 2006 (PMID:16434471); Myers et al., 2002 (PMID:12388682); Janvier et al., 2011 (PMID:21304933); Im et al., 2010 (PMID:21070952); Dussupt et al., 2010 (PMID:21159863); Sette et al., 2013 (PMID:23895345); Bouamr et al., 2003 (PMID:14581525); Martin-Serrano et al., 2003 (PMID:12663786); Pornillos et al., 2002…
P26368	U2AF2	Splicing factor U2AF 65 kDa subunit	148	237	PF00076	RRM_1	pETM33	Genscript		Gordon et al., 2020 (PMID:32353859); Liu et al., 2021 (PMID:34709727); Watanabe et al., 2014 (PMID:25464832); Cai et al., 2021 (PMID:34029587); Chen et al., 2021 (PMID:34232536); Heaton et al., 2016 (PMID:26789921); Khamina et al., 2017 (PMID:29261807); Eckhardt et al., 2018 (PMID:30209081)
P26368	U2AF2	Splicing factor U2AF 65 kDa subunit	258	342	PF00076	RRM_1	pETM33	Genscript		Gordon et al., 2020 (PMID:32353859); Liu et al., 2021 (PMID:34709727); Watanabe et al., 2014 (PMID:25464832); Cai et al., 2021 (PMID:34029587); Chen et al., 2021 (PMID:34232536); Heaton et al., 2016 (PMID:26789921); Khamina et al., 2017 (PMID:29261807); Eckhardt et al., 2018 (PMID:30209081)
Q93009	USP7	Ubiquitin carboxyl-terminal hydrolase 7	53	206	PF00917	MATH	pETM33	Genscript	Saridakis et al., 2005 (PMID:15808506); Cheng et al., 2015 (PMID:26210801)	Malik-Soni et al., 2012 (PMID:22496234); Cornillez-Ty et al., 2009 (PMID:19640993); Liu et al., 2021 (PMID:34709727); Komarova et al., 2011 (PMID:21911578); Sato et al., 2015 (PMID:26596467); Pichlmair et al., 2012 (PMID:22810585); Pfoh et al., 2015 (PMID:26046769); Everett et al., 1997 (PMID:9034339); Vanni et al., 2012 (PMID:22438555); Kalamvoki et al., 2012 (PMID:22993145); Cuchet-Lourenço et …
P51809	VAMP7	Vesicle-associated membrane protein 7	1	181	PF13774	Longin	pGEX	Martinez-Arca, PMID:10811829, addgene 42315		Stukalov et al., 2021 (PMID:33845483); Nobre et al., 2019 (PMID:31873071); Gordon et al., 2020 (PMID:32353859); Rozenblatt-Rosen et al., 2012 (PMID:22810586); Shah et al., 2018 (PMID:30550790)
P55072	VCP	Transitional endoplasmic reticulum ATPase	473	648	PF00004	AAA	pHH0103	Sidhu Lab, PMID:33438817		Jäger et al., 2011 (PMID:22190034); Watanabe et al., 2014 (PMID:25464832); Eckhardt et al., 2018 (PMID:30209081); Gordon et al., 2020 (PMID:32353859); Wu et al., 2012 (PMID:22593156); Nobre et al., 2019 (PMID:31873071); Komarova et al., 2011 (PMID:21911578); Heaton et al., 2016 (PMID:26789921); Liu et al., 2021 (PMID:34709727); Liu et al., 2020 (PMID:33208464); Chevalier et al., 2003 (PMID:126637…
Q9BTA9	WAC	WW domain-containing adapter protein with coiled-coil	127	165	PF00397	WW	pHH0103	Sidhu/Sudol, addgene 104272		Liu et al., 2020 (PMID:33208464)
P61964	WDR5	WD repeat-containing protein 5	21	334	PF00400	WD40	pETM33	Genscript	Qin et al., 2014 (PMID:24853335)	Ngo et al., 2013 (PMID:23487458); Rozenblatt-Rosen et al., 2012 (PMID:22810586); Gulbahce et al., 2012 (PMID:22761553); Gautier et al., 2009 (PMID:19454010); Wang et al., 2017 (PMID:28169297)
Q8IX03	WWC1	Protein KIBRA	50	89	WWC1*	WW	pHH0103	Sidhu/Sudol, addgene 104230		Khadka et al., 2011 (PMID:21911577); Liu et al., 2020 (PMID:33208464); Lin et al., 2006 (PMID:16534844)
Q9NZC7	WWOX	WW domain-containing oxidoreductase	16	50	PF00397	WW	pHH0103	Sidhu/Sudol, addgene 104235	Han et al., 2020 (PMID:31905227)	Rozenblatt-Rosen et al., 2012 (PMID:22810586); Davis et al., 2014 (PMID:25544563)
Q9GZV5	WWTR1	WW domain-containing transcription regulator protein 1	122	160	PF00397	WW	pHH0103	Sidhu/Sudol, addgene 104261	Han et al., 2020 (PMID:31905227)
P46937	YAP1	Transcriptional coactivator YAP1	169	207	PF00397	WW	pHH0103	Sidhu/Sudol, addgene 104227	Han et al., 2020 (PMID:31905227)	Liu et al., 2021 (PMID:34709727); Watanabe et al., 2014 (PMID:25464832); Eckhardt et al., 2018 (PMID:30209081)
P46937	YAP1	Transcriptional coactivator YAP1	228	266	PF00397	WW	pHH0103	Sidhu/Sudol, addgene 104228		Liu et al., 2021 (PMID:34709727); Watanabe et al., 2014 (PMID:25464832); Eckhardt et al., 2018 (PMID:30209081)
P31946	YWHAB	14-3-3 protein beta/alpha	1	246	PF00244	14-3-3	pHH0103	Sidhu Lab, PMID:33438817	Edwards et al., 2020 (PMID:32321809)	Liu et al., 2020 (PMID:33208464); Watanabe et al., 2014 (PMID:25464832); Jäger et al., 2011 (PMID:22190034); Wu et al., 2012 (PMID:22593156); Gordon et al., 2020 (PMID:32353859); Neveu et al., 2012 (PMID:22898364); Komarova et al., 2011 (PMID:21911578); Nobre et al., 2019 (PMID:31873071); Lin et al., 2013 (PMID:23938468); Pichlmair et al., 2012 (PMID:22810585); Brockhaus et al., 1996 (PMID:889287…
P62258	YWHAE	14-3-3 protein epsilon	1	255	PF00244	14-3-3	pHH0103	Sidhu Lab, PMID:33438817	Chan et al., 2016 (PMID:26998762)	Pichlmair et al., 2012 (PMID:22810585); Komarova et al., 2011 (PMID:21911578); Aoki et al., 2000 (PMID:10644344); Jäger et al., 2011 (PMID:22190034); Liu et al., 2020 (PMID:33208464); Gordon et al., 2020 (PMID:32353859); Lee et al., 2011 (PMID:22028648); Pfefferle et al., 2011 (PMID:22046132); Khamina et al., 2017 (PMID:29261807); Nobre et al., 2019 (PMID:31873071); Brockhaus et al., 1996 (PMID:8…
P61981	YWHAG	14-3-3 protein gamma	1	247	PF00244	14-3-3	pHH0103	Sidhu Lab, PMID:33438817	Edwards et al., 2020 (PMID:32321809)	Gupta et al., 2018 (PMID:29357390); Pichlmair et al., 2012 (PMID:22810585); Liu et al., 2021 (PMID:34709727); Jäger et al., 2011 (PMID:22190034); Khamina et al., 2017 (PMID:29261807); Liu et al., 2020 (PMID:33208464); Portal et al., 2006 (PMID:17159145); Watanabe et al., 2014 (PMID:25464832); Wu et al., 2012 (PMID:22593156); Gordon et al., 2020 (PMID:32353859); Hafirassou et al., 2017 (PMID:29281…
P63104	YWHAZ	14-3-3 protein zeta/delta	1	245	PF00244	14-3-3	pHH0103	Sidhu Lab, PMID:33438817	Rittinger et al., 1999 (PMID:10488331); Yaffe et al., 1997 (PMID:9428519)	Gordon et al., 2020 (PMID:32353859); Heaton et al., 2016 (PMID:26789921); Pichlmair et al., 2012 (PMID:22810585); Liu et al., 2021 (PMID:34709727); Jäger et al., 2011 (PMID:22190034); Liu et al., 2020 (PMID:33208464); Gupta et al., 2018 (PMID:29357390); Wu et al., 2012 (PMID:22593156); Komarova et al., 2011 (PMID:21911578); Watanabe et al., 2014 (PMID:25464832); Khamina et al., 2017 (PMID:2926180…
Q15326	ZMYND11	Zinc finger MYND domain-containing protein 11	480	602		ZMYND11*	pETM33	Genscript		Ansieau et al., 2001 (PMID:11733528); Pichlmair et al., 2012 (PMID:22810585); Masselink et al., 2000 (PMID:10734313); Ikeda et al., 2009 (PMID:19379743); Ikeda et al., 2010 (PMID:20138174); Harter et al., 2016 (PMID:26845565); Ponnusamy et al., 2019 (PMID:31283782); Calderwood et al., 2007 (PMID:17446270); Gulbahce et al., 2012 (PMID:22761553)
