## Supplementary material for "Large-scale phage-based screening reveals extensive pan-viral mimicry of host short linear motifs": Table S4

### Sheet: RiboVD motif benchmarking
Table S4. RiboVD motif benchmarking set
#	motif_found	In final set	max_confidence	bait_domain_overlap_check	bait_elm_class_overlap_check	bait_protein_check	bait_region_overlap_check	bait	motif_id	motif_protein_uniprot_accession	motif_protein_gene_name	motif_protein_name	motif_protein_taxon_identifier	motif_species_common	motif_species_scientific	motif_start_residue_number	motif_end_residue_number	motif_sequence	sources	pmid
12	TRUE	3	3	TRUE	FALSE	TRUE	FALSE	ARHGAP27_WW_1_Q6ZUM4_244_282	P35260_16_19	P35260	VP40	Matrix protein VP40	33727	MARV	Lake Victoria marburgvirus	16	19	PPPY	curation,ELM,viruses	19812267,31905227,33673144
23	TRUE	3	3	FALSE	FALSE	TRUE	FALSE	CD2AP_SH3_1_Q9Y5K6_2_58	P08411_1764_1780	P08411		Polyprotein P1234	11033	SFV	Semliki forest virus	1764	1780	PVPAPRKPTPAPRTAFR	viruses	29702546
24	TRUE	3	3	FALSE	FALSE	TRUE	FALSE	CD2AP_SH3_1_Q9Y5K6_2_58	P36328_1787_1804	P36328		Polyprotein P1234	36385	VEEV	Venezuelan equine encephalitis virus	1787	1804	PVPAPRTVFRNPPHPAPR	viruses	29702546
51	TRUE	3	3	TRUE	TRUE	TRUE	TRUE	G3BP2_NTF2_1_Q9UN86_1_139	P03317_1835_1840	P03317		Polyprotein P1234	11034	SINV	Sindbis virus	1835	1840	MSFGSF	ELM	1.65718e+07
76	TRUE	3	3	TRUE	TRUE	FALSE	FALSE	ITCH_WW_3_Q96J02_436_474	P08363_36_39	P08363	Segment-10	Non-structural protein P8	10900	BTV 10	Bluetongue virus 10	36	39	PPRY	ELM	16352570
122	TRUE	3	3	TRUE	TRUE	FALSE	FALSE	MAGI1_WW_2_Q96QZ7_357_395	P35260_16_19	P35260	VP40	Matrix protein VP40	33727	MARV	Lake Victoria marburgvirus	16	19	PPPY	curation,ELM,viruses	19812267,31905227,33673144
133	TRUE	3	3	TRUE	TRUE	TRUE	TRUE	NEDD4_WW_1_P46934_608_646	P35260_16_19	P35260	VP40	Matrix protein VP40	33727	MARV	Lake Victoria marburgvirus	16	19	PPPY	curation,ELM,viruses	19812267,31905227,33673144
154	TRUE	3	3	TRUE	TRUE	FALSE	FALSE	SAV1_WW_1_Q9H4B6_197_235	P35260_16_19	P35260	VP40	Matrix protein VP40	33727	MARV	Lake Victoria marburgvirus	16	19	PPPY	curation,ELM,viruses	19812267,31905227,33673144
156	TRUE	3	3	TRUE	TRUE	FALSE	FALSE	HYPB(SETD2)_WW__Q9BYW2_2387_2425	P03519_24_27	P03519	M	Matrix protein	11285	VSIV	Vesicular stomatitis Indiana virus	24	27	PPPY	viruses	1.10241e+07
157	TRUE	3	3	TRUE	TRUE	FALSE	FALSE	HYPB(SETD2)_WW__Q9BYW2_2387_2425	P08363_36_39	P08363	Segment-10	Non-structural protein P8	10900	BTV 10	Bluetongue virus 10	36	39	PPRY	ELM	16352570
182	TRUE	3	3	TRUE	TRUE	TRUE	TRUE	TSG101_UEV__Q99816_1_145	P27588_602_607	P27588	NP	Nucleoprotein	33727	MARV	Lake Victoria marburgvirus	602	607	SPSAPQ	ELM	20504928
198	TRUE	3	3	TRUE	TRUE	FALSE	FALSE	WWOX_WW_1_Q9NZC7_16_50	P03519_24_27	P03519	M	Matrix protein	11285	VSIV	Vesicular stomatitis Indiana virus	24	27	PPPY	viruses	1.10241e+07
213	TRUE	3	3	TRUE	TRUE	FALSE	FALSE	YAP1_WW_2_P46937_228_266	P03519_24_27	P03519	M	Matrix protein	11285	VSIV	Vesicular stomatitis Indiana virus	24	27	PPPY	viruses	1.10241e+07
214	TRUE	3	3	TRUE	TRUE	FALSE	FALSE	YAP1_WW_2_P46937_228_266	P08363_36_39	P08363	Segment-10	Non-structural protein P8	10900	BTV 10	Bluetongue virus 10	36	39	PPRY	ELM	16352570
11	TRUE	4	4	TRUE	FALSE	FALSE	FALSE	APBB1_WW__O00213_251_289	P35260_16_19	P35260	VP40	Matrix protein VP40	33727	MARV	Lake Victoria marburgvirus	16	19	PPPY	curation,ELM,viruses	19812267,31905227,33673144
25	TRUE	4	4	FALSE	FALSE	TRUE	FALSE	CD2AP_SH3_1_Q9Y5K6_2_58	P87515_1688_1709	P87515		Polyprotein P1234	11020	BFV	Barmah forest virus	1688	1709	PVGDTRPIPAPRTIFRPVPAPR	viruses	29702546
28	TRUE	4	4	TRUE	TRUE	TRUE	FALSE	CLTC_Clathrin-propeller__Q00610_1_364	Q9PY83_711_715	Q9PY83	M3	Protein mu-NS	10884	T1L	Reovirus type 1 (strain Lang)	711	715	LIDFS	viruses	21736684
45	TRUE	4	4	TRUE	FALSE	TRUE	TRUE	G3BP1_NTF2_1_Q13283_1_139	P03317_1835_1840	P03317		Polyprotein P1234	11034	SINV	Sindbis virus	1835	1840	MSFGSF	ELM	1.65718e+07
46	TRUE	4	4	TRUE	FALSE	TRUE	TRUE	G3BP1_NTF2_1_Q13283_1_139	P03317_1858_1863	P03317		Polyprotein P1234	11034	SINV	Sindbis virus	1858	1863	VLFGSF	ELM	1.65718e+07
47	TRUE	4	4	TRUE	FALSE	TRUE	TRUE	G3BP1_NTF2_1_Q13283_1_139	P08411_1785_1790	P08411		Polyprotein P1234	11033	SFV	Semliki forest virus	1785	1790	LTFGDF	ELM,PDB,viruses	23087212,24623412,25658430,26410532
48	TRUE	4	4	TRUE	FALSE	TRUE	TRUE	G3BP1_NTF2_1_Q13283_1_139	P08411_1802_1807	P08411		Polyprotein P1234	11033	SFV	Semliki forest virus	1785	1807	LTFGDFDEHEVDALASGITFGDF	PDB,viruses	24623412,25658430,27383630
49	TRUE	4	4	TRUE	FALSE	TRUE	TRUE	G3BP1_NTF2_1_Q13283_1_139	Q8JUX6_1812_1815	Q8JUX6		Polyprotein P1234	371094	CHIKV	Chikungunya virus	1812	1815	FGDF	viruses	24623412
50	TRUE	4	4	TRUE	FALSE	TRUE	TRUE	G3BP1_NTF2_1_Q13283_1_139	Q8JUX6_1830_1833	Q8JUX6		Polyprotein P1234	371094	CHIKV	Chikungunya virus	1830	1833	FGDF	viruses	24623412
52	TRUE	4	4	TRUE	TRUE	TRUE	TRUE	G3BP2_NTF2_1_Q9UN86_1_139	P03317_1858_1863	P03317		Polyprotein P1234	11034	SINV	Sindbis virus	1858	1863	VLFGSF	ELM	1.65718e+07
53	TRUE	4	4	TRUE	TRUE	TRUE	TRUE	G3BP2_NTF2_1_Q9UN86_1_139	P08411_1785_1790	P08411		Polyprotein P1234	11033	SFV	Semliki forest virus	1785	1790	LTFGDF	ELM,PDB,viruses	23087212,24623412,25658430,26410532
54	TRUE	4	4	TRUE	TRUE	TRUE	TRUE	G3BP2_NTF2_1_Q9UN86_1_139	P08411_1802_1807	P08411		Polyprotein P1234	11033	SFV	Semliki forest virus	1785	1807	LTFGDFDEHEVDALASGITFGDF	PDB,viruses	24623412,25658430,27383630
55	TRUE	4	4	TRUE	TRUE	FALSE	FALSE	G3BP2_NTF2_1_Q9UN86_1_139	Q8JUX6_1812_1815	Q8JUX6		Polyprotein P1234	371094	CHIKV	Chikungunya virus	1812	1815	FGDF	viruses	24623412
56	TRUE	4	4	TRUE	TRUE	FALSE	FALSE	G3BP2_NTF2_1_Q9UN86_1_139	Q8JUX6_1830_1833	Q8JUX6		Polyprotein P1234	371094	CHIKV	Chikungunya virus	1830	1833	FGDF	viruses	24623412
73	TRUE	4	4	TRUE	TRUE	TRUE	FALSE	ITCH_WW_3_Q96J02_436_474	P35260_16_19	P35260	VP40	Matrix protein VP40	33727	MARV	Lake Victoria marburgvirus	16	19	PPPY	curation,ELM,viruses	19812267,31905227,33673144
75	TRUE	4	4	TRUE	TRUE	FALSE	FALSE	ITCH_WW_3_Q96J02_436_474	P03519_24_27	P03519	M	Matrix protein	11285	VSIV	Vesicular stomatitis Indiana virus	24	27	PPPY	viruses	1.10241e+07
77	TRUE	4	4	TRUE	TRUE	TRUE	TRUE	ITCH_WW_4_Q96J02_476_514	P35260_16_19	P35260	VP40	Matrix protein VP40	33727	MARV	Lake Victoria marburgvirus	16	19	PPPY	curation,ELM,viruses	19812267,31905227,33673144
80	TRUE	4	4	TRUE	TRUE	FALSE	FALSE	ITCH_WW_4_Q96J02_476_514	P03519_24_27	P03519	M	Matrix protein	11285	VSIV	Vesicular stomatitis Indiana virus	24	27	PPPY	viruses	1.10241e+07
114	TRUE	4	4	TRUE	TRUE	FALSE	FALSE	MAGI1_WW_1_Q96QZ7_298_336	P03519_24_27	P03519	M	Matrix protein	11285	VSIV	Vesicular stomatitis Indiana virus	24	27	PPPY	viruses	1.10241e+07
115	TRUE	4	4	TRUE	TRUE	FALSE	FALSE	MAGI1_WW_1_Q96QZ7_298_336	P08363_36_39	P08363	Segment-10	Non-structural protein P8	10900	BTV 10	Bluetongue virus 10	36	39	PPRY	ELM	16352570
117	TRUE	4	4	TRUE	TRUE	FALSE	FALSE	MAGI1_WW_1_Q96QZ7_298_336	P35260_16_19	P35260	VP40	Matrix protein VP40	33727	MARV	Lake Victoria marburgvirus	16	19	PPPY	curation,ELM,viruses	19812267,31905227,33673144
138	TRUE	4	4	TRUE	TRUE	TRUE	FALSE	NEDD4_WW_4_P46934_890_928	P03519_24_27	P03519	M	Matrix protein	11285	VSIV	Vesicular stomatitis Indiana virus	24	27	PPPY	viruses	1.10241e+07
141	TRUE	4	4	TRUE	TRUE	TRUE	FALSE	NEDD4_WW_4_P46934_890_928	P35260_16_19	P35260	VP40	Matrix protein VP40	33727	MARV	Lake Victoria marburgvirus	16	19	PPPY	curation,ELM,viruses	19812267,31905227,33673144
159	TRUE	4	4	TRUE	TRUE	FALSE	FALSE	HYPB(SETD2)_WW__Q9BYW2_2387_2425	P35260_16_19	P35260	VP40	Matrix protein VP40	33727	MARV	Lake Victoria marburgvirus	16	19	PPPY	curation,ELM,viruses	19812267,31905227,33673144
196	TRUE	4	4	TRUE	TRUE	TRUE	TRUE	WWOX_WW_1_Q9NZC7_16_50	P35260_16_19	P35260	VP40	Matrix protein VP40	33727	MARV	Lake Victoria marburgvirus	16	19	PPPY	curation,ELM,viruses	19812267,31905227,33673144
201	TRUE	4	4	TRUE	TRUE	TRUE	TRUE	WWTR1_WW__Q9GZV5_122_160	P35260_16_19	P35260	VP40	Matrix protein VP40	33727	MARV	Lake Victoria marburgvirus	16	19	PPPY	curation,ELM,viruses	19812267,31905227,33673144
203	TRUE	4	4	TRUE	TRUE	FALSE	FALSE	WWTR1_WW__Q9GZV5_122_160	P03519_24_27	P03519	M	Matrix protein	11285	VSIV	Vesicular stomatitis Indiana virus	24	27	PPPY	viruses	1.10241e+07
204	TRUE	4	4	TRUE	TRUE	FALSE	FALSE	WWTR1_WW__Q9GZV5_122_160	P08363_36_39	P08363	Segment-10	Non-structural protein P8	10900	BTV 10	Bluetongue virus 10	36	39	PPRY	ELM	16352570
206	TRUE	4	4	TRUE	TRUE	TRUE	TRUE	YAP1_WW_1_P46937_169_207	P35260_16_19	P35260	VP40	Matrix protein VP40	33727	MARV	Lake Victoria marburgvirus	16	19	PPPY	curation,ELM,viruses	19812267,31905227,33673144
209	TRUE	4	4	TRUE	TRUE	FALSE	FALSE	YAP1_WW_1_P46937_169_207	P08363_36_39	P08363	Segment-10	Non-structural protein P8	10900	BTV 10	Bluetongue virus 10	36	39	PPRY	ELM	16352570
211	TRUE	4	4	TRUE	TRUE	TRUE	FALSE	YAP1_WW_2_P46937_228_266	P35260_16_19	P35260	VP40	Matrix protein VP40	33727	MARV	Lake Victoria marburgvirus	16	19	PPPY	curation,ELM,viruses	19812267,31905227,33673144
9	TRUE	2_motif	2	TRUE	FALSE	FALSE	FALSE	APBB1_WW__O00213_251_289	P08363_36_39	P08363	Segment-10	Non-structural protein P8	10900	BTV 10	Bluetongue virus 10	36	39	PPRY	ELM	16352570
15	TRUE	2_motif	2	TRUE	FALSE	FALSE	FALSE	ARHGAP27_WW_1_Q6ZUM4_244_282	P08363_36_39	P08363	Segment-10	Non-structural protein P8	10900	BTV 10	Bluetongue virus 10	36	39	PPRY	ELM	16352570
26	TRUE	2_motif	2	TRUE	FALSE	FALSE	FALSE	CD2AP_SH3_1_Q9Y5K6_2_58	P03317_1768_1773	P03317		Polyprotein P1234	11034	SINV	Sindbis virus	1768	1773	PIPPPR	viruses	22114558
81	TRUE	2_motif	2	TRUE	TRUE	FALSE	FALSE	ITCH_WW_4_Q96J02_476_514	P08363_36_39	P08363	Segment-10	Non-structural protein P8	10900	BTV 10	Bluetongue virus 10	36	39	PPRY	ELM	16352570
127	TRUE	2_motif	2	TRUE	FALSE	FALSE	FALSE	NCK1_SH3_1_P16333_5_60	P08411_1764_1780	P08411		Polyprotein P1234	11033	SFV	Semliki forest virus	1764	1780	PVPAPRKPTPAPRTAFR	viruses	29702546
132	TRUE	2_motif	2	TRUE	TRUE	TRUE	TRUE	NEDD4_WW_1_P46934_608_646	P03519_24_27	P03519	M	Matrix protein	11285	VSIV	Vesicular stomatitis Indiana virus	24	27	PPPY	viruses	1.10241e+07
190	TRUE	2_motif	2	TRUE	TRUE	FALSE	FALSE	WAC_WW__Q9BTA9_127_165	P35260_16_19	P35260	VP40	Matrix protein VP40	33727	MARV	Lake Victoria marburgvirus	16	19	PPPY	curation,ELM,viruses	19812267,31905227,33673144
208	TRUE	2_motif	2	TRUE	TRUE	FALSE	FALSE	YAP1_WW_1_P46937_169_207	P03519_24_27	P03519	M	Matrix protein	11285	VSIV	Vesicular stomatitis Indiana virus	24	27	PPPY	viruses	1.10241e+07
1	TRUE	None	1	TRUE	FALSE	FALSE	FALSE	ABL1_SH3__P00519_60_121	P08411_1764_1780	P08411		Polyprotein P1234	11033	SFV	Semliki forest virus	1764	1780	PVPAPRKPTPAPRTAFR	viruses	29702546
2	FALSE	None	None	TRUE	FALSE	FALSE	FALSE	ABL1_SH3__P00519_60_121	P36328_1787_1804	P36328		Polyprotein P1234	36385	VEEV	Venezuelan equine encephalitis virus	1787	1804	PVPAPRTVFRNPPHPAPR	viruses	29702546
3	FALSE	None	None	TRUE	FALSE	FALSE	FALSE	ABL1_SH3__P00519_60_121	P87515_1688_1709	P87515		Polyprotein P1234	11020	BFV	Barmah forest virus	1688	1709	PVGDTRPIPAPRTIFRPVPAPR	viruses	29702546
4	FALSE	None	None	TRUE	FALSE	FALSE	FALSE	ABL1_SH3__P00519_60_121	Q8JUX6_1731_1736	Q8JUX6		Polyprotein P1234	371094	CHIKV	Chikungunya virus	1731	1736	PVAPPR	viruses	31493651
5	FALSE	None	None	TRUE	FALSE	FALSE	FALSE	ABL1_SH3__P00519_60_121	Q8JUX6_1756_1761	Q8JUX6		Polyprotein P1234	371094	CHIKV	Chikungunya virus	1756	1761	PMASVR	viruses	2.97025e+07
6	FALSE	None	None	TRUE	FALSE	FALSE	FALSE	ALYREF_RRM__Q86V81_78_183	Q85433_469_471	Q85433		Subgenomic capsid protein VP60	314539	Ra/LV/RHDV/RCV/1995/IT	Rabbit calicivirus	469	471	DVN	viruses	30339712
7	FALSE	None	None	TRUE	FALSE	FALSE	FALSE	APBB1_WW__O00213_251_289	O73557_94_97	O73557	Z	RING finger protein Z	11622	LASV	Lassa virus	94	97	PPPY	viruses	12970458
8	FALSE	None	None	TRUE	FALSE	FALSE	FALSE	APBB1_WW__O00213_251_289	P03519_24_27	P03519	M	Matrix protein	11285	VSIV	Vesicular stomatitis Indiana virus	24	27	PPPY	viruses	1.10241e+07
10	FALSE	None	None	TRUE	FALSE	FALSE	FALSE	APBB1_WW__O00213_251_289	P18541_85_88	P18541	Z	RING finger protein Z	11624	LCMV	Lymphocytic choriomeningitis virus	85	88	PPPY	viruses	31710650
13	FALSE	None	None	TRUE	FALSE	FALSE	FALSE	ARHGAP27_WW_1_Q6ZUM4_244_282	O73557_94_97	O73557	Z	RING finger protein Z	11622	LASV	Lassa virus	94	97	PPPY	viruses	12970458
14	FALSE	None	None	TRUE	FALSE	FALSE	FALSE	ARHGAP27_WW_1_Q6ZUM4_244_282	P03519_24_27	P03519	M	Matrix protein	11285	VSIV	Vesicular stomatitis Indiana virus	24	27	PPPY	viruses	1.10241e+07
16	FALSE	None	None	TRUE	FALSE	FALSE	FALSE	ARHGAP27_WW_1_Q6ZUM4_244_282	P18541_85_88	P18541	Z	RING finger protein Z	11624	LCMV	Lymphocytic choriomeningitis virus	85	88	PPPY	viruses	31710650
17	FALSE	None	None	TRUE	FALSE	TRUE	TRUE	BIN1_SH3__O00499_513_593	Q8JUX6_1731_1736	Q8JUX6		Polyprotein P1234	371094	CHIKV	Chikungunya virus	1731	1736	PVAPPR	PDB,viruses	22114558,27268056,31493651
18	FALSE	None	None	TRUE	FALSE	TRUE	FALSE	BIN1_SH3__O00499_513_593	P03317_1768_1773	P03317		Polyprotein P1234	11034	SINV	Sindbis virus	1768	1773	PIPPPR	viruses	22114558
19	FALSE	None	None	TRUE	FALSE	TRUE	FALSE	BIN1_SH3__O00499_513_593	P08411_1744_1749	P08411		Polyprotein P1234	11033	SFV	Semliki forest virus	1744	1749	PIPPPR	viruses	22114558
20	FALSE	None	None	TRUE	FALSE	FALSE	FALSE	BIN1_SH3__O00499_513_593	Q8JUX6_1756_1761	Q8JUX6		Polyprotein P1234	371094	CHIKV	Chikungunya virus	1756	1761	PMASVR	viruses	31493651
21	FALSE	None	None	TRUE	FALSE	TRUE	TRUE	CD2AP_SH3_1_Q9Y5K6_2_58	Q8JUX6_1731_1736	Q8JUX6		Polyprotein P1234	371094	CHIKV	Chikungunya virus	1731	1736	PVAPPR	PDB,viruses	22114558,27268056,31493651
22	FALSE	None	None	TRUE	FALSE	TRUE	TRUE	CD2AP_SH3_1_Q9Y5K6_2_58	Q8JUX6_1756_1761	Q8JUX6		Polyprotein P1234	371094	CHIKV	Chikungunya virus	1756	1761	PMASVR	viruses	31493651
27	TRUE	None	1	TRUE	FALSE	FALSE	FALSE	CD2AP_SH3_1_Q9Y5K6_2_58	P08411_1744_1749	P08411		Polyprotein P1234	11033	SFV	Semliki forest virus	1744	1749	PIPPPR	viruses	22114558
29	TRUE	None	1	TRUE	FALSE	FALSE	FALSE	CRK_SH3_1_P46108_124_198	P08411_1764_1780	P08411		Polyprotein P1234	11033	SFV	Semliki forest virus	1764	1780	PVPAPRKPTPAPRTAFR	viruses	29702546
30	FALSE	None	None	TRUE	FALSE	FALSE	FALSE	CRK_SH3_1_P46108_124_198	P36328_1787_1804	P36328		Polyprotein P1234	36385	VEEV	Venezuelan equine encephalitis virus	1787	1804	PVPAPRTVFRNPPHPAPR	viruses	29702546
31	FALSE	None	None	TRUE	FALSE	FALSE	FALSE	CRK_SH3_1_P46108_124_198	P87515_1688_1709	P87515		Polyprotein P1234	11020	BFV	Barmah forest virus	1688	1709	PVGDTRPIPAPRTIFRPVPAPR	viruses	29702546
32	FALSE	None	None	TRUE	FALSE	FALSE	FALSE	CRK_SH3_1_P46108_124_198	Q8JUX6_1731_1736	Q8JUX6		Polyprotein P1234	371094	CHIKV	Chikungunya virus	1731	1736	PVAPPR	viruses	31493651
33	FALSE	None	None	TRUE	FALSE	FALSE	FALSE	CRK_SH3_1_P46108_124_198	Q8JUX6_1756_1761	Q8JUX6		Polyprotein P1234	371094	CHIKV	Chikungunya virus	1756	1761	PMASVR	viruses	2.97025e+07
34	FALSE	None	None	TRUE	FALSE	FALSE	FALSE	DLG3_PDZ_2_Q92796_218_329	P16288_518_524	P16288	G	Glycoprotein	11300	RABV	Rabies virus (strain SAD B19)	518	524	SGGETRL	viruses	24550280
35	TRUE	None	1	TRUE	TRUE	FALSE	FALSE	DYNLL1_EB__P63167_1_89	Q05127_71_75	Q05127	VP35	Polymerase cofactor VP35	128952	ZEBOV	Zaire ebolavirus	71	75	SQTQT	viruses	19403681
36	FALSE	None	None	TRUE	FALSE	FALSE	FALSE	FNBP1_SH3__Q96RU3_555_611	P03317_1768_1773	P03317		Polyprotein P1234	11034	SINV	Sindbis virus	1768	1773	PIPPPR	viruses	22114558
37	FALSE	None	None	TRUE	FALSE	FALSE	FALSE	FNBP1_SH3__Q96RU3_555_611	P08411_1744_1749	P08411		Polyprotein P1234	11033	SFV	Semliki forest virus	1744	1749	PIPPPR	viruses	22114558
38	FALSE	None	None	TRUE	FALSE	FALSE	FALSE	FNBP1_SH3__Q96RU3_555_611	Q8JUX6_1731_1736	Q8JUX6		Polyprotein P1234	371094	CHIKV	Chikungunya virus	1731	1736	PVAPPR	PDB,viruses	22114558,27268056,31493651
39	FALSE	None	None	TRUE	FALSE	FALSE	FALSE	FNBP1_SH3__Q96RU3_555_611	Q8JUX6_1756_1761	Q8JUX6		Polyprotein P1234	371094	CHIKV	Chikungunya virus	1756	1761	PMASVR	viruses	31493651
40	TRUE	None	1	TRUE	FALSE	FALSE	FALSE	FNBP1L_SH3__Q5T0N5_538_599	P08411_1764_1780	P08411		Polyprotein P1234	11033	SFV	Semliki forest virus	1764	1780	PVPAPRKPTPAPRTAFR	viruses	29702546
41	FALSE	None	None	TRUE	FALSE	FALSE	FALSE	FNBP1L_SH3__Q5T0N5_538_599	P36328_1787_1804	P36328		Polyprotein P1234	36385	VEEV	Venezuelan equine encephalitis virus	1787	1804	PVPAPRTVFRNPPHPAPR	viruses	29702546
42	TRUE	None	0	TRUE	FALSE	FALSE	FALSE	FNBP1L_SH3__Q5T0N5_538_599	P87515_1688_1709	P87515		Polyprotein P1234	11020	BFV	Barmah forest virus	1688	1709	PVGDTRPIPAPRTIFRPVPAPR	viruses	29702546
43	TRUE	None	-1	TRUE	FALSE	FALSE	FALSE	FNBP1L_SH3__Q5T0N5_538_599	Q8JUX6_1731_1736	Q8JUX6		Polyprotein P1234	371094	CHIKV	Chikungunya virus	1731	1736	PVAPPR	viruses	31493651
44	TRUE	None	1	TRUE	FALSE	FALSE	FALSE	FNBP1L_SH3__Q5T0N5_538_599	Q8JUX6_1756_1761	Q8JUX6		Polyprotein P1234	371094	CHIKV	Chikungunya virus	1756	1761	PMASVR	viruses	2.97025e+07
57	TRUE	None	-3	TRUE	TRUE	FALSE	FALSE	GABARAP_ATG8__O95166_2_115	P06821_88_94	P06821	M	Matrix protein 2	211044		Influenza A virus	88	94	DGHFVSI	ELM	24528869
58	FALSE	None	None	TRUE	TRUE	FALSE	FALSE	GABARAPL1_ATG8__Q9H0R8_2_115	P06821_88_94	P06821	M	Matrix protein 2	211044		Influenza A virus	88	94	DGHFVSI	ELM	24528869
59	TRUE	None	-3	TRUE	TRUE	FALSE	FALSE	GABARAPL2_ATG8__P60520_2_115	P06821_88_94	P06821	M	Matrix protein 2	211044		Influenza A virus	88	94	DGHFVSI	ELM	24528869
60	TRUE	None	1	TRUE	FALSE	FALSE	FALSE	GRAP2_SH3_2_O75791_274_329	P08411_1764_1780	P08411		Polyprotein P1234	11033	SFV	Semliki forest virus	1764	1780	PVPAPRKPTPAPRTAFR	viruses	29702546
61	FALSE	None	None	TRUE	FALSE	FALSE	FALSE	GRAP2_SH3_2_O75791_274_329	P36328_1787_1804	P36328		Polyprotein P1234	36385	VEEV	Venezuelan equine encephalitis virus	1787	1804	PVPAPRTVFRNPPHPAPR	viruses	29702546
62	FALSE	None	None	TRUE	FALSE	FALSE	FALSE	GRAP2_SH3_2_O75791_274_329	P87515_1688_1709	P87515		Polyprotein P1234	11020	BFV	Barmah forest virus	1688	1709	PVGDTRPIPAPRTIFRPVPAPR	viruses	29702546
63	TRUE	None	0	TRUE	FALSE	FALSE	FALSE	GRAP2_SH3_2_O75791_274_329	Q8JUX6_1731_1736	Q8JUX6		Polyprotein P1234	371094	CHIKV	Chikungunya virus	1731	1736	PVAPPR	viruses	31493651
64	FALSE	None	None	TRUE	FALSE	FALSE	FALSE	GRAP2_SH3_2_O75791_274_329	Q8JUX6_1756_1761	Q8JUX6		Polyprotein P1234	371094	CHIKV	Chikungunya virus	1756	1761	PMASVR	viruses	2.97025e+07
65	FALSE	None	None	TRUE	FALSE	FALSE	FALSE	Grb2_SH3-SH2__P62993_1_217	P08411_1705_1708	P08411		Polyprotein P1234	11033	SFV	Semliki forest virus	1705	1708	YEPM	viruses	29377936
66	FALSE	None	None	TRUE	FALSE	FALSE	FALSE	Grb2_SH3-SH2__P62993_1_217	P08411_1764_1780	P08411		Polyprotein P1234	11033	SFV	Semliki forest virus	1764	1780	PVPAPRKPTPAPRTAFR	viruses	29702546
67	FALSE	None	None	TRUE	FALSE	FALSE	FALSE	Grb2_SH3-SH2__P62993_1_217	P36328_1787_1804	P36328		Polyprotein P1234	36385	VEEV	Venezuelan equine encephalitis virus	1787	1804	PVPAPRTVFRNPPHPAPR	viruses	29702546
68	FALSE	None	None	TRUE	FALSE	FALSE	FALSE	Grb2_SH3-SH2__P62993_1_217	P87515_1688_1709	P87515		Polyprotein P1234	11020	BFV	Barmah forest virus	1688	1709	PVGDTRPIPAPRTIFRPVPAPR	viruses	29702546
69	TRUE	None	0	TRUE	FALSE	FALSE	FALSE	Grb2_SH3-SH2__P62993_1_217	Q8JUX6_1731_1736	Q8JUX6		Polyprotein P1234	371094	CHIKV	Chikungunya virus	1731	1736	PVAPPR	viruses	31493651
70	FALSE	None	None	TRUE	FALSE	FALSE	FALSE	Grb2_SH3-SH2__P62993_1_217	Q8JUX6_1756_1761	Q8JUX6		Polyprotein P1234	371094	CHIKV	Chikungunya virus	1756	1761	PMASVR	viruses	2.97025e+07
71	FALSE	None	None	TRUE	FALSE	FALSE	FALSE	HCFC1_KELCH__P51610_30_320	P35256_205_212	P35256	VP24	Membrane-associated protein VP24	33727	MARV	Lake Victoria marburgvirus	205	212	DIEPCCGE	viruses	24630991
72	TRUE	None	1	TRUE	TRUE	TRUE	FALSE	ITCH_WW_3_Q96J02_436_474	P18541_85_88	P18541	Z	RING finger protein Z	11624	LCMV	Lymphocytic choriomeningitis virus	85	88	PPPY	viruses	31710650
74	TRUE	None	1	TRUE	TRUE	FALSE	FALSE	ITCH_WW_3_Q96J02_436_474	O73557_94_97	O73557	Z	RING finger protein Z	11622	LASV	Lassa virus	94	97	PPPY	viruses	12970458
78	FALSE	None	None	TRUE	TRUE	TRUE	FALSE	ITCH_WW_4_Q96J02_476_514	P18541_85_88	P18541	Z	RING finger protein Z	11624	LCMV	Lymphocytic choriomeningitis virus	85	88	PPPY	viruses	31710650
79	FALSE	None	None	TRUE	TRUE	FALSE	FALSE	ITCH_WW_4_Q96J02_476_514	O73557_94_97	O73557	Z	RING finger protein Z	11622	LASV	Lassa virus	94	97	PPPY	viruses	12970458
82	FALSE	None	None	TRUE	TRUE	TRUE	TRUE	KPNA4_Arm__O00629_68_487	P0C1C7_437_443	P0C1C7	P/V/C	Protein W	121791		Nipah virus	437	443	PTKKARV	ELM,PDB,viruses	1.5858e+07
83	FALSE	None	None	FALSE	TRUE	TRUE	FALSE	KPNA4_Arm__O00629_68_487	K9N643_22_38	K9N643	ORF4b	Non-structural protein ORF4b	1263720	MERS-CoV	Middle East respiratory syndrome-related coronavirus (isolate United Kingdom/H123990006/2012)	22	38	RKRSHSPTKKLRYVKRR	curation	29370303
84	FALSE	None	None	TRUE	FALSE	TRUE	FALSE	KPNA4_Arm__O00629_68_487	P0C1C6_419_442	P0C1C6	P/V/C	Protein W	928303		Hendra virus	409	448	RSLNMLGRKTCLGRRVVQPGMFADYPPTKKARVLLRRMSN	PDB	30209309
85	FALSE	None	None	TRUE	FALSE	TRUE	FALSE	KPNA4_Arm__O00629_68_487	Q6I7C0_546_549	Q6I7C0	NP	Nucleoprotein	11553		Influenza C virus	546	549	KKMK	viruses	30814281
86	FALSE	None	None	TRUE	TRUE	FALSE	FALSE	KPNA4_Arm__O00629_68_487	P03428_738_756	P03428	PB2	Polymerase basic protein 2	211044		Influenza A virus	738	756	KRDSSILTDSQTATKRIRM	ELM	17310249
87	FALSE	None	None	TRUE	FALSE	FALSE	FALSE	KPNA4_Arm__O00629_68_487	P03466_209_216	P03466	NP	Nucleoprotein	211044		Influenza A virus	209	216	GENGRKTR	PDB,viruses	28900157
88	FALSE	None	None	TRUE	FALSE	FALSE	FALSE	KPNA4_Arm__O00629_68_487	P03466_3_14	P03466	NP	Nucleoprotein	211044		Influenza A virus	3	14	SQGTKRSYEQME	viruses	26456934
89	FALSE	None	None	TRUE	FALSE	FALSE	FALSE	KPNA4_Arm__O00629_68_487	P0C798_181_193	P0C798	P/X	Phosphoprotein	1714621	BoDV-1	Borna disease virus 1	181	193	PPRIYPQLPSAPT	NLS	9934690
90	FALSE	None	None	TRUE	FALSE	FALSE	FALSE	KPNA4_Arm__O00629_68_487	P0C798_29_36	P0C798	P/X	Phosphoprotein	1714621	BoDV-1	Borna disease virus 1	29	36	PRPRKIPR	NLS	9811710
91	FALSE	None	None	TRUE	FALSE	FALSE	FALSE	KPNA4_Arm__O00629_68_487	P18272_562_567	P18272	NP	Nucleoprotein	128952	ZEBOV	Zaire ebolavirus	562	567	LTPINE	ELM	27453045
92	FALSE	None	None	TRUE	FALSE	FALSE	FALSE	KPNA4_Arm__O00629_68_487	P89216_179_193	P89216	Segment 5	Nucleoprotein	126796	Tho	Thogoto virus	179	193	KRLQENPPKNPKTKK	NLS	9770415
93	FALSE	None	None	TRUE	FALSE	FALSE	FALSE	KPNB1_Heat_1_Q14974_1_485	P03428_738_756	P03428	PB2	Polymerase basic protein 2	211044		Influenza A virus	738	756	KRDSSILTDSQTATKRIRM	ELM	17310249
94	FALSE	None	None	TRUE	FALSE	FALSE	FALSE	KPNB1_Heat_1_Q14974_1_485	P03466_209_216	P03466	NP	Nucleoprotein	211044		Influenza A virus	209	216	GENGRKTR	PDB,viruses	28900157
95	FALSE	None	None	TRUE	FALSE	FALSE	FALSE	KPNB1_Heat_1_Q14974_1_485	P03466_3_14	P03466	NP	Nucleoprotein	211044		Influenza A virus	3	14	SQGTKRSYEQME	viruses	26456934
96	FALSE	None	None	TRUE	FALSE	FALSE	FALSE	KPNB1_Heat_1_Q14974_1_485	P0C1C6_434_441	P0C1C6	P/V/C	Protein W	928303		Hendra virus	419	442	CLGRRVVQPGMFADYPPTKKARVL	viruses	30209309
97	FALSE	None	None	TRUE	FALSE	FALSE	FALSE	KPNB1_Heat_1_Q14974_1_485	P0C1C7_437_443	P0C1C7	P/V/C	Protein W	121791		Nipah virus	437	443	PTKKARV	ELM,PDB,viruses	1.5858e+07
98	FALSE	None	None	TRUE	FALSE	FALSE	FALSE	KPNB1_Heat_1_Q14974_1_485	P0C798_181_193	P0C798	P/X	Phosphoprotein	1714621	BoDV-1	Borna disease virus 1	181	193	PPRIYPQLPSAPT	NLS	9934690
99	FALSE	None	None	TRUE	FALSE	FALSE	FALSE	KPNB1_Heat_1_Q14974_1_485	P0C798_29_36	P0C798	P/X	Phosphoprotein	1714621	BoDV-1	Borna disease virus 1	29	36	PRPRKIPR	NLS	9811710
100	FALSE	None	None	TRUE	FALSE	FALSE	FALSE	KPNB1_Heat_1_Q14974_1_485	P18272_562_567	P18272	NP	Nucleoprotein	128952	ZEBOV	Zaire ebolavirus	562	567	LTPINE	ELM	27453045
101	FALSE	None	None	TRUE	FALSE	FALSE	FALSE	KPNB1_Heat_1_Q14974_1_485	P89216_179_193	P89216	Segment 5	Nucleoprotein	126796	Tho	Thogoto virus	179	193	KRLQENPPKNPKTKK	NLS	9770415
102	FALSE	None	None	TRUE	FALSE	FALSE	FALSE	KPNB1_Heat_1_Q14974_1_485	Q6I7C0_546_549	Q6I7C0	NP	Nucleoprotein	11553		Influenza C virus	546	549	KKMK	viruses	30814281
103	FALSE	None	None	TRUE	FALSE	FALSE	FALSE	KPNB1_Heat_1_Q14974_127_876	P03428_738_756	P03428	PB2	Polymerase basic protein 2	211044		Influenza A virus	738	756	KRDSSILTDSQTATKRIRM	ELM	17310249
104	FALSE	None	None	TRUE	FALSE	FALSE	FALSE	KPNB1_Heat_1_Q14974_127_876	P03466_209_216	P03466	NP	Nucleoprotein	211044		Influenza A virus	209	216	GENGRKTR	PDB,viruses	28900157
105	FALSE	None	None	TRUE	FALSE	FALSE	FALSE	KPNB1_Heat_1_Q14974_127_876	P03466_3_14	P03466	NP	Nucleoprotein	211044		Influenza A virus	3	14	SQGTKRSYEQME	viruses	26456934
106	FALSE	None	None	TRUE	FALSE	FALSE	FALSE	KPNB1_Heat_1_Q14974_127_876	P0C1C6_434_441	P0C1C6	P/V/C	Protein W	928303		Hendra virus	419	442	CLGRRVVQPGMFADYPPTKKARVL	viruses	30209309
107	FALSE	None	None	TRUE	FALSE	FALSE	FALSE	KPNB1_Heat_1_Q14974_127_876	P0C1C7_437_443	P0C1C7	P/V/C	Protein W	121791		Nipah virus	437	443	PTKKARV	ELM,PDB,viruses	1.5858e+07
108	FALSE	None	None	TRUE	FALSE	FALSE	FALSE	KPNB1_Heat_1_Q14974_127_876	P0C798_181_193	P0C798	P/X	Phosphoprotein	1714621	BoDV-1	Borna disease virus 1	181	193	PPRIYPQLPSAPT	NLS	9934690
109	FALSE	None	None	TRUE	FALSE	FALSE	FALSE	KPNB1_Heat_1_Q14974_127_876	P0C798_29_36	P0C798	P/X	Phosphoprotein	1714621	BoDV-1	Borna disease virus 1	29	36	PRPRKIPR	NLS	9811710
110	FALSE	None	None	TRUE	FALSE	FALSE	FALSE	KPNB1_Heat_1_Q14974_127_876	P18272_562_567	P18272	NP	Nucleoprotein	128952	ZEBOV	Zaire ebolavirus	562	567	LTPINE	ELM	27453045
111	FALSE	None	None	TRUE	FALSE	FALSE	FALSE	KPNB1_Heat_1_Q14974_127_876	P89216_179_193	P89216	Segment 5	Nucleoprotein	126796	Tho	Thogoto virus	179	193	KRLQENPPKNPKTKK	NLS	9770415
112	FALSE	None	None	TRUE	FALSE	FALSE	FALSE	KPNB1_Heat_1_Q14974_127_876	Q6I7C0_546_549	Q6I7C0	NP	Nucleoprotein	11553		Influenza C virus	546	549	KKMK	viruses	30814281
113	FALSE	None	None	TRUE	TRUE	FALSE	FALSE	MAGI1_WW_1_Q96QZ7_298_336	O73557_94_97	O73557	Z	RING finger protein Z	11622	LASV	Lassa virus	94	97	PPPY	viruses	12970458
116	FALSE	None	None	TRUE	TRUE	FALSE	FALSE	MAGI1_WW_1_Q96QZ7_298_336	P18541_85_88	P18541	Z	RING finger protein Z	11624	LCMV	Lymphocytic choriomeningitis virus	85	88	PPPY	viruses	31710650
118	FALSE	None	None	TRUE	TRUE	FALSE	FALSE	MAGI1_WW_2_Q96QZ7_357_395	O73557_94_97	O73557	Z	RING finger protein Z	11622	LASV	Lassa virus	94	97	PPPY	viruses	12970458
119	TRUE	None	0	TRUE	TRUE	FALSE	FALSE	MAGI1_WW_2_Q96QZ7_357_395	P03519_24_27	P03519	M	Matrix protein	11285	VSIV	Vesicular stomatitis Indiana virus	24	27	PPPY	viruses	1.10241e+07
120	FALSE	None	None	TRUE	TRUE	FALSE	FALSE	MAGI1_WW_2_Q96QZ7_357_395	P08363_36_39	P08363	Segment-10	Non-structural protein P8	10900	BTV 10	Bluetongue virus 10	36	39	PPRY	ELM	16352570
121	FALSE	None	None	TRUE	TRUE	FALSE	FALSE	MAGI1_WW_2_Q96QZ7_357_395	P18541_85_88	P18541	Z	RING finger protein Z	11624	LCMV	Lymphocytic choriomeningitis virus	85	88	PPPY	viruses	31710650
123	TRUE	None	-2	TRUE	TRUE	FALSE	FALSE	MAP1LC3A_ATG8__Q9H492_2_121	P06821_88_94	P06821	M	Matrix protein 2	211044		Influenza A virus	88	94	DGHFVSI	ELM	24528869
124	TRUE	None	-1	TRUE	TRUE	FALSE	FALSE	MAP1LC3B_ATG8__Q9GZQ8_2_119	P06821_88_94	P06821	M	Matrix protein 2	211044		Influenza A virus	88	94	DGHFVSI	ELM	24528869
125	TRUE	None	-3	TRUE	TRUE	TRUE	TRUE	MAP1LC3C_ATG8__Q9BXW4_2_125	P06821_88_94	P06821	M	Matrix protein 2	211044		Influenza A virus	88	94	DGHFVSI	ELM	24528869
126	FALSE	None	None	TRUE	FALSE	FALSE	FALSE	MPP7_PDZ__Q5T2T1_120_224	P16288_518_524	P16288	G	Glycoprotein	11300	RABV	Rabies virus (strain SAD B19)	518	524	SGGETRL	viruses	24550280
128	TRUE	None	0	TRUE	FALSE	FALSE	FALSE	NCK1_SH3_1_P16333_5_60	P36328_1787_1804	P36328		Polyprotein P1234	36385	VEEV	Venezuelan equine encephalitis virus	1787	1804	PVPAPRTVFRNPPHPAPR	viruses	29702546
129	TRUE	None	0	TRUE	FALSE	FALSE	FALSE	NCK1_SH3_1_P16333_5_60	P87515_1688_1709	P87515		Polyprotein P1234	11020	BFV	Barmah forest virus	1688	1709	PVGDTRPIPAPRTIFRPVPAPR	viruses	29702546
130	TRUE	None	0	TRUE	FALSE	FALSE	FALSE	NCK1_SH3_1_P16333_5_60	Q8JUX6_1731_1736	Q8JUX6		Polyprotein P1234	371094	CHIKV	Chikungunya virus	1731	1736	PVAPPR	viruses	31493651
131	FALSE	None	None	TRUE	FALSE	FALSE	FALSE	NCK1_SH3_1_P16333_5_60	Q8JUX6_1756_1761	Q8JUX6		Polyprotein P1234	371094	CHIKV	Chikungunya virus	1756	1761	PMASVR	viruses	2.97025e+07
134	FALSE	None	None	TRUE	TRUE	TRUE	FALSE	NEDD4_WW_1_P46934_608_646	O73557_94_97	O73557	Z	RING finger protein Z	11622	LASV	Lassa virus	94	97	PPPY	viruses	12970458
135	FALSE	None	None	TRUE	TRUE	TRUE	FALSE	NEDD4_WW_1_P46934_608_646	P08363_36_39	P08363	Segment-10	Non-structural protein P8	10900	BTV 10	Bluetongue virus 10	36	39	PPRY	ELM	16352570
136	FALSE	None	None	TRUE	TRUE	TRUE	FALSE	NEDD4_WW_1_P46934_608_646	P18541_85_88	P18541	Z	RING finger protein Z	11624	LCMV	Lymphocytic choriomeningitis virus	85	88	PPPY	viruses	31710650
137	FALSE	None	None	TRUE	TRUE	TRUE	FALSE	NEDD4_WW_4_P46934_890_928	O73557_94_97	O73557	Z	RING finger protein Z	11622	LASV	Lassa virus	94	97	PPPY	viruses	12970458
139	FALSE	None	None	TRUE	TRUE	TRUE	FALSE	NEDD4_WW_4_P46934_890_928	P08363_36_39	P08363	Segment-10	Non-structural protein P8	10900	BTV 10	Bluetongue virus 10	36	39	PPRY	ELM	16352570
140	FALSE	None	None	TRUE	TRUE	TRUE	FALSE	NEDD4_WW_4_P46934_890_928	P18541_85_88	P18541	Z	RING finger protein Z	11624	LCMV	Lymphocytic choriomeningitis virus	85	88	PPPY	viruses	31710650
142	TRUE	None	1	TRUE	FALSE	FALSE	FALSE	NEDD9_SH3_1_Q14511_5_64	P03317_1768_1773	P03317		Polyprotein P1234	11034	SINV	Sindbis virus	1768	1773	PIPPPR	viruses	22114558
143	FALSE	None	None	TRUE	FALSE	FALSE	FALSE	NEDD9_SH3_1_Q14511_5_64	P08411_1744_1749	P08411		Polyprotein P1234	11033	SFV	Semliki forest virus	1744	1749	PIPPPR	viruses	22114558
144	FALSE	None	None	TRUE	FALSE	FALSE	FALSE	NEDD9_SH3_1_Q14511_5_64	Q8JUX6_1731_1736	Q8JUX6		Polyprotein P1234	371094	CHIKV	Chikungunya virus	1731	1736	PVAPPR	PDB,viruses	22114558,27268056,31493651
145	FALSE	None	None	TRUE	FALSE	FALSE	FALSE	NEDD9_SH3_1_Q14511_5_64	Q8JUX6_1756_1761	Q8JUX6		Polyprotein P1234	371094	CHIKV	Chikungunya virus	1756	1761	PMASVR	viruses	31493651
146	TRUE	None	0	FALSE	FALSE	TRUE	FALSE	NUP_Nucleoporin2__P52948_730_880	P03519_52_55	P03519	M	Matrix protein	11285	VSIV	Vesicular stomatitis Indiana virus	52	55	DTYD	viruses	11106761
147	FALSE	None	None	TRUE	TRUE	TRUE	TRUE	PPP1CA_4-Layer-Sandwich-Purple-Acid-Phosphatase__P62136_1_300	P03421_81_87	P03421	P	Phosphoprotein	11259		Human respiratory syncytial virus A (strain A2)	83	87	PLVSF	RVxF	29489893
148	FALSE	None	None	TRUE	FALSE	FALSE	FALSE	Puf60_RRM_12_Q9UHX1_118_316	Q85433_469_471	Q85433		Subgenomic capsid protein VP60	314539	Ra/LV/RHDV/RCV/1995/IT	Rabbit calicivirus	469	471	DVN	viruses	30339712
149	FALSE	None	None	TRUE	FALSE	FALSE	FALSE	RBM_RRM-1__Q96I25_298_401	Q85433_469_471	Q85433		Subgenomic capsid protein VP60	314539	Ra/LV/RHDV/RCV/1995/IT	Rabbit calicivirus	469	471	DVN	viruses	30339712
150	FALSE	None	None	TRUE	TRUE	FALSE	FALSE	SAV1_WW_1_Q9H4B6_197_235	O73557_94_97	O73557	Z	RING finger protein Z	11622	LASV	Lassa virus	94	97	PPPY	viruses	12970458
151	TRUE	None	1	TRUE	TRUE	FALSE	FALSE	SAV1_WW_1_Q9H4B6_197_235	P03519_24_27	P03519	M	Matrix protein	11285	VSIV	Vesicular stomatitis Indiana virus	24	27	PPPY	viruses	1.10241e+07
152	TRUE	None	0	TRUE	TRUE	FALSE	FALSE	SAV1_WW_1_Q9H4B6_197_235	P08363_36_39	P08363	Segment-10	Non-structural protein P8	10900	BTV 10	Bluetongue virus 10	36	39	PPRY	ELM	16352570
153	FALSE	None	None	TRUE	TRUE	FALSE	FALSE	SAV1_WW_1_Q9H4B6_197_235	P18541_85_88	P18541	Z	RING finger protein Z	11624	LCMV	Lymphocytic choriomeningitis virus	85	88	PPPY	viruses	31710650
155	FALSE	None	None	TRUE	TRUE	FALSE	FALSE	HYPB(SETD2)_WW__Q9BYW2_2387_2425	O73557_94_97	O73557	Z	RING finger protein Z	11622	LASV	Lassa virus	94	97	PPPY	viruses	12970458
158	FALSE	None	None	TRUE	TRUE	FALSE	FALSE	HYPB(SETD2)_WW__Q9BYW2_2387_2425	P18541_85_88	P18541	Z	RING finger protein Z	11624	LCMV	Lymphocytic choriomeningitis virus	85	88	PPPY	viruses	31710650
160	FALSE	None	None	TRUE	FALSE	FALSE	FALSE	SLC9A3R1_PDZ_1_O14745_10_98	P16288_518_524	P16288	G	Glycoprotein	11300	RABV	Rabies virus (strain SAD B19)	518	524	SGGETRL	viruses	24550280
161	FALSE	None	None	TRUE	FALSE	FALSE	FALSE	SNX33_SH3_1_Q8WV41_2_60	P03317_1768_1773	P03317		Polyprotein P1234	11034	SINV	Sindbis virus	1768	1773	PIPPPR	viruses	22114558
162	FALSE	None	None	TRUE	FALSE	FALSE	FALSE	SNX33_SH3_1_Q8WV41_2_60	P08411_1744_1749	P08411		Polyprotein P1234	11033	SFV	Semliki forest virus	1744	1749	PIPPPR	viruses	22114558
163	FALSE	None	None	TRUE	FALSE	FALSE	FALSE	SNX33_SH3_1_Q8WV41_2_60	Q8JUX6_1731_1736	Q8JUX6		Polyprotein P1234	371094	CHIKV	Chikungunya virus	1731	1736	PVAPPR	PDB,viruses	22114558,27268056,31493651
164	FALSE	None	None	TRUE	FALSE	FALSE	FALSE	SNX33_SH3_1_Q8WV41_2_60	Q8JUX6_1756_1761	Q8JUX6		Polyprotein P1234	371094	CHIKV	Chikungunya virus	1756	1761	PMASVR	viruses	31493651
165	FALSE	None	None	TRUE	FALSE	FALSE	FALSE	SNX9_SH3_1_Q9Y5X1_3_61	P08411_1764_1780	P08411		Polyprotein P1234	11033	SFV	Semliki forest virus	1764	1780	PVPAPRKPTPAPRTAFR	viruses	29702546
166	FALSE	None	None	TRUE	FALSE	FALSE	FALSE	SNX9_SH3_1_Q9Y5X1_3_61	P36328_1787_1804	P36328		Polyprotein P1234	36385	VEEV	Venezuelan equine encephalitis virus	1787	1804	PVPAPRTVFRNPPHPAPR	viruses	29702546
167	FALSE	None	None	TRUE	FALSE	FALSE	FALSE	SNX9_SH3_1_Q9Y5X1_3_61	P87515_1688_1709	P87515		Polyprotein P1234	11020	BFV	Barmah forest virus	1688	1709	PVGDTRPIPAPRTIFRPVPAPR	viruses	29702546
168	FALSE	None	None	TRUE	FALSE	FALSE	FALSE	SNX9_SH3_1_Q9Y5X1_3_61	Q8JUX6_1731_1736	Q8JUX6		Polyprotein P1234	371094	CHIKV	Chikungunya virus	1731	1736	PVAPPR	viruses	31493651
169	FALSE	None	None	TRUE	FALSE	FALSE	FALSE	SNX9_SH3_1_Q9Y5X1_3_61	Q8JUX6_1756_1761	Q8JUX6		Polyprotein P1234	371094	CHIKV	Chikungunya virus	1756	1761	PMASVR	viruses	2.97025e+07
170	TRUE	None	1	TRUE	FALSE	FALSE	FALSE	SPTA1_SH3__P02549_977_1036	P08411_1764_1780	P08411		Polyprotein P1234	11033	SFV	Semliki forest virus	1764	1780	PVPAPRKPTPAPRTAFR	viruses	29702546
171	FALSE	None	None	TRUE	FALSE	FALSE	FALSE	SPTA1_SH3__P02549_977_1036	P36328_1787_1804	P36328		Polyprotein P1234	36385	VEEV	Venezuelan equine encephalitis virus	1787	1804	PVPAPRTVFRNPPHPAPR	viruses	29702546
172	FALSE	None	None	TRUE	FALSE	FALSE	FALSE	SPTA1_SH3__P02549_977_1036	P87515_1688_1709	P87515		Polyprotein P1234	11020	BFV	Barmah forest virus	1688	1709	PVGDTRPIPAPRTIFRPVPAPR	viruses	29702546
173	TRUE	None	-3	TRUE	FALSE	FALSE	FALSE	SPTA1_SH3__P02549_977_1036	Q8JUX6_1731_1736	Q8JUX6		Polyprotein P1234	371094	CHIKV	Chikungunya virus	1731	1736	PVAPPR	viruses	31493651
174	FALSE	None	None	TRUE	FALSE	FALSE	FALSE	SPTA1_SH3__P02549_977_1036	Q8JUX6_1756_1761	Q8JUX6		Polyprotein P1234	371094	CHIKV	Chikungunya virus	1756	1761	PMASVR	viruses	2.97025e+07
175	TRUE	None	1	TRUE	FALSE	FALSE	FALSE	Src_SH3__P12931_87_144	P08411_1764_1780	P08411		Polyprotein P1234	11033	SFV	Semliki forest virus	1764	1780	PVPAPRKPTPAPRTAFR	viruses	29702546
176	FALSE	None	None	TRUE	FALSE	FALSE	FALSE	Src_SH3__P12931_87_144	P36328_1787_1804	P36328		Polyprotein P1234	36385	VEEV	Venezuelan equine encephalitis virus	1787	1804	PVPAPRTVFRNPPHPAPR	viruses	29702546
177	TRUE	None	0	TRUE	FALSE	FALSE	FALSE	Src_SH3__P12931_87_144	P87515_1688_1709	P87515		Polyprotein P1234	11020	BFV	Barmah forest virus	1688	1709	PVGDTRPIPAPRTIFRPVPAPR	viruses	29702546
178	TRUE	None	-2	TRUE	FALSE	FALSE	FALSE	Src_SH3__P12931_87_144	Q8JUX6_1731_1736	Q8JUX6		Polyprotein P1234	371094	CHIKV	Chikungunya virus	1731	1736	PVAPPR	viruses	31493651
179	TRUE	None	0	TRUE	FALSE	FALSE	FALSE	Src_SH3__P12931_87_144	Q8JUX6_1756_1761	Q8JUX6		Polyprotein P1234	371094	CHIKV	Chikungunya virus	1756	1761	PMASVR	viruses	2.97025e+07
180	FALSE	None	None	TRUE	FALSE	FALSE	FALSE	SRSF1___Q07955_1_248	Q85433_469_471	Q85433		Subgenomic capsid protein VP60	314539	Ra/LV/RHDV/RCV/1995/IT	Rabbit calicivirus	469	471	DVN	viruses	30339712
181	FALSE	None	None	TRUE	FALSE	FALSE	FALSE	SYNJ2BP_PDZ__P57105_6_103	P16288_518_524	P16288	G	Glycoprotein	11300	RABV	Rabies virus (strain SAD B19)	518	524	SGGETRL	viruses	24550280
183	TRUE	None	-1	TRUE	TRUE	FALSE	FALSE	TSG101_UEV__Q99816_1_145	O73557_80_85	O73557	Z	RING finger protein Z	11622	LASV	Lassa virus	80	85	APTAPP	ELM	12970458
184	FALSE	None	None	TRUE	FALSE	FALSE	FALSE	U2AF2_RRM_1_P26368_148_237	Q85433_469_471	Q85433		Subgenomic capsid protein VP60	314539	Ra/LV/RHDV/RCV/1995/IT	Rabbit calicivirus	469	471	DVN	viruses	30339712
185	FALSE	None	None	TRUE	FALSE	FALSE	FALSE	U2AF2_RRM_2_P26368_258_342	Q85433_469_471	Q85433		Subgenomic capsid protein VP60	314539	Ra/LV/RHDV/RCV/1995/IT	Rabbit calicivirus	469	471	DVN	viruses	30339712
186	FALSE	None	None	TRUE	TRUE	FALSE	FALSE	WAC_WW__Q9BTA9_127_165	O73557_94_97	O73557	Z	RING finger protein Z	11622	LASV	Lassa virus	94	97	PPPY	viruses	12970458
187	TRUE	None	0	TRUE	TRUE	FALSE	FALSE	WAC_WW__Q9BTA9_127_165	P03519_24_27	P03519	M	Matrix protein	11285	VSIV	Vesicular stomatitis Indiana virus	24	27	PPPY	viruses	1.10241e+07
188	FALSE	None	None	TRUE	TRUE	FALSE	FALSE	WAC_WW__Q9BTA9_127_165	P08363_36_39	P08363	Segment-10	Non-structural protein P8	10900	BTV 10	Bluetongue virus 10	36	39	PPRY	ELM	16352570
189	FALSE	None	None	TRUE	TRUE	FALSE	FALSE	WAC_WW__Q9BTA9_127_165	P18541_85_88	P18541	Z	RING finger protein Z	11624	LCMV	Lymphocytic choriomeningitis virus	85	88	PPPY	viruses	31710650
191	FALSE	None	None	FALSE	TRUE	FALSE	FALSE	WWC1_WW_2_Q8IX03_50_89	O73557_94_97	O73557	Z	RING finger protein Z	11622	LASV	Lassa virus	94	97	PPPY	viruses	12970458
192	FALSE	None	None	FALSE	TRUE	FALSE	FALSE	WWC1_WW_2_Q8IX03_50_89	P03519_24_27	P03519	M	Matrix protein	11285	VSIV	Vesicular stomatitis Indiana virus	24	27	PPPY	viruses	1.10241e+07
193	TRUE	None	0	FALSE	TRUE	FALSE	FALSE	WWC1_WW_2_Q8IX03_50_89	P08363_36_39	P08363	Segment-10	Non-structural protein P8	10900	BTV 10	Bluetongue virus 10	36	39	PPRY	ELM	16352570
194	FALSE	None	None	FALSE	TRUE	FALSE	FALSE	WWC1_WW_2_Q8IX03_50_89	P18541_85_88	P18541	Z	RING finger protein Z	11624	LCMV	Lymphocytic choriomeningitis virus	85	88	PPPY	viruses	31710650
195	TRUE	None	-2	FALSE	TRUE	FALSE	FALSE	WWC1_WW_2_Q8IX03_50_89	P35260_16_19	P35260	VP40	Matrix protein VP40	33727	MARV	Lake Victoria marburgvirus	16	19	PPPY	ELM,viruses	1.98123e+07
197	FALSE	None	None	TRUE	TRUE	FALSE	FALSE	WWOX_WW_1_Q9NZC7_16_50	O73557_94_97	O73557	Z	RING finger protein Z	11622	LASV	Lassa virus	94	97	PPPY	viruses	12970458
199	TRUE	None	1	TRUE	TRUE	FALSE	FALSE	WWOX_WW_1_Q9NZC7_16_50	P08363_36_39	P08363	Segment-10	Non-structural protein P8	10900	BTV 10	Bluetongue virus 10	36	39	PPRY	ELM	16352570
200	FALSE	None	None	TRUE	TRUE	FALSE	FALSE	WWOX_WW_1_Q9NZC7_16_50	P18541_85_88	P18541	Z	RING finger protein Z	11624	LCMV	Lymphocytic choriomeningitis virus	85	88	PPPY	viruses	31710650
202	FALSE	None	None	TRUE	TRUE	FALSE	FALSE	WWTR1_WW__Q9GZV5_122_160	O73557_94_97	O73557	Z	RING finger protein Z	11622	LASV	Lassa virus	94	97	PPPY	viruses	12970458
205	FALSE	None	None	TRUE	TRUE	FALSE	FALSE	WWTR1_WW__Q9GZV5_122_160	P18541_85_88	P18541	Z	RING finger protein Z	11624	LCMV	Lymphocytic choriomeningitis virus	85	88	PPPY	viruses	31710650
207	FALSE	None	None	TRUE	TRUE	FALSE	FALSE	YAP1_WW_1_P46937_169_207	O73557_94_97	O73557	Z	RING finger protein Z	11622	LASV	Lassa virus	94	97	PPPY	viruses	12970458
210	FALSE	None	None	TRUE	TRUE	FALSE	FALSE	YAP1_WW_1_P46937_169_207	P18541_85_88	P18541	Z	RING finger protein Z	11624	LCMV	Lymphocytic choriomeningitis virus	85	88	PPPY	viruses	31710650
212	FALSE	None	None	TRUE	TRUE	FALSE	FALSE	YAP1_WW_2_P46937_228_266	O73557_94_97	O73557	Z	RING finger protein Z	11622	LASV	Lassa virus	94	97	PPPY	viruses	12970458
215	FALSE	None	None	TRUE	TRUE	FALSE	FALSE	YAP1_WW_2_P46937_228_266	P18541_85_88	P18541	Z	RING finger protein Z	11624	LCMV	Lymphocytic choriomeningitis virus	85	88	PPPY	viruses	31710650
216	FALSE	None	None	TRUE	FALSE	TRUE	TRUE	YWHAB_14-3-3_beta-alpha_P31946_1_246	P0C1C7_446_450	P0C1C7	P/V/C	Protein W	121791		Nipah virus	446	450	RRMSN	viruses	32321809
217	FALSE	None	None	TRUE	FALSE	TRUE	TRUE	YWHAE_14-3-3_epsilon_P62258_1_255	P0C1C7_446_450	P0C1C7	P/V/C	Protein W	121791		Nipah virus	446	450	RRMSN	viruses	32321809
218	FALSE	None	None	TRUE	FALSE	TRUE	TRUE	YWHAG_14-3-3__P61981_1_247	P0C1C7_446_450	P0C1C7	P/V/C	Protein W	121791		Nipah virus	446	450	RRMSN	viruses	32321809
219	FALSE	None	None	FALSE	FALSE	TRUE	FALSE	YWHAG_14-3-3__P61981_1_247	P0DTC9_196_211	P0DTC9	N	Nucleoprotein	2697049	2019-nCoV	Severe acute respiratory syndrome coronavirus 2	196	211	NSTPGSSRGTSPARMA	curation	33556408
220	FALSE	None	None	TRUE	FALSE	TRUE	TRUE	YWHAZ_14-3-3__P63104_1_245	P0C1C7_446_450	P0C1C7	P/V/C	Protein W	121791		Nipah virus	446	450	RRMSN	viruses	32321809
