## Supplementary material for "Large-scale phage-based screening reveals extensive pan-viral mimicry of host short linear motifs": Table S6

### Sheet: Supplementary table S6 global e
Table S6. GO term enrichment analysis of expanded host-virus network.
GO.ID	Description	p.Val	FDR	Phenotype	Genes
GO:0016236	macroautophagy	2.68237e-16	2.68237e-16	1	P60520,Q8IVP5,O94817,O75385,Q3MII6,Q9GZZ9,Q8IZQ1,Q9NT62,Q676U5,Q2TAZ0,Q9H1Y0,Q9BSB4,Q9H0Y0,Q14596,Q9Y4P1,O95352,O75143,Q6ZNE9,Q96A56,Q9H492,O95166,Q9H0R8,Q9BXW4,Q9UJY1,Q9UK41,Q86XT2,O14964,Q99816,A6NCE7,Q9GZQ8,Q92609,Q9NV70,P12931,Q96A65,P46934,Q7Z3C6,Q96EY5
GO:0016043	cellular component organization	1.43307e-15	1.43307e-15	1	P27797,P52815,P61289,Q8IVT2,O95819,O14745,P16070,Q04759,P15311,O75116,P05107,P52565,Q13464,P01138,O76070,Q8N4C8,O95810,Q9Y5S2,Q9HC57,P10911,Q86UF1,P08567,P26038,P35241,P60520,P63010,Q6IQ23,Q13492,Q8IVP5,P09497,Q8TF40,O94817,Q9NRI5,O75385,Q00610,Q3MII6,Q9GZZ9,Q15811,Q9P2R3,O94973,Q96CW1,Q9NT62,O95782,P53680,Q676U5,Q2TAZ0,Q9H1Y0,Q9BSB4,Q8WXU2,O95352,O75143,Q13571,Q0JRZ9,P52594,Q6ZNE9,Q9Y6I3,Q8NC96,…
GO:0071840	cellular component organization or biogenesis	9.92507e-15	9.92507e-15	1	P27797,P52815,P61289,Q8IVT2,O95819,O14745,P16070,Q04759,P15311,O75116,P05107,P52565,Q13464,P01138,O76070,Q8N4C8,O95810,Q9Y5S2,Q9HC57,P10911,Q86UF1,P08567,P26038,P35241,P60520,P63010,Q6IQ23,Q13492,Q8IVP5,P09497,Q8TF40,O94817,Q9NRI5,O75385,Q00610,Q3MII6,Q9GZZ9,Q15811,Q9P2R3,O94973,Q96CW1,Q9NT62,O95782,P53680,Q676U5,Q2TAZ0,Q9H1Y0,Q9BSB4,Q8WXU2,O95352,O75143,Q13571,Q0JRZ9,P52594,Q6ZNE9,Q9Y6I3,Q8NC96,…
GO:0061919	process utilizing autophagic mechanism	1.59101e-14	1.59101e-14	1	Q13464,P60520,Q8IVP5,O94817,O75385,Q3MII6,Q9GZZ9,Q8IZQ1,Q9NT62,Q676U5,Q2TAZ0,Q9H1Y0,Q9BSB4,Q9H0Y0,Q14596,Q9Y4P1,O95352,O75143,Q6ZNE9,Q96A56,Q9BXS4,Q9H492,O95166,Q9H0R8,Q9BXW4,Q9UJY1,Q9UK41,Q86XT2,O14964,Q99816,P00519,A6NCE7,Q8IYM9,Q9GZQ8,Q92609,Q92995,Q9NV70,Q66K74,P12931,Q96A65,P46934,Q7Z3C6,Q96EY5
GO:0006914	autophagy	1.59101e-14	1.59101e-14	1	Q13464,P60520,Q8IVP5,O94817,O75385,Q3MII6,Q9GZZ9,Q8IZQ1,Q9NT62,Q676U5,Q2TAZ0,Q9H1Y0,Q9BSB4,Q9H0Y0,Q14596,Q9Y4P1,O95352,O75143,Q6ZNE9,Q96A56,Q9BXS4,Q9H492,O95166,Q9H0R8,Q9BXW4,Q9UJY1,Q9UK41,Q86XT2,O14964,Q99816,P00519,A6NCE7,Q8IYM9,Q9GZQ8,Q92609,Q92995,Q9NV70,Q66K74,P12931,Q96A65,P46934,Q7Z3C6,Q96EY5
GO:0000045	autophagosome assembly	5.03091e-12	5.03091e-12	1	P60520,O94817,O75385,Q9NT62,Q676U5,Q2TAZ0,Q9H1Y0,Q9BSB4,O95352,O75143,Q6ZNE9,Q96A56,Q9H492,O95166,Q9H0R8,Q9BXW4,A6NCE7,Q9GZQ8,Q7Z3C6
GO:1905037	autophagosome organization	6.25453e-12	6.25453e-12	1	P60520,O94817,O75385,Q9NT62,Q676U5,Q2TAZ0,Q9H1Y0,Q9BSB4,O95352,O75143,Q6ZNE9,Q96A56,Q9H492,O95166,Q9H0R8,Q9BXW4,A6NCE7,Q9GZQ8,Q7Z3C6
GO:0016192	vesicle-mediated transport	9.95589e-12	9.95589e-12	1	P00734,P00488,P27797,P16070,P15311,P05107,P25098,Q13464,Q9BXI6,O76070,O94804,P08567,P26038,P35241,P60520,P63010,Q13492,Q14677,P09497,Q00610,Q9NVZ3,Q15811,Q9P2R3,O94973,Q96CW1,Q10567,O95782,P53680,O95352,Q13571,Q0JRZ9,Q9Y6I3,Q8NC96,P42566,Q15276,P11717,P06241,O43896,Q9UJY5,Q9UK41,Q86XT2,O14964,Q9UJY4,Q9Y5X1,P20645,P78325,O60291,Q7Z3U7,P00740,P78380,O75074,Q93009,Q99816,P00519,Q9NZ52,P46108,O43426,…
GO:0008104	protein localization	2.6305e-11	2.6305e-11	1	P00734,P27797,Q8IVT2,O14745,P15311,O75116,P05107,Q13464,Q9BXI6,Q86UF1,P08567,P26038,P35241,P60520,Q13492,O75385,Q00610,Q3MII6,P49757,Q15811,Q96CW1,Q9NT62,O95782,Q8TC07,Q9UPU7,Q9Y3P9,O75143,O15040,Q13571,Q0JRZ9,Q9BXS4,O95166,Q9BXW4,Q15276,P06241,Q6VY07,Q9UJY5,P49454,Q9UK41,O00213,Q86XT2,O14964,Q9NRM7,Q9UJY4,Q9UMZ2,Q969T9,Q9Y5X1,P20645,P78325,Q9Y566,Q8N5I2,P00519,Q9GZV5,Q9BYW2,Q9NZ52,P46937,Q92968,…
GO:0006897	endocytosis	3.95624e-11	3.95624e-11	1	P27797,P05107,P25098,Q13464,O76070,P63010,Q13492,Q14677,P09497,Q00610,Q9NVZ3,Q15811,Q9P2R3,O94973,Q96CW1,O95782,P53680,Q0JRZ9,Q9Y6I3,P42566,Q15276,P11717,Q9UK41,Q9Y5X1,P20645,O75074,P00519,O43426,Q92609,Q2M2I8,Q5T0N5,P62993,P12931,P84077,Q92673,Q8TEH3,P46934,Q96D71,Q8WXE9,O00548,Q9UBC2
GO:0046907	intracellular transport	6.18876e-11	6.18876e-11	1	P00734,P27797,O14745,P15311,P05107,Q9BXI6,P26038,P35241,Q13492,Q00610,Q3MII6,Q15811,Q9P2R3,Q9NT62,O95782,Q8TC07,Q9UPU7,Q9Y3P9,O75143,O15040,Q13571,P52594,P42566,O95166,Q9BXW4,P06241,O43896,Q9UJY5,Q9UK41,Q86XT2,O14964,Q9UJY4,Q9UMZ2,Q9Y5X1,P20645,O60291,Q7Z3U7,P00740,Q93009,Q99816,Q9BYW2,Q9NZ52,Q92968,Q6ZS17,Q86WA8,P40855,P28328,P56589,Q9Y5Y5,O60683,O75381,Q15011,Q92609,O43147,Q5T0N5,Q66K74,P12931,…
GO:0034613	cellular protein localization	7.52981e-11	7.52981e-11	1	P00734,P27797,Q8IVT2,O14745,P15311,O75116,P05107,Q13464,Q9BXI6,Q86UF1,P26038,P35241,P60520,Q13492,Q00610,Q3MII6,P49757,Q15811,Q96CW1,Q9NT62,O95782,Q8TC07,Q9UPU7,Q9Y3P9,O75143,O15040,Q13571,Q0JRZ9,Q9BXS4,O95166,Q9BXW4,Q15276,P06241,Q6VY07,Q9UJY5,Q9UK41,Q86XT2,O14964,Q9NRM7,Q9UJY4,Q9UMZ2,Q9Y5X1,P20645,Q9GZV5,Q9BYW2,Q9NZ52,P46937,Q92968,Q6ZS17,Q86WA8,P40855,P28328,P56589,Q9Y5Y5,O60683,O75381,Q15011,…
GO:0006995	cellular response to nitrogen starvation	8.67415e-11	8.67415e-11	1	P60520,Q9H1Y0,O95352,Q9H492,O95166,Q9H0R8,Q9BXW4,A6NCE7,Q9GZQ8
GO:0043562	cellular response to nitrogen levels	8.67415e-11	8.67415e-11	1	P60520,Q9H1Y0,O95352,Q9H492,O95166,Q9H0R8,Q9BXW4,A6NCE7,Q9GZQ8
GO:0070727	cellular macromolecule localization	1.11082e-10	1.11082e-10	1	P00734,P27797,Q8IVT2,O14745,P15311,O75116,P05107,Q13464,Q9BXI6,Q86UF1,P26038,P35241,P60520,Q13492,Q00610,Q3MII6,P49757,Q15811,Q96CW1,Q9NT62,O95782,Q8TC07,Q9UPU7,Q9Y3P9,O75143,O15040,Q13571,Q0JRZ9,Q9BXS4,O95166,Q9BXW4,Q15276,P06241,Q6VY07,Q9UJY5,Q9UK41,Q86XT2,O14964,Q9NRM7,Q9UJY4,Q9UMZ2,Q9Y5X1,P20645,Q9GZV5,Q9BYW2,Q9NZ52,P46937,Q92968,Q6ZS17,Q86WA8,P40855,P28328,P56589,Q9Y5Y5,O60683,O75381,Q15011,…
GO:0051641	cellular localization	2.83773e-10	2.83773e-10	1	P00734,P00488,P27797,Q8IVT2,O14745,P16070,P15311,O75116,P05107,Q13464,Q9BXI6,O76070,O94804,Q86UF1,P08567,P26038,P35241,P60520,Q13492,Q00610,Q3MII6,P49757,Q15811,Q9P2R3,O94973,Q96CW1,Q9NT62,O95782,Q8TC07,Q9UPU7,O95352,Q9Y3P9,O75143,O15040,Q13571,Q0JRZ9,P52594,Q9BXS4,P42566,O95166,Q9BXW4,Q15276,P11717,P06241,O43896,Q6VY07,Q9UJY5,P49454,Q9UK41,Q86XT2,O14964,Q9NRM7,Q9UJY4,Q9UMZ2,Q9Y5X1,P20645,P78325,…
GO:0051179	localization	3.07676e-10	3.07676e-10	1	P00734,P00488,P27797,P61289,Q8IVT2,O95819,O14745,P16070,Q04759,P15311,O75116,P05107,P25098,Q13464,Q9BXI6,O76070,Q8N4C8,Q9Y5S2,O94804,Q86UF1,P08567,P26038,P35241,P60520,P63010,Q13492,Q14677,P09497,Q9NRI5,O75385,Q00610,Q9NVZ3,Q3MII6,P49757,Q15811,Q9P2R3,O94973,Q96CW1,Q9NT62,Q10567,O95782,P53680,Q8TC07,Q9UPU7,Q8WXU2,O95352,Q9Y3P9,O75143,O15040,Q13571,Q0JRZ9,P52594,Q9Y6I3,Q8NC96,Q96A56,Q9BXS4,P42566,…
GO:0072583	clathrin-dependent endocytosis	3.13706e-10	3.13706e-10	1	P63010,Q13492,P09497,Q00610,Q15811,O94973,Q96CW1,O95782,P53680,Q0JRZ9,Q2M2I8,Q5T0N5,O00548
GO:0061726	mitochondrion disassembly	1.83106e-09	1.83106e-09	1	P60520,Q8IVP5,O94817,Q9NT62,Q2TAZ0,Q9H1Y0,O95352,O75143,Q9H492,O95166,Q9H0R8,Q9BXW4,A6NCE7,Q9GZQ8,Q7Z3C6
GO:0000422	autophagy of mitochondrion	1.83106e-09	1.83106e-09	1	P60520,Q8IVP5,O94817,Q9NT62,Q2TAZ0,Q9H1Y0,O95352,O75143,Q9H492,O95166,Q9H0R8,Q9BXW4,A6NCE7,Q9GZQ8,Q7Z3C6
GO:0051649	establishment of localization in cell	2.07747e-09	2.07747e-09	1	P00734,P00488,P27797,Q8IVT2,O14745,P16070,P15311,P05107,Q13464,Q9BXI6,O76070,O94804,P08567,P26038,P35241,Q13492,Q00610,Q3MII6,Q15811,Q9P2R3,O94973,Q9NT62,O95782,Q8TC07,Q9UPU7,O95352,Q9Y3P9,O75143,O15040,Q13571,Q0JRZ9,P52594,P42566,O95166,Q9BXW4,P11717,P06241,O43896,Q9UJY5,P49454,Q9UK41,Q86XT2,O14964,Q9UJY4,Q9UMZ2,Q9Y5X1,P20645,P78325,P22223,O60291,Q7Z3U7,P00740,P78380,P51810,Q93009,Q99816,Q9BYW2,…
GO:0051234	establishment of localization	1.77555e-08	1.77555e-08	1	P00734,P00488,P27797,P61289,Q8IVT2,O14745,P16070,P15311,P05107,P25098,Q13464,Q9BXI6,O76070,Q8N4C8,O94804,P08567,P26038,P35241,P60520,P63010,Q13492,Q14677,P09497,Q00610,Q9NVZ3,Q3MII6,Q15811,Q9P2R3,O94973,Q96CW1,Q9NT62,Q10567,O95782,P53680,Q8TC07,Q9UPU7,Q8WXU2,O95352,Q9Y3P9,O75143,O15040,Q13571,Q0JRZ9,P52594,Q9Y6I3,Q8NC96,P42566,O95166,Q9BXW4,Q15276,P11717,P06241,O43896,Q9UJY5,P49454,Q9UK41,O00213,…
GO:0007033	vacuole organization	2.47589e-08	2.47589e-08	1	P60520,O94817,O75385,Q9NT62,Q676U5,Q2TAZ0,Q9H1Y0,Q9BSB4,O95352,O75143,Q13571,Q6ZNE9,Q96A56,Q9H492,O95166,Q9H0R8,Q9BXW4,A6NCE7,Q9GZQ8,Q7Z3C6
GO:0033036	macromolecule localization	3.01794e-08	3.01794e-08	1	P00734,P27797,Q8IVT2,O14745,P15311,O75116,P05107,Q13464,Q9BXI6,Q86UF1,P08567,P26038,P35241,P60520,Q13492,O75385,Q00610,Q3MII6,P49757,Q15811,Q96CW1,Q9NT62,O95782,Q8TC07,Q9UPU7,Q9Y3P9,O75143,O15040,Q13571,Q0JRZ9,P52594,Q9BXS4,O95166,Q9BXW4,Q15276,P06241,Q6VY07,Q9UJY5,P49454,Q9UK41,O00213,Q86XT2,O14964,Q9NRM7,Q9UJY4,Q9UMZ2,Q969T9,Q9Y5X1,P20645,P78325,Q9Y566,Q8N5I2,P00519,Q9GZV5,Q9BYW2,Q9NZ52,P46937,…
GO:0006810	transport	3.88689e-08	3.88689e-08	1	P00734,P00488,P27797,P61289,O14745,P16070,P15311,P05107,P25098,Q13464,Q9BXI6,O76070,Q8N4C8,O94804,P08567,P26038,P35241,P60520,P63010,Q13492,Q14677,P09497,Q00610,Q9NVZ3,Q3MII6,Q15811,Q9P2R3,O94973,Q96CW1,Q9NT62,Q10567,O95782,P53680,Q8TC07,Q9UPU7,Q8WXU2,O95352,Q9Y3P9,O75143,O15040,Q13571,Q0JRZ9,P52594,Q9Y6I3,Q8NC96,P42566,O95166,Q9BXW4,Q15276,P11717,P06241,O43896,Q9UJY5,P49454,Q9UK41,O00213,Q86XT2,…
GO:1903008	organelle disassembly	5.33334e-08	5.33334e-08	1	P60520,Q8IVP5,O94817,Q9GZZ9,Q9NT62,Q2TAZ0,Q9H1Y0,O95352,O75143,Q9H492,O95166,Q9H0R8,Q9BXW4,A6NCE7,Q9GZQ8,Q7Z3C6
GO:0044248	cellular catabolic process	1.06236e-07	1.06236e-07	1	P61289,P15311,O75116,P51606,Q13464,P26038,P35241,P60520,P63010,Q8IVP5,O94817,O75385,Q00610,Q3MII6,Q9GZZ9,Q8IZQ1,O94973,Q96CW1,Q9NT62,O95782,P53680,Q676U5,Q2TAZ0,Q9H1Y0,Q9BSB4,Q9H0Y0,Q8WXU2,Q14596,Q9Y4P1,O95352,O75143,Q13571,Q6ZNE9,Q96A56,Q9BXS4,Q9H492,O95166,Q9H0R8,Q9BXW4,Q9UJY1,Q9UK41,Q9UKU7,Q86XT2,O14964,Q9Y5X1,P78325,Q76N89,O43255,O75113,Q9H469,Q8N5I2,Q93009,Q99816,Q96J02,P00519,Q92968,A6NCE7,…
GO:0006898	receptor-mediated endocytosis	1.17165e-07	1.17165e-07	1	P27797,P05107,P25098,P63010,Q13492,P09497,Q00610,Q15811,O94973,Q96CW1,O95782,P53680,Q0JRZ9,P42566,P11717,Q9Y5X1,P20645,O75074,Q92609,Q2M2I8,Q5T0N5,P62993,P84077,Q92673,P46934,O00548
GO:0009056	catabolic process	2.79239e-07	2.79239e-07	1	Q14642,P61289,P16070,P15311,O75116,P51606,Q13464,P26038,P35241,P60520,P63010,Q8IVP5,O94817,O75385,Q00610,Q3MII6,Q9GZZ9,Q8IZQ1,O94973,Q96CW1,Q9NT62,O95782,P53680,Q676U5,Q2TAZ0,Q9H1Y0,Q9BSB4,Q9H0Y0,Q8WXU2,Q14596,Q9Y4P1,O95352,O75143,Q13571,Q6ZNE9,Q96A56,Q9BXS4,Q9H492,O95166,Q9H0R8,Q9BXW4,Q9UJY1,Q9UK41,Q9UKU7,Q86XT2,O14964,Q9Y5X1,P78325,Q76N89,O43255,O75113,Q9H469,Q8N5I2,Q93009,Q99816,Q96J02,P00519,…
GO:0022607	cellular component assembly	2.84642e-07	2.84642e-07	1	P27797,P61289,Q8IVT2,O95819,O14745,P15311,O75116,Q13464,Q86UF1,P08567,P26038,P35241,P60520,Q6IQ23,Q13492,P09497,Q8TF40,O94817,Q9NRI5,O75385,Q00610,Q96CW1,Q9NT62,P53680,Q676U5,Q2TAZ0,Q9H1Y0,Q9BSB4,Q8WXU2,O95352,O75143,Q0JRZ9,Q6ZNE9,Q96A56,P42566,Q9H492,O95166,Q9H0R8,Q9BXW4,O75044,Q96S53,Q9BST9,P49454,Q9UK41,Q86XT2,O14964,Q9NQC7,Q9Y5X1,Q9Y566,Q86UU0,Q9NP58,Q8WU39,Q99593,Q99816,P00519,Q96QZ7,P46937,…
GO:0032801	receptor catabolic process	4.69089e-07	4.69089e-07	1	P63010,Q00610,O94973,Q96CW1,O95782,P53680,Q13571,Q96J02,P46934,Q96EY5
GO:0006886	intracellular protein transport	6.21746e-07	6.21746e-07	1	P27797,P05107,Q9BXI6,Q00610,Q3MII6,Q9NT62,O95782,Q8TC07,Q9UPU7,Q9Y3P9,O75143,O15040,Q13571,O95166,Q9BXW4,P06241,Q9UJY5,Q9UK41,Q86XT2,O14964,Q9UJY4,Q9UMZ2,Q9Y5X1,P20645,Q9NZ52,Q92968,Q6ZS17,Q86WA8,P40855,P28328,P56589,Q9Y5Y5,O60683,O75381,Q15011,Q92609,O43147,Q96A65,P84077,Q92673,Q9NQT8,P46934,P55735,Q9H6U6
GO:0044085	cellular component biogenesis	9.70051e-07	9.70051e-07	1	P27797,P61289,Q8IVT2,O95819,O14745,P15311,O75116,Q13464,Q86UF1,P08567,P26038,P35241,P60520,Q6IQ23,Q13492,P09497,Q8TF40,O94817,Q9NRI5,O75385,Q00610,Q96CW1,Q9NT62,P53680,Q676U5,Q2TAZ0,Q9H1Y0,Q9BSB4,Q8WXU2,O95352,O75143,Q0JRZ9,Q6ZNE9,Q96A56,P42566,Q9H492,O95166,Q9H0R8,Q9BXW4,O75044,Q96S53,Q9BST9,P49454,Q9UK41,Q86XT2,O14964,Q9NQC7,Q9Y5X1,Q9Y566,Q86UU0,Q9NP58,Q8WU39,Q99593,Q8N5I2,Q99816,P00519,Q96QZ7,…
GO:0006892	post-Golgi vesicle-mediated transport	1.93569e-06	1.93569e-06	1	Q14677,Q00610,Q9P2R3,Q10567,O95782,Q13571,P42566,Q15276,Q9UJY5,O14964,Q9UJY4,Q7Z3U7,Q9NZ52,Q9NV70,Q96A65,P84077,Q92673
GO:0050690	regulation of defense response to virus by virus	2.10411e-06	2.10411e-06	1	P63010,O94973,Q96CW1,Q10567,O95782,P53680,P06241,Q6VY07,P84077
GO:0045184	establishment of protein localization	2.30226e-06	2.30226e-06	1	P27797,P15311,P05107,Q9BXI6,P08567,P35241,Q00610,Q3MII6,Q9NT62,O95782,Q8TC07,Q9UPU7,Q9Y3P9,O75143,O15040,Q13571,O95166,Q9BXW4,P06241,Q9UJY5,P49454,Q9UK41,O00213,Q86XT2,O14964,Q9UJY4,Q9UMZ2,Q969T9,Q9Y5X1,P20645,P78325,Q8N5I2,P00519,Q9NZ52,Q92968,Q6ZS17,Q86WA8,P40855,P28328,P56589,Q9Y5Y5,O60683,O75381,Q15011,P48059,Q92609,O43147,Q9NV70,Q96A65,P84077,Q92673,Q9NQT8,P46934,P55196,P55735,Q9H6U6,Q9Y5K6
GO:0016482	cytosolic transport	2.32888e-06	2.32888e-06	1	P15311,Q9BXI6,P26038,P35241,Q00610,Q9P2R3,O95782,Q13571,P42566,O43896,Q9UJY5,Q7Z3U7,Q93009,Q92609,O43147,P12931,Q92673,Q7Z4K8
GO:0070925	organelle assembly	2.42313e-06	2.42313e-06	1	Q8IVT2,P15311,P26038,P35241,P60520,O94817,Q9NRI5,O75385,Q9NT62,Q676U5,Q2TAZ0,Q9H1Y0,Q9BSB4,Q8WXU2,O95352,O75143,Q6ZNE9,Q96A56,Q9H492,O95166,Q9H0R8,Q9BXW4,P49454,Q9UK41,Q86XT2,O14964,Q9NQC7,Q9Y566,Q9NP58,Q99816,P46937,A6NCE7,Q9GZQ8,Q9NYY8,Q9NV70,Q5T0N5,Q96A65,Q01968,Q7Z3C6,Q9UK61,Q8WUM4,Q96EY5
GO:0000902	cell morphogenesis	3.06344e-06	3.06344e-06	1	P27797,O95819,O14745,P16070,Q04759,P15311,P05107,P52565,Q13464,P01138,Q8N4C8,P10911,P26038,P35241,O75385,P06241,O75044,O00213,P78325,Q76N89,Q9Y566,Q86UU0,P00519,P46108,Q9NQ75,P48059,Q66K74,P62993,P12931,Q8N8S7,Q9NQT8,P46934,Q9UQC2,Q14511,Q9UI08,P11277,P02549,P29353,Q7Z4K8,Q96B97
GO:0043112	receptor metabolic process	3.32549e-06	3.32549e-06	1	P05107,P25098,P63010,Q13492,Q00610,O94973,Q96CW1,O95782,P53680,Q13571,Q96J02,Q92609,P62993,P84077,Q92673,P46934,Q96EY5
GO:0006996	organelle organization	3.61365e-06	3.61365e-06	1	P27797,Q8IVT2,O14745,Q04759,P15311,O75116,P52565,Q13464,Q8N4C8,Q9Y5S2,P08567,P26038,P35241,P60520,Q13492,Q8IVP5,O94817,Q9NRI5,O75385,Q00610,Q3MII6,Q9GZZ9,Q9P2R3,Q96CW1,Q9NT62,Q676U5,Q2TAZ0,Q9H1Y0,Q9BSB4,Q8WXU2,O95352,O75143,Q13571,Q6ZNE9,Q96A56,P42566,Q9H492,O95166,Q9H0R8,Q9BXW4,P05204,O75044,Q96S53,O60307,Q9BST9,P49454,Q9UK41,Q9Y3M8,O00213,Q86XT2,O14964,Q9NQC7,Q969T9,Q9Y5X1,Q9Y566,Q9NP58,P51810,…
GO:0009966	regulation of signal transduction	6.45281e-06	6.45281e-06	1	P00734,P27797,P61289,O95819,O14745,P16070,Q04759,P15311,O75116,P52565,P34947,P25098,Q13464,P01138,Q6ZVD8,P78545,Q8N4C8,P10911,P08567,P35241,Q8TF40,Q9NRI5,Q9GZZ9,Q15811,Q8WXU2,Q14596,Q13571,Q9Y6I3,Q96A56,P42566,O95166,P06241,O75044,Q9Y3M8,O14964,Q9NRM7,Q9NQC7,Q969T9,P78325,Q86Y01,P22223,Q76N89,Q9Y566,O60291,O43255,Q86UU0,Q8WU39,Q9H469,Q8N5I2,P51810,Q93009,Q99816,Q96J02,P00519,Q9GZV5,P46937,P46108,…
GO:0044804	autophagy of nucleus	7.34349e-06	7.34349e-06	1	O94817,Q9NT62,Q2TAZ0,Q9H1Y0,O95352,O75143,Q7Z3C6
GO:0051668	localization within membrane	8.02234e-06	8.02234e-06	1	O14745,P15311,O75116,P05107,Q13464,Q86UF1,P35241,Q13492,Q00610,P49757,Q96CW1,Q9NT62,Q0JRZ9,Q9BXS4,P42566,Q15276,P06241,Q6VY07,Q9UJY5,Q86XT2,O14964,Q9UJY4,Q9NZ52,Q92968,P40855,P28328,P56589,Q9Y5Y5,O75381,Q9NV70,Q96A65,Q92673,Q8TEH3,P55196,Q5JU85,O15117,P57105
GO:0007154	cell communication	9.4766e-06	9.4766e-06	1	Q14642,P00734,P00488,P27797,P61289,P53779,O95819,O14745,P16070,Q04759,P41279,P15311,O75116,P05107,P52565,P34947,P25098,Q13464,P01138,Q6ZVD8,P82279,O76070,P78545,Q8N4C8,Q9Y5S2,P10911,P08567,P26038,P35241,P60520,P63010,Q8TF40,Q9NRI5,O75385,Q00610,Q9GZZ9,Q15811,O94973,Q96CW1,O95782,P53680,Q9H1Y0,Q9H0Y0,Q8WXU2,Q14596,O95352,Q9NS23,Q13571,Q9Y6I3,Q96A56,P42566,Q9H492,O95166,Q9H0R8,Q9BXW4,P11717,P06241,…
GO:0030163	protein catabolic process	1.57671e-05	1.57671e-05	1	P61289,P15311,Q13464,P26038,P35241,P60520,P63010,Q00610,O94973,Q96CW1,O95782,P53680,Q8WXU2,O95352,Q13571,O95166,Q9UK41,Q86XT2,O14964,Q9Y5X1,P78325,Q76N89,O43255,O75113,Q9H469,Q8N5I2,Q93009,Q99816,Q96J02,Q9P2G9,Q14669,Q6PIJ6,P82094,Q15011,Q9H992,Q68CQ4,Q92995,Q92673,P46934,Q8WUM4,Q96EY5
GO:0016197	endosomal transport	1.97731e-05	1.97731e-05	1	Q9BXI6,Q13492,Q00610,Q15811,Q9P2R3,P42566,Q9UJY5,Q9UK41,Q86XT2,O14964,Q9Y5X1,Q93009,Q99816,Q92609,O43147,Q92673,Q8TEH3,Q96D71,Q96EY5,Q9UBC2
GO:0042176	regulation of protein catabolic process	2.04771e-05	2.04771e-05	1	P61289,P15311,Q13464,P26038,P35241,P60520,Q8WXU2,O95352,Q13571,O95166,Q9UK41,O14964,Q9Y5X1,P78325,Q76N89,O75113,Q93009,Q96J02,P82094,Q15011,Q9H992,Q92995,Q92673,P46934
GO:0015031	protein transport	2.07184e-05	2.07184e-05	1	P27797,P15311,P05107,Q9BXI6,P08567,Q00610,Q3MII6,Q9NT62,O95782,Q8TC07,Q9UPU7,Q9Y3P9,O75143,O15040,Q13571,O95166,Q9BXW4,P06241,Q9UJY5,P49454,Q9UK41,O00213,Q86XT2,O14964,Q9UJY4,Q9UMZ2,Q9Y5X1,P20645,P78325,Q8N5I2,Q9NZ52,Q92968,Q6ZS17,Q86WA8,P40855,P28328,P56589,Q9Y5Y5,O60683,O75381,Q15011,Q92609,O43147,Q9NV70,Q96A65,P84077,Q92673,Q9NQT8,P46934,P55735,Q9H6U6,Q9Y5K6
GO:0030036	actin cytoskeleton organization	2.59772e-05	2.59772e-05	1	P15311,O75116,P52565,Q13464,Q8N4C8,Q9Y5S2,P08567,P35241,Q96S53,Q9BST9,Q9Y3M8,Q9Y5X1,Q9Y566,P00519,P46108,Q9NQ75,Q9H093,Q15642,Q8IW93,Q68EM7,P16333,P62993,Q9Y3C0,P12931,P84077,Q8N8S7,Q9UHB6,Q14511,Q5JU85,Q9H6U6,Q9UI08,P02549,Q8WUM4,Q9Y5K6
GO:0030029	actin filament-based process	2.69073e-05	2.69073e-05	1	Q14324,P15311,O75116,P52565,Q13464,Q8N4C8,Q9Y5S2,P08567,P35241,O75044,Q96S53,Q9BST9,Q9Y3M8,Q9Y5X1,Q9Y566,P00519,P46108,Q9NQ75,Q9H093,Q15642,Q8IW93,Q68EM7,Q5T0N5,P16333,P62993,Q9Y3C0,P12931,P84077,Q8N8S7,Q9UHB6,Q14511,Q5JU85,Q9H6U6,Q9UI08,P02549,Q8WUM4,Q9Y5K6
GO:0010646	regulation of cell communication	2.77683e-05	2.77683e-05	1	P00734,P27797,P61289,O95819,O14745,P16070,Q04759,P15311,O75116,P52565,P34947,P25098,Q13464,P01138,Q6ZVD8,P78545,Q8N4C8,P10911,P08567,P35241,Q8TF40,Q9NRI5,Q9GZZ9,Q15811,Q8WXU2,Q14596,Q13571,Q9Y6I3,Q96A56,P42566,O95166,P06241,O75044,Q9Y3M8,O14964,Q9NRM7,Q9NQC7,Q969T9,P78325,Q86Y01,P22223,Q76N89,Q9Y566,O60291,O43255,Q86UU0,Q8WU39,Q99593,Q9H469,Q8N5I2,P51810,Q93009,Q99816,Q96J02,P00519,Q9GZV5,P46937,…
GO:0000904	cell morphogenesis involved in differentiation	3.42889e-05	3.42889e-05	1	P27797,Q04759,P15311,P52565,P01138,Q8N4C8,P10911,O75385,P06241,O75044,O00213,Q76N89,Q9Y566,P00519,P46108,Q9NQ75,P48059,Q66K74,P62993,P12931,Q8N8S7,Q9NQT8,P46934,Q9UQC2,Q14511,Q9UI08,P11277,P02549,P29353,Q7Z4K8,Q96B97
GO:0022603	regulation of anatomical structure morphogenesis	4.53477e-05	4.53477e-05	1	P27797,P61289,O14745,P16070,P15311,O75116,P05107,P52565,Q13464,P01138,P10911,P26038,P35241,P63010,Q00610,O94973,Q96CW1,O95782,P53680,Q9Y6I3,P06241,O14964,Q76N89,Q86UU0,P00519,P46108,Q9NQ75,P48059,Q9Y4D1,Q8IW93,P12931,P51608,Q9NQT8,P46934,Q14511,P29353,P57105,O00548,Q7Z4K8,Q96B97
GO:0023051	regulation of signaling	5.07288e-05	5.07288e-05	1	P00734,P27797,P61289,O95819,O14745,P16070,Q04759,P15311,O75116,P52565,P34947,P25098,Q13464,P01138,Q6ZVD8,P78545,Q8N4C8,P10911,P08567,P35241,Q8TF40,Q9NRI5,Q9GZZ9,Q15811,Q8WXU2,Q14596,Q13571,Q9Y6I3,Q96A56,P42566,O95166,P06241,O75044,Q9Y3M8,O14964,Q9NRM7,Q9NQC7,Q969T9,P78325,Q86Y01,P22223,Q76N89,Q9Y566,O60291,O43255,Q86UU0,Q8WU39,Q99593,Q9H469,Q8N5I2,P51810,Q93009,Q99816,Q96J02,P00519,Q9GZV5,P46937,…
GO:0022411	cellular component disassembly	5.27216e-05	5.27216e-05	1	P52815,O95819,P16070,P08567,P60520,Q8IVP5,O94817,Q3MII6,Q9GZZ9,Q9NT62,Q2TAZ0,Q9H1Y0,O95352,O75143,Q9H492,O95166,Q9H0R8,Q9BXW4,Q13444,P78325,Q99816,A6NCE7,Q9GZQ8,O75381,P62136,O43426,Q66K74,Q9UHB6,Q14562,Q7Z3C6
GO:0072657	protein localization to membrane	5.76135e-05	5.76135e-05	1	O14745,P15311,O75116,P05107,Q13464,Q86UF1,P35241,Q13492,Q00610,P49757,Q96CW1,Q9NT62,Q0JRZ9,Q9BXS4,Q15276,P06241,Q6VY07,Q9UJY5,Q86XT2,O14964,Q9UJY4,Q9NZ52,Q92968,P40855,P28328,P56589,Q9Y5Y5,O75381,Q96A65,P55196,Q5JU85,O15117,P57105
GO:0048193	Golgi vesicle transport	6.05006e-05	6.05006e-05	1	P00734,P60520,Q14677,Q00610,Q9P2R3,Q10567,O95782,Q13571,P42566,Q15276,O43896,Q9UJY5,O14964,Q9UJY4,Q7Z3U7,P00740,Q9NZ52,O43147,Q9NV70,Q96A65,P84077,Q92673,P00451,P55735,P11277,P02549
GO:0051716	cellular response to stimulus	6.84316e-05	6.84316e-05	1	Q14642,P00734,P00488,P27797,P61289,P53779,O95819,O14745,P16070,Q04759,P41279,P15311,O75116,P05107,P52565,P34947,P25098,Q13464,P01138,Q6ZVD8,P78545,Q8N4C8,Q9Y5S2,P10911,P08567,P26038,P35241,P60520,P63010,Q8TF40,Q9NRI5,O75385,Q00610,Q9GZZ9,Q15811,O94973,Q96CW1,O95782,P53680,Q9H1Y0,Q9H0Y0,Q8WXU2,Q14596,O95352,Q9NS23,O75143,Q13571,Q6ZNE9,Q9Y6I3,Q96A56,P42566,Q9H492,O95166,Q9H0R8,Q9BXW4,P11717,P06241,…
GO:0097352	autophagosome maturation	6.86707e-05	6.86707e-05	1	P60520,Q3MII6,Q9H492,O95166,Q9H0R8,Q9BXW4,Q99816,A6NCE7,Q9GZQ8
GO:0120039	plasma membrane bounded cell projection morphogenesis	8.44914e-05	8.44914e-05	1	O95819,P16070,Q04759,P15311,P52565,Q13464,P01138,Q8N4C8,P10911,O75385,P06241,O75044,O00213,Q76N89,Q9Y566,P00519,Q66K74,P62993,P12931,Q8N8S7,Q9NQT8,P46934,Q9UQC2,Q9UI08,P11277,P02549,P29353,Q7Z4K8,Q96B97
GO:1990778	protein localization to cell periphery	9.18998e-05	9.18998e-05	1	Q8IVT2,O14745,P15311,O75116,Q13464,Q86UF1,P35241,Q13492,Q00610,P49757,Q96CW1,Q0JRZ9,Q9BXS4,Q15276,Q6VY07,Q9UJY5,Q9UJY4,Q9NZ52,P55196,Q5JU85,O15117
GO:0072662	protein localization to peroxisome	9.55091e-05	9.55091e-05	1	Q92968,Q86WA8,P40855,P28328,P56589,Q9Y5Y5,O60683,O75381
GO:0072663	establishment of protein localization to peroxisome	9.55091e-05	9.55091e-05	1	Q92968,Q86WA8,P40855,P28328,P56589,Q9Y5Y5,O60683,O75381
GO:0006625	protein targeting to peroxisome	9.55091e-05	9.55091e-05	1	Q92968,Q86WA8,P40855,P28328,P56589,Q9Y5Y5,O60683,O75381
GO:0048858	cell projection morphogenesis	9.62134e-05	9.62134e-05	1	O95819,P16070,Q04759,P15311,P52565,Q13464,P01138,Q8N4C8,P10911,O75385,P06241,O75044,O00213,Q76N89,Q9Y566,P00519,Q66K74,P62993,P12931,Q8N8S7,Q9NQT8,P46934,Q9UQC2,Q9UI08,P11277,P02549,P29353,Q7Z4K8,Q96B97
GO:0043574	peroxisomal transport	0.000126694	0.000126694	1	Q92968,Q86WA8,P40855,P28328,P56589,Q9Y5Y5,O60683,O75381
GO:0007264	small GTPase mediated signal transduction	0.000127953	0.000127953	1	O95819,O75116,P52565,Q13464,P01138,P10911,P35241,Q15811,Q9NS23,O95166,O75044,Q9BST9,Q9Y3M8,O43255,P00519,Q6ZS17,Q15642,Q8IW93,Q68EM7,P62993,P12931,Q8TEH3,Q01968,P29353,Q9Y5K6
GO:0051056	regulation of small GTPase mediated signal transduction	0.000143738	0.000143738	1	O95819,P52565,P01138,P10911,P35241,Q15811,O95166,O75044,Q9Y3M8,P00519,Q6ZS17,Q15642,Q8IW93,Q68EM7,P62993,P12931,Q8TEH3,Q01968,P29353,Q9Y5K6
GO:0032990	cell part morphogenesis	0.00014719	0.00014719	1	O95819,P16070,Q04759,P15311,P52565,Q13464,P01138,Q8N4C8,P10911,O75385,P06241,O75044,O00213,Q76N89,Q9Y566,P00519,Q66K74,P62993,P12931,Q8N8S7,Q9NQT8,P46934,Q9UQC2,Q9UI08,P11277,P02549,P29353,Q7Z4K8,Q96B97
GO:0048812	neuron projection morphogenesis	0.000175314	0.000175314	1	O95819,Q04759,P15311,P52565,Q13464,P01138,Q8N4C8,P10911,O75385,P06241,O75044,O00213,Q76N89,Q9Y566,P00519,Q66K74,P62993,P12931,Q8N8S7,Q9NQT8,P46934,Q9UQC2,Q9UI08,P11277,P02549,P29353,Q7Z4K8,Q96B97
GO:0032799	low-density lipoprotein receptor particle metabolic process	0.00019116	0.00019116	1	P63010,Q00610,O94973,Q96CW1,O95782,P53680
GO:0032802	low-density lipoprotein particle receptor catabolic process	0.00019116	0.00019116	1	P63010,Q00610,O94973,Q96CW1,O95782,P53680
GO:0061024	membrane organization	0.000225773	0.000225773	1	P27797,O14745,P05107,O95810,P63010,Q13492,P09497,Q00610,Q15811,Q9P2R3,O94973,Q96CW1,O95782,P53680,Q13571,Q0JRZ9,P52594,Q9Y6I3,Q8NC96,P42566,Q15276,P11717,O14964,Q9Y5X1,P20645,Q96RU3,O43426,Q15642,Q2M2I8,Q5T0N5,P62993,P00451,O43493,Q01968,Q96D71,Q8WXE9,P55735,Q8WUM4,Q9UBC2,Q96B97
GO:0048268	clathrin coat assembly	0.000313705	0.000313705	1	Q13492,P09497,Q00610,P53680,Q0JRZ9,P42566
GO:0035556	intracellular signal transduction	0.00031857	0.00031857	1	Q14642,P61289,P53779,O95819,O14745,P16070,Q04759,P41279,P15311,O75116,P52565,Q13464,P01138,Q6ZVD8,Q8N4C8,P10911,P08567,P35241,Q8TF40,Q15811,Q14596,Q9NS23,Q13571,Q96A56,O95166,P06241,O75044,O60307,Q9BST9,P49454,Q9Y3M8,Q9NRM7,Q9UJF2,Q9NQC7,P78325,O60291,O43255,Q99594,P51810,Q93009,Q96J02,P00519,Q9GZV5,P46937,P46108,Q9NQ75,Q6ZS17,Q6PID8,Q8IYM9,Q15011,P48059,Q9H093,Q9H992,Q86VY4,Q15642,Q9NV70,Q8IW93,…
GO:0007169	transmembrane receptor protein tyrosine kinase signaling pathway	0.000364027	0.000364027	1	O14745,Q04759,O75116,Q13464,P01138,P63010,Q15811,O94973,Q96CW1,O95782,P53680,Q9Y6I3,P42566,P06241,O75420,O14964,P22223,Q8WU39,Q99816,P00519,P46108,Q9NQ75,P16333,P62993,P12931,Q92673,P46934,Q14511,P29353,O00548,Q96EY5,Q9UBC2,Q96B97
GO:0042594	response to starvation	0.000365129	0.000365129	1	P60520,Q8TF40,O75385,Q9H1Y0,O95352,Q9H492,O95166,Q9H0R8,Q9BXW4,A6NCE7,Q6ZS17,Q9GZQ8,Q9H093,Q92609,P55735,Q9H6U6
GO:0051128	regulation of cellular component organization	0.000403919	0.000403919	1	O95819,P16070,Q04759,P15311,O75116,P52565,Q13464,P01138,Q9HC57,P10911,P08567,P26038,P35241,Q13492,Q8TF40,Q9NRI5,O75385,Q00610,Q3MII6,Q9P2R3,Q9NT62,P53680,Q9H1Y0,P06241,P49454,Q9UK41,O00213,Q13444,Q9NQC7,Q969T9,Q9Y5X1,Q76N89,Q9Y566,Q99593,Q93009,Q99816,Q96J02,P00519,P46937,P46108,P49750,Q14669,P48059,O43426,Q92609,Q2M2I8,Q8IW93,Q68EM7,Q5T0N5,Q66K74,P16333,P12931,P84077,Q92673,P51608,Q03164,Q9NQT8,…
GO:1902965	regulation of protein localization to early endosome	0.000474134	0.000474134	1	P15311,O75116,P26038,P35241,Q92673
GO:1905668	positive regulation of protein localization to endosome	0.000474134	0.000474134	1	P15311,O75116,P26038,P35241,Q92673
GO:1902966	positive regulation of protein localization to early endosome	0.000474134	0.000474134	1	P15311,O75116,P26038,P35241,Q92673
GO:0030155	regulation of cell adhesion	0.000482479	0.000482479	1	P27797,O95819,P16070,Q04759,P41279,O75116,P05107,P52565,Q13464,Q8N4C8,P35241,Q13571,P06241,Q13444,Q9H013,P78325,P00519,Q96QZ7,P46108,Q9NQ75,P48059,P06127,Q9H4A3,P16333,P62993,P12931,Q14511,P55196,P62140,Q9H6U6,O00548
GO:0043933	protein-containing complex subunit organization	0.000496085	0.000496085	1	P27797,P52815,P61289,O14745,Q86UF1,P08567,P60520,Q6IQ23,Q13492,P09497,Q8TF40,O75385,Q00610,Q3MII6,Q96CW1,P53680,Q8WXU2,Q0JRZ9,P42566,Q9H492,O95166,Q9H0R8,Q9BXW4,P49454,Q9Y5X1,Q9Y566,Q86UU0,Q8WU39,Q99816,P00519,Q9BYW2,Q96QZ7,P46937,A6NCE7,Q9GZQ8,O75381,Q9NYY8,P62136,O43426,Q9P0L9,Q66K74,P16333,Q9Y3C0,P12931,P84077,Q92673,P00451,P51608,Q15428,Q9HCS7,Q15459,Q03164,Q9ULR0,Q9UHB6,P55196,Q14562,P55735,…
GO:0043087	regulation of GTPase activity	0.000508929	0.000508929	1	O95819,Q9BXI6,P35241,Q13492,Q3MII6,Q8TC07,Q9UPU7,Q9Y3P9,O75044,Q9Y5X1,P46108,Q6ZS17,P48059,Q92609,O43147,Q8IW93,Q9H4A3,P55196,Q01968,Q9H6U6
GO:0007010	cytoskeleton organization	0.000557067	0.000557067	1	Q8IVT2,P15311,O75116,P52565,Q13464,Q8N4C8,Q9Y5S2,P08567,P35241,Q9NRI5,Q00610,Q8WXU2,O75044,Q96S53,O60307,Q9BST9,P49454,Q9Y3M8,Q9NQC7,Q9Y5X1,Q9Y566,P00519,Q9BYW2,P46108,Q9NQ75,O75381,Q9H093,Q15642,Q8IW93,Q68EM7,Q66K74,P16333,P62993,Q9Y3C0,P12931,P84077,P51608,Q8N8S7,Q9UHB6,Q14511,Q5JU85,P55735,Q9H6U6,Q9UK61,Q9UI08,P02549,Q8WUM4,Q96IF1,Q9Y5K6,Q96B97
GO:0048013	ephrin receptor signaling pathway	0.000574807	0.000574807	1	O75116,Q13464,P63010,Q15811,O94973,Q96CW1,O95782,P53680,P06241,P46108,P12931
GO:0044257	cellular protein catabolic process	0.000581099	0.000581099	1	P61289,P15311,P26038,P35241,P60520,P63010,Q00610,O94973,Q96CW1,O95782,P53680,Q8WXU2,Q13571,O95166,Q9UK41,Q86XT2,Q76N89,O43255,O75113,Q9H469,Q8N5I2,Q93009,Q99816,Q96J02,Q9P2G9,Q14669,Q6PIJ6,P82094,Q15011,Q9H992,Q92995,P46934,Q8WUM4,Q96EY5
GO:0048667	cell morphogenesis involved in neuron differentiation	0.000626078	0.000626078	1	Q04759,P15311,P52565,P01138,Q8N4C8,P10911,O75385,P06241,O00213,Q76N89,Q9Y566,P00519,Q66K74,P62993,P12931,Q8N8S7,Q9NQT8,P46934,Q9UQC2,Q9UI08,P11277,P02549,P29353,Q7Z4K8,Q96B97
GO:1903649	regulation of cytoplasmic transport	0.000838886	0.000838886	1	P15311,P26038,P35241,Q93009,P12931,Q92673,Q7Z4K8
GO:1905666	regulation of protein localization to endosome	0.000934046	0.000934046	1	P15311,O75116,P26038,P35241,Q92673
GO:0071705	nitrogen compound transport	0.00102242	0.00102242	1	P27797,O14745,P15311,P05107,P25098,Q9BXI6,P08567,Q00610,Q3MII6,Q9NT62,O95782,Q8TC07,Q9UPU7,Q9Y3P9,O75143,O15040,Q13571,P52594,O95166,Q9BXW4,P06241,Q9UJY5,P49454,Q9UK41,O00213,Q86XT2,O14964,Q9UJY4,Q9UMZ2,Q9Y5X1,P20645,P78325,Q9NP58,Q8N5I2,Q9BYW2,Q9NZ52,Q92968,Q6ZS17,Q86WA8,P40855,P28328,P56589,Q9Y5Y5,O60683,O75381,Q15011,Q92609,O43147,Q9NV70,Q96A65,P84077,Q92673,P61326,Q9NQT8,P46934,P55735,Q9H6U6,…
GO:0015919	peroxisomal membrane transport	0.00110106	0.00110106	1	Q92968,P40855,P28328,P56589,Q9Y5Y5,O60683,O75381
GO:0009894	regulation of catabolic process	0.00111844	0.00111844	1	P61289,P15311,O75116,Q13464,P26038,P35241,P60520,O75385,Q3MII6,Q9BSB4,Q8WXU2,O95352,O75143,Q13571,Q6ZNE9,Q96A56,Q9BXS4,O95166,Q9UJY1,Q9UK41,O14964,Q9Y5X1,P78325,Q76N89,O75113,Q93009,Q96J02,P00519,Q86WA8,Q8IYM9,P82094,Q15011,Q9H992,Q92995,Q9NV70,Q96A65,Q92673,P46934,P55735,Q9Y2V2
GO:0016032	viral process	0.0012501	0.0012501	1	O75116,P25098,O96006,P63010,O94973,Q96CW1,Q10567,O95782,P53680,Q676U5,O95352,P42566,P11717,P06241,Q6VY07,Q9UK41,Q86XT2,O75113,Q99816,Q96J02,Q8IYM9,Q9UPQ4,P84077,Q9UNP9,P46934,P55735,Q9UK61,Q8WUM4,Q96EY5
GO:0007165	signal transduction	0.00137736	0.00137736	1	Q14642,P00734,P00488,P27797,P61289,P53779,O95819,O14745,P16070,Q04759,P41279,P15311,O75116,P05107,P52565,P34947,P25098,Q13464,P01138,Q6ZVD8,P78545,Q8N4C8,Q9Y5S2,P10911,P08567,P26038,P35241,P63010,Q8TF40,Q9NRI5,Q00610,Q9GZZ9,Q15811,O94973,Q96CW1,O95782,P53680,Q9H0Y0,Q8WXU2,Q14596,Q9NS23,Q13571,Q9Y6I3,Q96A56,P42566,O95166,P11717,P06241,O75420,O75044,Q9P2M7,O60307,Q9BST9,P49454,Q9Y3M8,O00213,O14964,…
GO:0072659	protein localization to plasma membrane	0.00154085	0.00154085	1	O14745,P15311,O75116,Q13464,Q86UF1,P35241,Q13492,Q00610,P49757,Q96CW1,Q0JRZ9,Q9BXS4,Q6VY07,Q9UJY5,Q9UJY4,Q9NZ52,P55196,O15117
GO:0007031	peroxisome organization	0.00159103	0.00159103	1	Q92968,Q86WA8,P40855,P28328,P56589,Q9Y5Y5,O60683,O75381
GO:0031329	regulation of cellular catabolic process	0.00162563	0.00162563	1	P61289,P15311,O75116,Q13464,P26038,P35241,P60520,O75385,Q3MII6,Q9BSB4,Q8WXU2,O95352,O75143,Q13571,Q6ZNE9,Q96A56,Q9BXS4,O95166,Q9UJY1,Q9Y5X1,P78325,O75113,Q93009,Q96J02,P00519,Q86WA8,Q8IYM9,P82094,Q15011,Q9H992,Q92995,Q9NV70,Q96A65,Q92673,P46934,Q9Y2V2
GO:1902946	protein localization to early endosome	0.00168674	0.00168674	1	P15311,O75116,P26038,P35241,Q92673
GO:0032446	protein modification by small protein conjugation	0.00199454	0.00199454	1	P61289,O96006,Q9GZZ9,Q9NT62,Q9H0Y0,O95352,Q9NS23,Q13571,O95166,Q9UK41,Q86Y01,Q76N89,O60291,O43255,O75113,Q9H469,Q8N5I2,Q93009,Q96J02,P00519,Q92968,Q8IYM9,P28328,Q5VTB9,O60683,O75381,Q9P2G9,Q14669,Q6PIJ6,Q9H992,Q86VY4,Q9UPQ4,Q9BYV6,P46934,Q86UV6
GO:0006605	protein targeting	0.00218886	0.00218886	1	P05107,Q9NT62,O75143,Q13571,O95166,P06241,Q86XT2,O14964,P20645,Q9NZ52,Q92968,Q86WA8,P40855,P28328,P56589,Q9Y5Y5,O60683,O75381,Q96A65,Q92673,Q9NQT8,P46934
GO:0006622	protein targeting to lysosome	0.00224856	0.00224856	1	Q13571,O14964,P20645,Q9NZ52,Q92673,P46934
GO:0032989	cellular component morphogenesis	0.00235715	0.00235715	1	O95819,P16070,Q04759,P15311,P52565,Q13464,P01138,Q8N4C8,P10911,O75385,P06241,O75044,O00213,Q76N89,Q9Y566,P00519,Q66K74,P62993,P12931,Q8N8S7,Q9NQT8,P46934,Q9UQC2,Q9UI08,P11277,P02549,P29353,Q7Z4K8,Q96B97
GO:0023052	signaling	0.00270608	0.00270608	1	Q14642,P00734,P00488,P27797,P61289,P53779,O95819,O14745,P16070,Q04759,P41279,P15311,O75116,P05107,P52565,P34947,P25098,Q13464,P01138,Q6ZVD8,P82279,O76070,P78545,Q8N4C8,Q9Y5S2,P10911,P08567,P26038,P35241,P63010,Q8TF40,Q9NRI5,Q00610,Q9GZZ9,Q15811,O94973,Q96CW1,O95782,P53680,Q9H0Y0,Q8WXU2,Q14596,Q9NS23,Q13571,Q9Y6I3,Q96A56,P42566,O95166,P11717,P06241,O75420,O75044,Q9P2M7,O60307,Q9BST9,P49454,Q9Y3M8,…
GO:0016558	protein import into peroxisome matrix	0.00284822	0.00284822	1	Q92968,P28328,Q9Y5Y5,O60683,O75381
GO:0007409	axonogenesis	0.0031544	0.0031544	1	Q04759,P15311,P52565,P01138,P10911,O75385,P06241,O00213,P00519,Q66K74,P62993,P12931,Q8N8S7,Q9NQT8,Q9UQC2,Q9UI08,P11277,P02549,P29353,Q7Z4K8,Q96B97
GO:0045785	positive regulation of cell adhesion	0.0031544	0.0031544	1	P27797,O95819,P16070,Q04759,P41279,P05107,Q13464,P06241,Q9H013,P78325,P00519,Q96QZ7,P46108,Q9NQ75,P48059,P06127,P16333,P62993,P12931,Q14511,P55196
GO:0072666	establishment of protein localization to vacuole	0.00330056	0.00330056	1	Q13571,Q9UK41,Q86XT2,O14964,P20645,Q9NZ52,Q92673,P46934
GO:0050793	regulation of developmental process	0.00375871	0.00375871	1	P00734,P27797,P61289,O14745,P16070,Q04759,P15311,O75116,P05107,P52565,Q13464,P01138,P10911,P26038,P35241,P63010,Q8TF40,Q9NRI5,Q00610,P49757,O94973,Q96CW1,O95782,P53680,Q14596,Q9Y6I3,P06241,P49454,O14964,Q9NRM7,P78325,Q86Y01,P22223,Q76N89,Q9Y566,Q86UU0,Q99593,O75074,Q96J02,P00519,Q9GZV5,P46937,P46108,Q9NQ75,Q14669,P48059,Q68CQ4,Q9Y4D1,Q8IW93,P12931,Q92673,P51608,Q03164,Q9NQT8,P46934,Q14511,P29353,…
GO:0045046	protein import into peroxisome membrane	0.00419671	0.00419671	1	Q92968,P40855,P28328,P56589,Q9Y5Y5,O75381
GO:1903651	positive regulation of cytoplasmic transport	0.00455903	0.00455903	1	P15311,P26038,P35241,Q92673,Q7Z4K8
GO:0048699	generation of neurons	0.00465338	0.00465338	1	P00734,P27797,O95819,Q04759,P15311,P52565,Q13464,P01138,Q8N4C8,P10911,Q9NRI5,O75385,P49757,Q8WXU2,P06241,O75044,O00213,Q86Y01,Q76N89,Q9Y566,Q99594,P00519,P46937,Q92968,O15014,Q66K74,Q9H4A3,P62993,P12931,Q92673,Q8N8S7,Q9NQT8,P46934,Q9UQC2,Q9UI08,P11277,P02549,P29353,O00548,Q9NR61,Q7Z4K8,Q96B97
GO:0072665	protein localization to vacuole	0.00470454	0.00470454	1	O75116,Q13571,Q9UK41,Q86XT2,O14964,P20645,Q9NZ52,Q92673,P46934
GO:0006623	protein targeting to vacuole	0.0056019	0.0056019	1	Q13571,Q86XT2,O14964,P20645,Q9NZ52,Q92673,P46934
GO:0060627	regulation of vesicle-mediated transport	0.00563668	0.00563668	1	P27797,P15311,P05107,Q13464,P26038,P35241,Q13492,Q9P2R3,P53680,Q9UK41,O14964,Q93009,Q99816,P00519,Q92609,Q2M2I8,P12931,P84077,Q92673,Q9UQC2,Q8WXE9,Q8WUM4,O00548
GO:1902531	regulation of intracellular signal transduction	0.00573827	0.00573827	1	O95819,O14745,P16070,P15311,O75116,P52565,Q13464,P01138,Q6ZVD8,Q8N4C8,P10911,P08567,P35241,Q8TF40,Q15811,Q14596,Q13571,Q96A56,O95166,P06241,O75044,Q9Y3M8,Q9NQC7,P78325,O60291,P51810,Q93009,Q96J02,P00519,P46108,Q9NQ75,Q6ZS17,Q6PID8,Q8IYM9,Q15011,P48059,Q9H992,Q86VY4,Q15642,Q8IW93,Q68EM7,P16333,P62993,P12931,Q92673,Q9NQ34,Q8TEH3,P46934,Q9UQC2,Q01968,P55735,P29353,P57105,Q96IK0,Q96IF1,Q9Y5K6
GO:0120036	plasma membrane bounded cell projection organization	0.00590798	0.00590798	1	O95819,O14745,P16070,Q04759,P15311,P52565,Q13464,P01138,Q8N4C8,P10911,P08567,P35241,Q9NRI5,O75385,Q9NT62,Q9H1Y0,Q8WXU2,P06241,O75044,O00213,Q9NQC7,Q76N89,Q9Y566,P00519,P46937,Q9NV70,Q5T0N5,Q66K74,P62993,P12931,Q96A65,P84077,Q8N8S7,Q9NQT8,P46934,Q9UHB6,Q9UQC2,Q01968,Q9H6U6,Q9UI08,P11277,P02549,P29353,Q9Y5K6,Q7Z4K8,Q96B97
GO:0045732	positive regulation of protein catabolic process	0.00768494	0.00768494	1	P15311,P26038,P35241,O95352,Q13571,O95166,Q9UK41,Q9Y5X1,P78325,Q76N89,Q96J02,Q15011,Q92995,Q92673,P46934
GO:1903827	regulation of cellular protein localization	0.00794662	0.00794662	1	P00734,Q8IVT2,P15311,O75116,P05107,P26038,P35241,Q13492,Q00610,P49757,Q96CW1,O75143,Q9BXS4,P06241,Q9UK41,Q9NRM7,Q9GZV5,Q9BYW2,P46937,Q6ZS17,Q92673,Q5JU85,Q9H6U6,Q7Z4K8
GO:0009653	anatomical structure morphogenesis	0.00832238	0.00832238	1	P27797,P61289,O95819,O14745,P16070,Q04759,P15311,O75116,P05107,P52565,Q13464,P01138,P78545,Q8N4C8,P10911,P26038,P35241,P63010,O75385,Q00610,O94973,Q96CW1,O95782,P53680,Q9Y6I3,P06241,O75044,Q5TCZ1,Q9Y3M8,O00213,O14964,P78325,Q76N89,Q9Y566,Q86UU0,Q99593,P00519,Q9BYW2,P46108,Q9NQ75,P48059,Q9Y4D1,Q8IW93,Q66K74,Q9H4A3,P62993,P12931,P51608,Q8N8S7,Q9NQT8,P46934,Q9UQC2,Q14511,Q9H6U6,Q9UK61,Q9UI08,P11277,…
GO:0030030	cell projection organization	0.00850681	0.00850681	1	O95819,O14745,P16070,Q04759,P15311,P52565,Q13464,P01138,Q8N4C8,P10911,P08567,P35241,Q9NRI5,O75385,Q9NT62,Q9H1Y0,Q8WXU2,P06241,O75044,O00213,Q9NQC7,Q76N89,Q9Y566,P00519,P46937,Q9NV70,Q5T0N5,Q66K74,P62993,P12931,Q96A65,P84077,Q8N8S7,Q9NQT8,P46934,Q9UHB6,Q9UQC2,Q01968,Q9H6U6,Q9UI08,P11277,P02549,P29353,Q9Y5K6,Q7Z4K8,Q96B97
GO:1901565	organonitrogen compound catabolic process	0.00888905	0.00888905	1	P61289,P16070,P15311,P51606,Q13464,P26038,P35241,P60520,P63010,Q00610,O94973,Q96CW1,O95782,P53680,Q8WXU2,O95352,Q13571,O95166,Q9UK41,Q9UKU7,Q86XT2,O14964,Q9Y5X1,P78325,Q76N89,O43255,O75113,Q9H469,Q8N5I2,Q93009,Q99816,Q96J02,Q9P2G9,Q14669,Q6PIJ6,P82094,Q15011,Q9H992,Q68CQ4,Q92995,Q92673,P46934,Q8WUM4,Q96EY5
GO:0007167	enzyme linked receptor protein signaling pathway	0.00890521	0.00890521	1	O14745,Q04759,O75116,Q13464,P01138,P63010,Q15811,O94973,Q96CW1,O95782,P53680,Q9Y6I3,P42566,P06241,O75420,Q9P2M7,O14964,Q9NRM7,P22223,Q86UU0,Q8WU39,Q9H469,Q99816,P00519,Q9GZV5,P46108,Q9NQ75,P16333,P62993,P12931,Q92673,P46934,Q14511,P29353,O00548,Q96EY5,Q9UBC2,Q96B97
GO:0061564	axon development	0.00911893	0.00911893	1	Q04759,P15311,P52565,P01138,P10911,O75385,P06241,O00213,P00519,Q66K74,P62993,P12931,Q8N8S7,Q9NQT8,Q9UQC2,Q9UI08,P11277,P02549,P29353,Q7Z4K8,Q96B97
GO:0007166	cell surface receptor signaling pathway	0.0108324	0.0108324	1	P00734,P00488,P61289,P53779,O14745,P16070,Q04759,P41279,P15311,O75116,P05107,P52565,Q13464,P01138,P78545,P08567,P26038,P63010,Q9NRI5,Q00610,Q15811,O94973,Q96CW1,O95782,P53680,Q13571,Q9Y6I3,P42566,O95166,P06241,O75420,Q9P2M7,O14964,Q13444,Q9NRM7,Q9NQC7,Q86Y01,P22223,Q76N89,Q9Y566,O60291,O43255,Q86UU0,Q8WU39,Q9H469,Q8N5I2,Q99816,Q96J02,P00519,Q9GZV5,Q96QZ7,P46937,P46108,Q9NQ75,Q8IYM9,Q5VTB9,P48059,…
GO:0046755	viral budding	0.0121739	0.0121739	1	Q9UK41,Q86XT2,Q99816,P46934,Q8WUM4,Q96EY5
GO:0016567	protein ubiquitination	0.012734	0.012734	1	P61289,Q9NT62,Q9NS23,Q13571,O95166,Q9UK41,Q86Y01,Q76N89,O60291,O43255,O75113,Q9H469,Q8N5I2,Q93009,Q96J02,P00519,Q92968,Q8IYM9,P28328,Q5VTB9,O60683,O75381,Q9P2G9,Q14669,Q6PIJ6,Q9H992,Q86VY4,Q9UPQ4,Q9BYV6,P46934,Q86UV6
GO:0030162	regulation of proteolysis	0.0129733	0.0129733	1	P00734,P61289,P16070,O75116,Q13464,P01138,Q9BXI6,P60520,Q13492,Q8TF40,Q8WXU2,Q13571,Q9BXS4,O95166,P06241,Q9Y5X1,P78325,O43255,O75113,Q93009,Q96J02,P82094,Q15011,Q9H992,Q92995,P12931,Q92673
GO:0048522	positive regulation of cellular process	0.013578	0.013578	1	P00734,P27797,P15531,P52815,P61289,O95819,O14745,P16070,Q04759,P41279,P15311,O75116,P05107,P52565,P34947,P25098,Q13464,P01138,Q9BXI6,P78545,Q8N4C8,O96006,P10911,P08567,P26038,P35241,Q13492,Q8TF40,Q9NRI5,O75385,P49757,Q15811,Q9P2R3,Q9H0Y0,O95352,Q9NS23,O75143,Q13571,Q6ZNE9,Q96A56,Q9BXS4,O95166,P06241,Q9UJY1,Q9UK41,O00213,O14964,P78508,Q9NRM7,Q9NQC7,Q969T9,Q9Y5X1,Q9H013,P78325,P22223,Q9Y566,P56817,…
GO:0032879	regulation of localization	0.0137886	0.0137886	1	P00734,P27797,Q8IVT2,O95819,O14745,P15311,O75116,P05107,P25098,Q13464,Q8N4C8,O94804,P26038,P35241,Q13492,Q00610,P49757,Q9P2R3,Q96CW1,P53680,O75143,Q96A56,Q9BXS4,P06241,O75044,Q9UK41,Q9Y3M8,O00213,O14964,P78508,Q13444,Q9NRM7,P78325,P22223,Q76N89,Q9Y566,Q99593,Q93009,Q99816,P00519,Q9GZV5,Q9BYW2,P46937,P46108,Q9NQ75,Q6ZS17,Q8IYM9,O15014,Q92609,Q2M2I8,Q9NV70,Q9H4A3,P12931,P84077,Q92673,P51608,Q03164,…
GO:0050847	progesterone receptor signaling pathway	0.0145977	0.0145977	1	Q969T9,P46937,P12931,P46934
GO:0031667	response to nutrient levels	0.0157347	0.0157347	1	P60520,Q8TF40,O75385,Q9H1Y0,O95352,Q9H492,O95166,Q9H0R8,Q9BXW4,A6NCE7,Q6ZS17,Q9GZQ8,Q9H093,Q92609,Q92673,P55735,Q9H6U6
GO:0009267	cellular response to starvation	0.0171368	0.0171368	1	P60520,Q8TF40,Q9H1Y0,O95352,Q9H492,O95166,Q9H0R8,Q9BXW4,A6NCE7,Q6ZS17,Q9GZQ8,Q9H093,P55735
GO:0061912	selective autophagy	0.0179883	0.0179883	1	Q9GZZ9,Q8IZQ1,Q2TAZ0,Q9H1Y0,Q14596,O75143,Q9BXW4,Q9UJY1,Q9GZQ8
GO:0032880	regulation of protein localization	0.0188292	0.0188292	1	P00734,Q8IVT2,P15311,O75116,P05107,P26038,P35241,Q13492,Q00610,P49757,Q96CW1,O75143,Q9BXS4,P06241,Q9UK41,O00213,Q9NRM7,P78325,Q9GZV5,Q9BYW2,P46937,Q6ZS17,Q8IYM9,Q2M2I8,Q9NV70,Q92673,P55196,Q5JU85,Q9H6U6,Q9Y5K6,Q7Z4K8
GO:0140238	presynaptic endocytosis	0.0201369	0.0201369	1	Q13464,O76070,Q13492,Q15811,Q0JRZ9,O43426,Q8WXE9
GO:0048488	synaptic vesicle endocytosis	0.0201369	0.0201369	1	Q13464,O76070,Q13492,Q15811,Q0JRZ9,O43426,Q8WXE9
GO:0001738	morphogenesis of a polarized epithelium	0.021902	0.021902	1	P61289,O14745,P26038,P63010,Q00610,O94973,Q96CW1,O95782,P53680,Q9Y4D1,Q8IW93
GO:0022604	regulation of cell morphogenesis	0.0220642	0.0220642	1	P27797,O14745,P16070,P15311,P05107,P26038,P35241,P06241,Q86UU0,P00519,P46108,Q9NQ75,P48059,P12931,Q14511,Q96B97
GO:0043547	positive regulation of GTPase activity	0.022098	0.022098	1	O95819,Q9BXI6,Q13492,Q3MII6,Q8TC07,Q9UPU7,Q9Y3P9,O75044,Q9Y5X1,P48059,Q92609,O43147,Q8IW93,P55196,Q9H6U6
GO:0031669	cellular response to nutrient levels	0.0235977	0.0235977	1	P60520,Q8TF40,O75385,Q9H1Y0,O95352,Q9H492,O95166,Q9H0R8,Q9BXW4,A6NCE7,Q6ZS17,Q9GZQ8,Q9H093,P55735
GO:0061462	protein localization to lysosome	0.0236783	0.0236783	1	O75116,Q13571,O14964,P20645,Q9NZ52,Q92673,P46934
GO:0070647	protein modification by small protein conjugation or removal	0.0240538	0.0240538	1	P61289,O96006,Q9GZZ9,Q9NT62,Q9H0Y0,O95352,Q9NS23,Q13571,O95166,Q9UK41,O14964,Q9NQC7,Q86Y01,Q76N89,O60291,O43255,O75113,Q9H469,Q8N5I2,Q93009,Q96J02,P00519,Q92968,Q8IYM9,P28328,Q5VTB9,O60683,O75381,Q9P2G9,Q14669,Q6PIJ6,Q9H992,Q86VY4,Q9UPQ4,Q92995,Q9BYV6,P46934,Q86UV6
GO:0022008	neurogenesis	0.0243248	0.0243248	1	P00734,P27797,O95819,Q04759,P15311,P52565,Q13464,P01138,Q8N4C8,P10911,Q9NRI5,O75385,P49757,Q8WXU2,P06241,O75044,O00213,Q86Y01,Q76N89,Q9Y566,Q99594,P00519,P46937,Q92968,O15014,Q66K74,Q9H4A3,P62993,P12931,Q92673,Q8N8S7,Q9NQT8,P46934,Q9UQC2,Q9UI08,P11277,P02549,P29353,O00548,Q9NR61,Q7Z4K8,Q96B97
GO:0010810	regulation of cell-substrate adhesion	0.025465	0.025465	1	P27797,O95819,O75116,Q13464,Q8N4C8,Q13444,P00519,P46108,Q9NQ75,P48059,P12931,Q14511,Q9H6U6
GO:0009896	positive regulation of catabolic process	0.0290767	0.0290767	1	P15311,O75116,Q13464,P26038,P35241,O75385,O95352,Q13571,Q6ZNE9,Q96A56,Q9BXS4,O95166,Q9UJY1,Q9UK41,Q9Y5X1,P78325,Q76N89,Q96J02,Q8IYM9,Q15011,Q92995,Q92673,P46934
GO:0048583	regulation of response to stimulus	0.029517	0.029517	1	P00734,P27797,P61289,P53779,O95819,O14745,P16070,Q04759,P15311,O75116,P05107,P52565,P34947,P25098,Q13464,P01138,Q6ZVD8,P78545,Q8N4C8,P10911,P08567,P35241,Q8TF40,Q9NRI5,Q9GZZ9,Q15811,Q8WXU2,Q14596,Q13571,Q9Y6I3,Q96A56,P42566,O95166,P06241,Q9UJY1,O75044,Q9Y3M8,O14964,Q9NRM7,Q9NQC7,Q969T9,P78325,Q86Y01,P22223,Q76N89,Q9Y566,O60291,O43255,O75113,Q86UU0,Q8WU39,Q9H469,Q8N5I2,P51810,Q93009,Q99816,Q96J02,…
GO:0036258	multivesicular body assembly	0.0295185	0.0295185	1	Q9UK41,Q86XT2,O14964,Q99816,Q8WUM4,Q96EY5
GO:0031532	actin cytoskeleton reorganization	0.0297017	0.0297017	1	P15311,P52565,Q8N4C8,Q9Y5S2,P08567,P00519,Q9NQ75,P62993,Q14511,Q9H6U6
GO:0016050	vesicle organization	0.0307416	0.0307416	1	P27797,Q13492,Q9P2R3,Q96CW1,P42566,Q9UK41,Q86XT2,O14964,Q9NP58,P51810,Q99816,O43426,Q5T0N5,P51790,P00451,P55735,Q8WUM4,Q96EY5
GO:0009991	response to extracellular stimulus	0.0323764	0.0323764	1	P60520,Q8TF40,O75385,Q9H1Y0,O95352,Q9H492,O95166,Q9H0R8,Q9BXW4,A6NCE7,Q6ZS17,Q9GZQ8,Q9H093,Q92609,Q92673,P55735,Q9H6U6
GO:0046578	regulation of Ras protein signal transduction	0.034091	0.034091	1	O95819,P52565,P01138,P35241,O95166,Q9Y3M8,P00519,Q6ZS17,Q68EM7,P62993,Q8TEH3,P29353
GO:0036257	multivesicular body organization	0.0360431	0.0360431	1	Q9UK41,Q86XT2,O14964,Q99816,Q8WUM4,Q96EY5
GO:0042059	negative regulation of epidermal growth factor receptor signaling pathway	0.0375242	0.0375242	1	Q9Y6I3,P42566,O14964,Q99816,P62993,Q9UBC2,Q96B97
GO:0060341	regulation of cellular localization	0.0430266	0.0430266	1	P00734,Q8IVT2,P15311,O75116,P05107,P26038,P35241,Q13492,Q00610,P49757,Q96CW1,O75143,Q9BXS4,P06241,Q9UK41,Q9NRM7,P22223,Q93009,Q9GZV5,Q9BYW2,P46937,Q6ZS17,P12931,Q92673,P46934,Q9UQC2,Q5JU85,Q9H6U6,Q7Z4K8
GO:0032885	regulation of polysaccharide biosynthetic process	0.0436824	0.0436824	1	Q00610,O95782,Q9UQK1,O95685,Q9H7J1,B7ZBB8
GO:0009057	macromolecule catabolic process	0.0457894	0.0457894	1	P61289,P16070,P15311,O75116,Q13464,P26038,P35241,P60520,P63010,Q00610,O94973,Q96CW1,O95782,P53680,Q8WXU2,O95352,Q13571,O95166,Q9UK41,Q86XT2,O14964,Q9Y5X1,P78325,Q76N89,O43255,O75113,Q9H469,Q8N5I2,Q93009,Q99816,Q96J02,Q9P2G9,Q14669,Q6PIJ6,P82094,Q15011,Q9H992,Q68CQ4,Q92995,Q92673,P61326,P46934,Q8WUM4,Q9Y2V2,Q96EY5
GO:0031668	cellular response to extracellular stimulus	0.0468719	0.0468719	1	P60520,Q8TF40,O75385,Q9H1Y0,O95352,Q9H492,O95166,Q9H0R8,Q9BXW4,A6NCE7,Q6ZS17,Q9GZQ8,Q9H093,P55735
GO:0019058	viral life cycle	0.0471939	0.0471939	1	O75116,P25098,O96006,Q676U5,P42566,Q9UK41,Q86XT2,O75113,Q99816,Q96J02,Q8IYM9,Q9UPQ4,Q9UNP9,P46934,P55735,Q9UK61,Q8WUM4,Q96EY5
GO:0031589	cell-substrate adhesion	0.0486665	0.0486665	1	P27797,O95819,P16070,O75116,P05107,Q13464,Q8N4C8,O75044,Q96S53,Q13444,P00519,P46108,Q9NQ75,P48059,P12931,Q14511,Q9H6U6
