## Supplementary material for "Large-scale phage-based screening reveals extensive pan-viral mimicry of host short linear motifs": Tabel S7

### Sheet: Peptide masterfile
Table S7. Overview of peptides used or affinity measurements togetehr with determined Kd values.
Human Target Protein Accession	Human Target Protein Domain Name	SLIM Containing Protein Accession	SLIM Containing Protein Name	SLIM Containing Protein Gene	Species	Procesed Peptide Sequence	AA start	AA end	Motif	Name of peptide	KD [µM]	Error	Coments	Previously reported affinities
Q8WUM4	ALIX V	O91079	Gag polyprotein	gag	Human immunodeficiency virus type 1 group N (isolate YBF30) (HIV-1)	FITC - SLYPPLTSLR	493	502	LYPxL	FITC - gag 493-502 (HIV1)	2.6	0.1
Q8WUM4	ALIX V	Q9H190	Syntenin-2	SDCBP2	Homo Sapiens	MSSLYPSLEDLKVDQA	1	16	LYPxL	SDCBP2 1-16 (Human)	0.29	0.03
Q8WUM4	ALIX V	Q9H190	Syntenin-2	SDCBP2	Homo Sapiens	PPPVLYPNLAELENYM	39	54	LYPxL	SDCBP2 39-54 (Human)	2.1	0.1
Q8WUM4	ALIX V	Q9YWQ3	Non-structural protein 4	Segment-11	Banna virus (strain Indonesia/JKT-6423/1980) (BAV)	VDEEKGLYPNLKLTEPTAPMIHNYM	118	142	LYPxL; P(T/S)AP	NSP4 118-142 (BAV)	160	1
Q8WUM4	ALIX V	Q9YWQ3	Non-structural protein 4	Segment-11	Banna virus (strain Indonesia/JKT-6423/1980) (BAV)	DEEKGLYPNLKLTEPT	119	134	LYPxL	NSP4 119-134 (BAV)	101	2
Q99816	TSG101 UEV	P18095	Gag polyprotein	gag	Human immunodeficiency virus type 2 subtype A (isolate BEN) (HIV-2)	FITC - GLIPTAPPAD	453	462	P(T/S)AP	FITC - gag 453-462 (HIV2)	3.1	0.2
Q99816	TSG101 UEV	Q8WUM4	Programmed cell death 6-interacting protein (ALIX)	PDCD6IP	Homo Sapiens	QSIAREPSAPSIPTPAY	711	727	P(T/S)AP	PDCD6IP 711-727 (Human)	152	1
Q99816	TSG101 UEV	Q9H9H4	Vacuolar protein sorting-associated protein 37B	VPS37B	Homo Sapiens	RLPELAPTAPLPYPAP	179	194	P(T/S)AP	VPS37B 179-194 (Human)	307	4
Q99816	TSG101 UEV	Q14676	Mediator of DNA damage checkpoint protein 1	MDC1	Homo Sapiens	TPEPVVPTAPELRPSTy	1280	1295	P(T/S)AP	MDC1 1280-1295 (Human)	28.0	0.7
Q99816	TSG101 UEV	Q9YID8	Genome polyprotein	N/A	Human parechovirus 5 (strain CT86-6760) (HPeV-5)	TNLTQHPSAPTMPFTPy	79	94	P(T/S)AP	VP0 79-94 (HPeV5)	75	0.7	After proteolytic cleavage this is capsid protein VP0. Numbering acording to Uniprot entry
Q99816	TSG101 UEV	Q5XX06	Matrix protein VP40	VP40	Sudan ebolavirus (strain Uganda-00) (SEBOV)	MRRVTVPTAPPAYADIGYPM	1	20	P(T/S)AP, PPxY	VP40 1-20 (SEBOV)	12.2	0.3
Q99816	TSG101 UEV	Q9YWQ3	Non-structural protein 4	Segment-11	Banna virus (strain Indonesia/JKT-6423/1980) (BAV)	VDEEKGLYPNLKLTEPTAPMIHNYM	118	142	LYPxL; P(T/S)AP	NSP4 118-142 (BAV)	73	2
Q99816	TSG101 UEV	Q9YWQ3	Non-structural protein 4	Segment-11	Banna virus (strain Indonesia/JKT-6423/1980) (BAV)	NLKLTEPTAPMIHNYM	127	142	P(T/S)AP	NSP4 127-142 (BAV)	64	4
P46934	NEDD4 WW2	P28282	Protein UL56	UL56	Human herpesvirus 2 (strain HG52) (HHV-2)	FITC - TDSPPPYSAG	46	55	PPxY	FITC - UL56 46-55 (HHV2)	16	2
P46934	NEDD4 WW2	Q9Y3C5	RING finger protein 11	RNF11	Homo Sapiens	EPDQEPPPPYQEQVPVPVYHPTPSQ	31	55	PPxY	RNF11 31-65 (Human)	15	1
P46934	NEDD4 WW2	Q9Y3C5	RING finger protein 11	RNF11	Homo Sapiens	EPDQEPPPPYQEQVPV	31	46	PPxY	RNF11 31-56 (Human)	13	1
P46934	NEDD4 WW2	Q9Y3C5	RING finger protein 11	RNF11	Homo Sapiens	YQEQVPVPVYHPTPSQ	40	55	PPxY	RNF11 40-65 (Human)	/	/
P46934	NEDD4 WW2	Q5XX06	Matrix protein VP40	VP40	Sudan ebolavirus (strain Uganda-00) (SEBOV)	MRRVTVPTAPPAYADIGYPM	1	20	P(T/S)AP, PPxY	VP40 1-20 (SEBOV)	22	1
P46934	NEDD4 WW4	P28282	Protein UL56	UL56	Human herpesvirus 2 (strain HG52) (HHV-2)	FITC - TDSPPPYSAG	46	55	PPxY	FITC - UL56 46-55 (HHV2)	82	14
P46934	NEDD4 WW4	Q9Y3C5	RING finger protein 11	RNF11	Homo Sapiens	EPDQEPPPPYQEQVPVPVYHPTPSQ	31	65	PPxY	RNF11 31-65 (Human)	35	9
P46934	NEDD4 WW4	Q9Y3C5	RING finger protein 11	RNF11	Homo Sapiens	EPDQEPPPPYQEQVPV	31	56	PPxY	RNF11 31-56 (Human)	44	8
P46934	NEDD4 WW4	Q9Y3C5	RING finger protein 11	RNF11	Homo Sapiens	YQEQVPVPVYHPTPSQ	40	65	xPxY	RNF11 40-65 (Human)	/	/
P46934	NEDD4 WW4	Q5XX06	Matrix protein VP40	VP40	Sudan ebolavirus (strain Uganda-00) (SEBOV)	MRRVTVPTAPPAYADIGYPM	1	20	P(T/S)AP, PPxY	VP40 1-20 (SEBOV)	68	5
Q53EZ4	CEP55 EABR	Q8WUM4	Programmed cell death 6-interacting protein (ALIX)	PDCD6IP	Homo Sapiens	FITC - QAQGPPYPTYPGY	797	809	GPPxxxY	FITC - PDCD6IP 797-809 (Human)	0.31	0.02
Q53EZ4	CEP55 EABR	Q8WUM4	Programmed cell death 6-interacting protein (ALIX)	PDCD6IP	Homo Sapiens	QAQGPPYPTYPGYPGY	797	812	GPPxxxY	PDCD6IP 797-812 (Human)	same order or tighter as the probe	/	Due to the limitatons of our experimental setup we could not calculate the KD values for this peptide, however our experiments suggest very high affinity (mid to low nanomolar)
Q53EZ4	CEP55 EABR	Q8IWB6	Inactive serine/threonine-protein kinase TEX14	TEX14	Homo Sapiens	LAVGPPSLNYIPPVLQ	792	807	GPPxxxY	TEX14 792-807 (Human)	same order or tighter as the probe	/	Due to the limitatons of our experimental setup we could not calculate the KD values for this peptide, however our experiments suggest very high affinity (mid to low nanomolar)
Q53EZ4	CEP55 EABR	Q8JPY1	Nucleoprotein	NP	Reston ebolavirus (strain Reston-89) (REBOV)	TAVAPPAPVYRSAEAH	602	617	PPxxxY	NP 602-617 (REBOV)	2.18	0.09
Q53EZ4	CEP55 EABR	P69479	Phosphoprotein	P	Rabies virus (strain ERA) (RABV)	TASGPPALEWSATNEK	177	192	GPPxxx	P 177-192 (RABV)	22.3	0.9
Q00610	CLTC NTD	P32121	Beta-arrestin-2	ARRB2	Homo Sapiens	FITC - DTNLIEFDTN	370	379	LIxF	FITC - ARRB2 370-379 (Human)	26	2
Q00610	CLTC NTD	P32121	Beta-arrestin-2	ARRB2	Homo Sapiens	VPVDTNLIEFDTNYAT	367	382	LIxF	ARRB2 367-382 (Human)	40	4
Q00610	CLTC NTD	Q10567	AP-1 complex subunit beta-1	AP1B1	Homo Sapiens	GDLLGDLLNLDLGPPVy	626	641	Lixφ	AP1B1 626-641 (Human)	300	20
Q00610	CLTC NTD	Q9PY83	Protein mu-NS	M3	Reovirus type 1 (strain Lang) (T1L)	VDGAADLIDFSVPTDEy	705	720	LIxF	mu-NS 705-720 (MRV1)	34	2
Q00610	CLTC NTD	Q306W6	Polyprotein P1234	N/A	Eastern equine encephalitis virus (strain PE-0.0155) (EEEV)	SDHSVDLITFDSVTDIy	1765	1780	LIxF	NSP3 1765-1780 (EEEV)	28	6	After proteolytic cleavage this is Nsp3. Numbering acording to Uniprot entry
Q00610	CLTC NTD	Q155Z9	Genome polyprotein	N/A	Seneca Valley virus (isolate -/United States/SSV-001/2002) (SVV)	GLRRTDLVDFVNGTVDy	1840	1855	LVxF	RdRp 1840-1855 (SVV)	800	50	Low affinity binder
Q9NZ52	GGA3 VHS	P11717	Cation-independent mannose-6-phosphate receptor	IGF2R	Homo Sapiens	FITC - DDSDEDLLHI	2482	2491	DxxLL	FITC - IGF2R 2482-2491 (Human)	4.2	0.4		PMID: 11859375
Q9NZ52	GGA3 VHS	P11717	Cation-independent mannose-6-phosphate receptor	IGF2R	Homo Sapiens	yKLVSFHDDSDEDLLHI	2476	2491	DxxLL	IGF2R 2476-2491 (Human)	4.7	0.2		PMID: 11859375
Q9NZ52	GGA3 VHS	P20645	Cation-dependent mannose-6-phosphate receptor	M6PR	Homo Sapiens	yQLGEESEERDDHLLPM	262	277	DxxLL	M6PR 262-277 (Human)	21	1
Q9NZ52	GGA3 VHS	Q66T63	Matrix protein	M	Rabies virus (strain silver-haired bat-associated) (RABV)	PDDDDLWLPPPEYIPL	26	41	DxxLL	M 26-41 (RABV)	148	8
Q9NZ52	GGA3 VHS	P08411	Polyprotein P1234	N/A	Semliki forest virus (SFV)	QETDKDTLILDIGSAPy	54	69	DxxLL	P1 54-69 (SFV)	82	5	Identified in GGA1 an GGA2 VHS ProP-PDscreens. NsP1 after proteolytic cleavage. Numbering acording to Uniprot entry
Q9NZ52	GGA3 GAE	Q15276	Rab GTPase-binding effector protein 1	RABEP1	Homo Sapiens	FITC - DESDFGPLVGAD	435	446	DFGxφ	FITC - RABEP1 435-446 (Human)	1.9	0.1		PMID: 12858162
Q9NZ52	GGA3 GAE	Q15276	Rab GTPase-binding effector protein 1	RABEP1	Homo Sapiens	NLDESDFGPLVGADSVy	433	448	φxxφ	RABEP1 433-448 (Human)	1.7	0.3		PMID: 12858162
Q9NZ52	GGA3 GAE	Q14677	Clathrin interactor 1	CLINT1	Homo Sapiens	TSGNGDFGDWSAFNQA	366	381	φxxφ	CLINT1 366-381 (Human)	35	3
Q9NZ52	GGA3 GAE	Q9UMZ2	Synergin gamma	SYNRG	Homo Sapiens	SSLADDFGEFSLFGEY	664	679	φxxφ	SYNRG 664-679 (Human)	11.2	0.3
Q9NZ52	GGA3 GAE	P0C1C7;Q9IK91;Q997F2	Protein W;Phosphoprotein;Non-structural protein V	P/V/C	Nipah virus	SSPERGWSDYTSGANN	130	145	φxxφ	P/V/C 130-145 (NiV)	48	6
Q9NZ52	GGA3 GAE	P18272;O72142	Nucleoprotein	NP	Zaire ebolavirus (strain Mayinga-76) (ZEBOV);Zaire ebolavirus (strain Kikwit-95) (ZEBOV)	DPDDGSYGEYQSYSEN	460	485	φxxφ	NP 460-485 (ZEBOV)	10.6	0.5
Q96CW1	AP2M1 MHD	Q7Z3C6	Autophagy-related protein 9A	ATG9A	Homo Sapiens	FITC - FDTEYQRLEAS	4	14	YxxL	FITC - ATG9A 4-14 (Human)	0.76	0.02		PMID: 33436498
Q96CW1	AP2M1 MHD	P00533	Epidermal growth factor receptor (EGFR)	EGFR	Homo sapiens	PTDSNFYRALMDEEDM	992	1007	YxxL	EGFR 992-1007 (Human)	2.4	0.1
Q96CW1	AP2M1 MHD	P11117	Lysosomal acid phosphatase (ACP2)	ACP2	Homo sapiens	QAQPPGYRHVADGEDH	407	422	YxxL	ACP2 407-422 (Human)	224	5
Q96CW1	AP2M1 MHD	Q5VKP0	Matrix protein	M	West Caucasian bat virus (WCBV)	WLPPPEYVPLHEISSK	32	47	YxxL	M 32-47 (WCBV)	12	0.4
Q96CW1	AP2M1 MHD	Q77IS8	Nucleoprotein	N	Mumps virus (strain Jeryl-Lynn) (MuV)	ANEIAAYALLADDLPP	124	139	YxxL	N 124-139 (MuV)	4	0.1
Q96CW1	AP2M1 MHD	Q9YWQ3	Non-structural protein 4	Segment-11	Banna virus (strain Indonesia/JKT-6423/1980) (BAV)	NLNRVRYSKLDENGVY	75	90	YxxL	NSP4 75-90 (BAV)	15.9	0.2
Q96CW1	AP2M1 MHD	Q6XQH7	RNA-directed RNA polymerase L	L	Oliveros mammarenavirus (isolate Mouse/Argentina/RIID 3229/1990) (OLVV)	SIEELEYQRLVTSLSK	177	192	YxxL	L 177-192 (OLVV)	10.9	0.1
Q96CW1	AP2M1 MHD	P18272;O72142	Nucleoprotein	NP	Zaire ebolavirus (strain Mayinga-76) (ZEBOV);Zaire ebolavirus (strain Kikwit-95) (ZEBOV)	VNVGEQYQQLREAATE	334	349	YxxL	NP 334-349 (ZEBOV)	9.51	0.07
Q96CW1	AP2M1 MHD	O89342	Fusion glycoprotein F0	F	Hendra virus (isolate Horse/Autralia/Hendra/1994)	EKKRGNYSRLDDRQVR	519	534	YxxL	F 519-534 (HeV)	14	1
P11940	PABPC1 PABC	Q9BPZ3	Polyadenylate-binding protein-interacting protein 2	PAIP2	Homo Sapiens	FITC - KSNLNPNAKEFVPGVK	108	123	..[LFP][NS][PIVTAFL].A..(([FY].[PYLF])|(W..)).	FITC - PAIP2 108-123 (Human)	0.38	0.02		PMID: 14685257
P11940	PABPC1 PABC	Q9BPZ3	Polyadenylate-binding protein-interacting protein 2	PAIP2	Homo Sapiens	KSNLNPNAKEFVPGVKy	108	123	..[LFP][NS][PIVTAFL].A..(([FY].[PYLF])|(W..)).	PAIP2 108-123 (Human)	0.16	0.2		PMID: 14685257
P11940	PABPC1 PABC	Q9H074	Polyadenylate-binding protein-interacting protein 1	PAIP1	Homo Sapiens	MSKLSVNAPEFYPSGY	125	140	..[LFP][NS][PIVTAFL].A..(([FY].[PYLF])|(W..)).	PAIP1 125-140 (Human)	1.58	0.08		PMID: 14685257
P11940	PABPC1 PABC	P0C1C6;O55778;O55777	Protein W;Phosphoprotein;Non-structural protein V	P/V/C	Hendra virus (isolate Horse/Autralia/Hendra/1994)	SAGLNPAAVPFVPKNQy	183	198	..[LFP][NS][PIVTAFL].A..(([FY].[PYLF])|(W..)).	P/V/C 183-198 (HeV)	2.0	0.3
P11940	PABPC1 PABC	P0C1C7;Q9IK91;Q997F2	Protein W;Phosphoprotein;Non-structural protein V	P/V/C	Nipah virus	TTGLNPTAVPFTLRNLy	183	198	..[LFP][NS][PIVTAFL].A..(([FY].[PYLF])|(W..)).	P/V/C 183-198 (NiV)	14.6	0.8
P11940	PABPC1 PABC	P15130	Nucleoprotein	N	Human coronavirus 229E (HCoV-229E)	HPLLNPSALEFNPSQTy	351	366	..[LFP][NS][PIVTAFL].A..(([FY].[PYLF])|(W..)).	N 351-366 (HCoV 229E)	23	2
P11940	PABPC1 PABC	P23051	Nucleoprotein	N	Berne virus (BEV)	NSMLNPNAVPFQPSPQy	2	17	..[LFP][NS][PIVTAFL].A..(([FY].[PYLF])|(W..)).	N 2-17 (BeV)	2.7	0.1
