## Supplementary material for "Large-scale phage-based screening reveals extensive pan-viral mimicry of host short linear motifs": Table S8

### Sheet: Table S8
Table S8. Overview of constructs used for cell based experiments.
Construct name	Viral protein Uniprot	AA start	AA end	Final viral protein construct sequence	Plasmid	Source	Comments
NP (ZEBOV)	P18272	1	739	MDSRPQKIWMAPSLTESDMDYHKILTAGLSVQQGIVRQRVIPVYQVNNLEEICQLIIQAFEAGVDFQESADSFLLMLCLHHAYQGDYKLFLESGAVKYLEGHGFRFEVKKRDGVKRLEELLPAVSSGKNIKRTLAAMPEEETTEANAGQFLSFASLFLPKLVVGEKACLEKVQRQIQVHAEQGLIQYPTAWQSVGHMMVIFRLMRTNFLIKFLLIHQGMHMVAGHDANDAVISNSVAQARFSGLLIVKTVLDHILQKTERGVRLHPLARTAKVKNEVNSFKAALSSLAKHGEYAPFARLLNLSGVNNLEHGLFPQLSAIALGVATAHGSTLAGVNVGEQYQQLREAATEAEKQLQQYAESRELDHLGLDDQEKKILMNFHQKKNEISFQQTNAMVTLRK…	pcDNA3.1(+)-C-DYK	GenScript	C-terminal FLAG tag
NP (ZEBOV) mut 1	P18272	1	739	MDSRPQKIWMAPSLTESDMDYHKILTAGLSVQQGIVRQRVIPVYQVNNLEEICQLIIQAFEAGVDFQESADSFLLMLCLHHAYQGDYKLFLESGAVKYLEGHGFRFEVKKRDGVKRLEELLPAVSSGKNIKRTLAAMPEEETTEANAGQFLSFASLFLPKLVVGEKACLEKVQRQIQVHAEQGLIQYPTAWQSVGHMMVIFRLMRTNFLIKFLLIHQGMHMVAGHDANDAVISNSVAQARFSGLLIVKTVLDHILQKTERGVRLHPLARTAKVKNEVNSFKAALSSLAKHGEYAPFARLLNLSGVNNLEHGLFPQLSAIALGVATAHGSTLAGVNVGEQYQQLREAATEAEKQLQQYAESRELDHLGLDDQEKKILMNFHQKKNEISFQQTNAMVTLRK…	pcDNA3.1(+)-C-DYK	GenScript	C-terminal FLAG tag
NP (ZEBOV) mut 2	P18273	1	739	MDSRPQKIWMAPSLTESDMDYHKILTAGLSVQQGIVRQRVIPVYQVNNLEEICQLIIQAFEAGVDFQESADSFLLMLCLHHAYQGDYKLFLESGAVKYLEGHGFRFEVKKRDGVKRLEELLPAVSSGKNIKRTLAAMPEEETTEANAGQFLSFASLFLPKLVVGEKACLEKVQRQIQVHAEQGLIQYPTAWQSVGHMMVIFRLMRTNFLIKFLLIHQGMHMVAGHDANDAVISNSVAQARFSGLLIVKTVLDHILQKTERGVRLHPLARTAKVKNEVNSFKAALSSLAKHGEYAPFARLLNLSGVNNLEHGLFPQLSAIALGVATAHGSTLAGVNVGEQAQQAREAATEAEKQLQQYAESRELDHLGLDDQEKKILMNFHQKKNEISFQQTNAMVTLRK…	pcDNA3.1(+)-C-DYK	GenScript	C-terminal FLAG tag
NSP3 (EEEV) wt	Q306W6	1328	1863	MAPAYRVIRGDISKSTDEVIVNAANNKGQPGAGVCGALYKKWPGAFDKAPIATGTAHLVKHTPNIIHAVGPNFSRMSEVEGNQKLSEVYMDIAKIINKERYNKVSIPLLSTGVYAGGKDRVMQSLNHLFTAMDTTDADVTIYCLDKQWETRIKDAIARKESVEELVEDDKPVDIELVRVHPQSSLVGRPGYSTNEGKVHSYLEGTRFHQTAKDIAEIYAMWPNKQEANEQICLYVLGESMTSIRSKCPVEESEASSPPHTIPCLCNYAMTAERVYRLRMAKNEQFAVCSSFQLPKYRITGVQKIQCNKPVIFSGVVPPAIHPRKFSTVEETQPTTIAERLIPRRPAPPVPVPARIPSPRCSPAVSMQSLGGSSTSEVIISEAEVHDSDSDCSIPPMPFV…	pcDNA3.1(+)-C-DYK	GenScript	C-terminal FLAG tag
NSP3 (EEEV) mut	Q306W6	1328	1863	MAPAYRVIRGDISKSTDEVIVNAANNKGQPGAGVCGALYKKWPGAFDKAPIATGTAHLVKHTPNIIHAVGPNFSRMSEVEGNQKLSEVYMDIAKIINKERYNKVSIPLLSTGVYAGGKDRVMQSLNHLFTAMDTTDADVTIYCLDKQWETRIKDAIARKESVEELVEDDKPVDIELVRVHPQSSLVGRPGYSTNEGKVHSYLEGTRFHQTAKDIAEIYAMWPNKQEANEQICLYVLGESMTSIRSKCPVEESEASSPPHTIPCLCNYAMTAERVYRLRMAKNEQFAVCSSFQLPKYRITGVQKIQCNKPVIFSGVVPPAIHPRKFSTVEETQPTTIAERLIPRRPAPPVPVPARIPSPRCSPAVSMQSLGGSSTSEVIISEAEVHDSDSDCSIPPMPFV…	pcDNA3.1(+)-C-DYK	GenScript	C-terminal FLAG tag
N (HCoV 229E) wt	P15130	1	389	MATVKWADASEPQRGRQGRIPYSLYSPLLVDSEQPWKVIPRNLVPINKKDKNKLIGYWNVQKRFRTRKGKRVDLSPKLHFYYLGTGPHKDAKFRERVEGVVWVAVDGAKTEPTGYGVRRKNSEPEIPHFNQKLPNGVTVVEEPDSRAPSRSQSRSQSRGRGESKPQSRNPSSDRNHNSQDDIMKAVAAALKSLGFDKPQEKDKKSAKTGTPKPSRNQSPASSQTSAKSLARSQSSETKEQKHEMQKPRWKRQPNDDVTSNVTQCFGPRDLDHNFGSAGVVANGVKAKGYPQFAELVPSTAAMLFDSHIVSKESGNTVVLTFTTRVTVPKDHPHLGKFLEELNAFTREMQQHPLLNPSALEFNPSQTSPATAEPVRDEVSIETDIIDEVNGPDYKDDDDK*	pcDNA3.1(+)-C-DYK	GenScript	C-terminal FLAG tag
N (HCoV 229E) mut	P15130	1	389	MATVKWADASEPQRGRQGRIPYSLYSPLLVDSEQPWKVIPRNLVPINKKDKNKLIGYWNVQKRFRTRKGKRVDLSPKLHFYYLGTGPHKDAKFRERVEGVVWVAVDGAKTEPTGYGVRRKNSEPEIPHFNQKLPNGVTVVEEPDSRAPSRSQSRSQSRGRGESKPQSRNPSSDRNHNSQDDIMKAVAAALKSLGFDKPQEKDKKSAKTGTPKPSRNQSPASSQTSAKSLARSQSSETKEQKHEMQKPRWKRQPNDDVTSNVTQCFGPRDLDHNFGSAGVVANGVKAKGYPQFAELVPSTAAMLFDSHIVSKESGNTVVLTFTTRVTVPKDHPHLGKFLEELNAFTREMQQHPLAGGSGLEAAGSQTSPATAEPVRDEVSIETDIIDEVNGPDYKDDDDK*	pcDNA3.1(+)-C-DYK	GenScript	C-terminal FLAG tag
P (HeV) wt	O55778	1	707	MDKLDLVNDGLDIIDFIQKNQKEIQKTYGRSSIQQPSTKDRTRAWEDFLQSTSGEHEQAEGGMPKNDGGTEGRNVEDLSSVTSSDGTIGQRVSNTRAWAEDPDDIQLDPMVTDVVYHDHGGECTGHGPSSSPERGWSYHMSGTHDGNVRAVPDTKVLPNAPKTTVPEEVREIDLIGLEDKFASAGLNPAAVPFVPKNQSTPTEEPPVIPEYYYGSGRRGDLSKSPPRGNVNLDSIKIYTSDDEDENQLEYEDEFAKSSSEVVIDTTPEDNDSINQEEVVGDPSDQGLEHPFPLGKFPEKEETPDVRRKDSLMQDSCKRGGVPKRLPMLSEEFECSGSDDPIIQELEREGSHPGGSLRLREPPQSSGNSRNQPDRQLKTGDAASPGGVQRPGTPMPKSRI…	pcDNA3.1(+)-C-DYK	GenScript	C-terminal FLAG tag
P (HeV) mut	O55778	1	707	MDKLDLVNDGLDIIDFIQKNQKEIQKTYGRSSIQQPSTKDRTRAWEDFLQSTSGEHEQAEGGMPKNDGGTEGRNVEDLSSVTSSDGTIGQRVSNTRAWAEDPDDIQLDPMVTDVVYHDHGGECTGHGPSSSPERGWSYHMSGTHDGNVRAVPDTKVLPNAPKTTVPEEVREIDLIGLEDKFASAGAGGAGVPAAGKNQSTPTEEPPVIPEYYYGSGRRGDLSKSPPRGNVNLDSIKIYTSDDEDENQLEYEDEFAKSSSEVVIDTTPEDNDSINQEEVVGDPSDQGLEHPFPLGKFPEKEETPDVRRKDSLMQDSCKRGGVPKRLPMLSEEFECSGSDDPIIQELEREGSHPGGSLRLREPPQSSGNSRNQPDRQLKTGDAASPGGVQRPGTPMPKSRI…	pcDNA3.1(+)-C-DYK	GenScript	C-terminal FLAG tag
EGFP-PABPi	O55778	183	198	EGFP-TGSTGSTGSTGSSAGLNPAAVPFVPKNQTGSTGSTGSTGSSAGLNPAAVPFVPKNQTGSTGSTGSTGSSAGLNPAAVPFVPKNQTGSTGSTGSTGSSAGLNPAAVPFVPKNQ	pLJM1-EGFP	GenScript	4 repeats of the peptide, spaced outwith flexible TGS linker, fused N teminaly to the EGFP
EGFP-PABPi mut	O55778	183	198	EGFP-TGSTGSTGSTGSSAGAGGAGVPAAGKNQTGSTGSTGSTGSSAGAGGAGVPAAGKNQTGSTGSTGSTGSSAGAGGAGVPAAGKNQTGSTGSTGSTGSSAGAGGAGVPAAGKNQ	pLJM1-EGFP	GenScript	4 repeats of the peptide, spaced outwith flexible TGS linker, fused N teminaly to the EGFP
EGFP-N 351-366 (HCoV 229E) wt	P15130	351	366	EGFP-TGSTGSTGSTGSHPLLNPSALEFNPSQTTGSTGSTGSTGSHPLLNPSALEFNPSQTTGSTGSTGSTGSHPLLNPSALEFNPSQTTGSTGSTGSTGSHPLLNPSALEFNPSQT	pLJM1-EGFP	GenScript	4 repeats of the peptide, spaced outwith flexible TGS linker, fused N teminaly to the EGFP
EGFP-N 351-366 (HCoV 229E) mut	P15130	351	366	EGFP-TGSTGSTGSTGSHPLAGGSGLEAAGSQTTGSTGSTGSTGSHPLAGGSGLEAAGSQTTGSTGSTGSTGSHPLAGGSGLEAAGSQTTGSTGSTGSTGSHPLAGGSGLEAAGSQT	pLJM1-EGFP	GenScript	4 repeats of the peptide, spaced outwith flexible TGS linker, fused N teminaly to the EGFP
